# Novel Asgard archaea phylum Hermodarchaeota degrade alkanes and aromatics via alkyl/benzyl-succinate synthase and benzoyl-CoA pathway

**DOI:** 10.1101/2020.10.19.346239

**Authors:** Jia-Wei Zhang, Hong-Po Dong, Li-Jun Hou, Yang Liu, Ya-Fei Ou, Yan-Ling Zheng, Ping Han, Xia Liang, Guo-Yu Yin, Dian-Ming Wu, Min Liu, Meng Li

## Abstract

Asgard superphylum is composed of a group of uncultivated archaea that are deemed the closest relatives of eukaryotes. These archaea are widely distributed in anaerobic environments and suggested to be important players in carbon cycling of sediments. Alkanes and aromatics are refractory organic compounds and abundant in sediments. However, little is known about degradation of these compounds by Asgard archaea to date. Here, we describe a previously unrecognized archaeal phylum, Hermodarchaeota, affiliated with the Asgard superphylum. The genomes of these archaea were recovered in metagenomes from mangrove sediments, and were found to encode alkyl/benzyl-succinate synthases and their activating enzymes that are similar to those found in alkanes-degrading sulfate-reducing bacteria. Hermodarchaeota also encode enzymes for alkyl-coenzyme A and benzoyl-coenzyme A oxidation, and the Wood–Ljungdahl pathway, as well as nitrate reductases. Furthermore, transcripts for these enzymes have been frequently detected in metatranscriptomes from mangrove sediments. This indicates that members of this phylum are able to anaerobically oxidize alkanes and aromatic compounds, coupling the reduction of nitrate. Genes encoding 16S rRNA and alkyl/benzyl-succinate synthases analogous to those in Hermodarchaeota were identified in a range of marine and freshwater sediments. These findings suggest that Asgard archaea capable of degrading alkanes and aromatics via formation of alkyl/benzyl-substituted succinates are ubiquitous in sediments.

---

Alkanes and aromatic hydrocarbons are abundant and prevalent in the environment. Although they are major components of petroleum, living organisms are also their important sources. These compounds are inactive in molecular structure, which makes them relatively inert substrates. Under aerobic conditions, alkanes can be oxidized by monooxygenase or dioxygenase in aerobic microorganisms, which use oxygen to supply a reactive oxygen species. The resulting alcohols are further oxidized to aldehydes by dehydrogenases, which are then converted to fatty acids [1]. However, the anaerobic oxidation of alkanes requires further study. Some sulfate-reducing bacteria (SRB) are capable of utilizing n-hexadecane [2], propane, and n-butane [3]. SRB activate alkanes through the addition to fumarate, producing alkyl-substituted succinates [3]. This mechanism is analogous to the anaerobic activation of aromatic hydrocarbons, yielding benzylsuccinate as the first intermediate, in the denitrifier *Thauera aromatica* [4]. For Archaea, only a few anaerobic species are currently known to have the ability to grow on hydrocarbons, with the exception of methane. *Ferroglobus placidus* can degrade benzene at 85°C, coupling reduction of Fe(III) [5]. The thermophilic sulfate-reducing archaeon, *Archaeoglubus fulgidus*, was shown to oxidize long-chain n-alkanes anaerobically. It was inferred that *Archaeoglubus fulgidus* might activate alkane through binding to fumarate, which is catalyzed by alkylsuccinate synthase [6]. Recently, a thermophilic archaea (*Candidatus Syntrophoarchaeum*) was shown to activate butane via alkyl-coenzyme M formation under anaerobic conditions, which is similar to anaerobic activation of methane. Genes encoding a similar methyl-coenzyme M reductase (MCR) complex have also been identified in genomes of uncultivated Bathyarchaeota, Hadesarchaeota [7] and Helarchaetota [8].

The recently discovered Asgard superphylum is a group of uncultivated archaea with many eukaryotic features including six distinct phyla: Loki-, Thor-, Odin-, Heimda-, Hel-, and Gerd-archaeota [8–10]. These archaea possess so-called eukaryotic signature proteins (ESP), which, in eukaryotes, are involved in membrane-trafficking processes, vesicle biogenesis and trafficking, cytoskeleton formation and remodeling, endosomal sorting complexes required for transport-mediated protein degradation, and endosomal sorting; therefore, they are deemed representative of the closest archaeal relatives of eukaryotes [9]. Diversity investigations have revealed that Asgard archaea are widely distributed in various anoxic environments, including mangrove sediments, estuarine sediments, freshwater sediments, hydrothermal habitats, marine sediments, cold seeps, hot springs, mud volcanos, and soils [8, 9, 11, 12]. Genomic analysis suggests that Asgard archaea may primarily be organoheterotrophs but some of them, such as Lokiarchaeota, Thorarchaeota and Gerdarchaeota, may also be mixotrophs, which can perform carbon fixation via the Wood–Ljungdahl pathway (WLP) [9, 12]. The versatile lifestyles of Lokiarchaeota, Thorarchaeota and Gerdarchaeota have been supported by metatranscriptomics [12]. More recently, Helarchaeota from hydrothermal deep-sea sediments is suggested to have the potential to oxidize short-chain hydrocarbon using MCR-like enzymes [8], similar to the butane-degrading archaea *C. Syntrophoarchaeum*. These results underscore the roles of Asgard archaea in global carbon cycling.

Here, we present the discovery of metagenome-assembled genomes recovered from anoxic mangrove sediment belonging to a new Asgard phylum that has the potential to carry out anaerobic oxidation of alkanes and aromatic compounds through binding to fumarate producing alkyl/benzyl-substituted succinates, which further extends our knowledge on carbon metabolism of Asgard archaea.
