## Supplemental Table 9 for "Novel Asgard archaea phylum Hermodarchaeota degrade alkanes and aromatics via alkyl/benzyl-succinate synthase and benzoyl-CoA pathway"

### Sheet: Table 9
Supplementary Table 9 Metagenomic samples from a variety of environments containing homologues of Hermodarchaeota alkyl/benzyl-succinate synthase (Ass/Bss) and/or 16S rRNA genes.
ID	SRA Study	Description	Platform	SRA run	Location	Description	Total reads	16S rRNA gene (≥90%)a	16S rRNA gene (≥95%)b	Ass/Bss c	Average 16S rRNA gene (≥90%)d	Average 16S rRNA gene (≥95%)d	Average Ass/Bssd
1	ERP005885	Marine sediment	Illumina HiSeq 2000	ERR507301	33.43S 151.32E	BRAEMBL-Environmental Metagenomics Samples-6	28151953	3378	1593	2014	1997.78	1186.33	1272.5
				ERR507302	33.43S 151.32E	BRAEMBL-Environmental Metagenomics Samples-3	25233657	5932	3981	1065
				ERR507303	33.43S 151.32E	BRAEMBL-Environmental Metagenomics Samples-7	21832172	151	56	758
				ERR507304	33.43S 151.32E	BRAEMBL-Environmental Metagenomics Samples-9	16440949	2456	1531	800
				ERR507305	33.43S 151.32E	BRAEMBL-Environmental Metagenomics Samples-2	16335641	3291	2403	702
				ERR507306	33.43S 151.32E	BRAEMBL-Environmental Metagenomics Samples-8	16440202	1010	460	992
				ERR507307	33.43S 151.32E	BRAEMBL-Environmental Metagenomics Samples-1	24208644	381	132	937
				ERR507308	33.43S 151.32E	BRAEMBL-Environmental Metagenomics Samples-4	21634103	379	127	822
				ERR507309	33.43S 151.32E	BRAEMBL-Environmental Metagenomics Samples-5	17263047	1002	394	1057
2	SRP158312	Deep sea sediment	NextSeq 500	SRR7716469	26.59 N 87.51 W	Deep sea sediments associated with petroleum seepage	68235643	837	107	3020	1109.75	107.25	4583
				SRR7716470	27.43 N 86.01 W	Deep sea sediments associated with petroleum seepage	65165477	1745	163	5869
				SRR7716471	26.28 N 86.81 W	Deep sea sediments associated with petroleum seepage	61686626	901	114	4747
3	SRR6057436	Marine sediment	Illumina HiSeq 2500	SRR6057436	12.4764 N 144.8648 E	Sediment 0-1 cm, Mariana Trench	207083666	956	45	9	956	45	9
4	SRP218124	Freshwater sediment	Illumina HiSeq 2500	SRR9952628	81.79171 N 71.46926 W	Freshwater sediment metagenome	119493675	95	22	49	132.75	332.5	332.5
				SRR9952629	81.82483 N 70.71498 W	Freshwater sediment metagenome	95567850	36	4	814
				SRR9952630	81.80521 N 71.52699 W	Freshwater sediment metagenome	128752050	121	26	47
				SRR9952635	81.84840 N 70.83849 W	Shoreline soil metagenome	130804859	152	35	0
				SRR9952632	81.80343 N 70.50447 W	Freshwater sediment metagenome	135865640	496	113	38
				SRR9952633	81.84150 N 70.85175 W	Freshwater sediment metagenome	152296429	46	6	1710
				SRR9952634	81.79382 N 70.44486 W	Shoreline soil metagenome	133663155	45	8	0
				SRR9952631	81.80832 N 71.54239 W	Shoreline soil metagenome	150859972	71	13	2
5	SRR9661777	Freshwater sediment	Illumina NovaSeq 6000	SRR9661777	2.7726 S 121.4938 E	Indonesia: South Sulawesi	128010117	27381	4273	20536	22824	15737.8	15737.8
	SRP213932			SRR9661788	2.7726 S 121.4938 E	Indonesia: South Sulawesi	86947765	19881	3032	13015
				SRR9661821	2.7726 S 121.4938 E	Indonesia: South Sulawesi	117445991	27276	4051	15195
				SRR9661844	2.7726 S 121.4938 E	Indonesia: South Sulawesi	106478656	16758	2252	14205
6_1	ERP005569	Freshwater sediment	Illumina HiSeq 2000	ERR476713	17.541667N 78.3563333E	Lake sediment from Indian Lake	66801644	194	63	496	194	63	496
6_2				ERR476714	63.8216667N 20.3475E	Lake sediment from Swedish Lake	119664031	973	307	2742	973	307	2742
7	SRR7543971	Mangrove sediment	Illumina HiSeq 2500	SRR7543971	23.55 N 117.24 E	China: Yunxiao	207125807	497	78	15770	497	78	15770
8	SRP148529	Mangrove sediment	Illumina HiSeq 4000	SRR7188250	21.41 N 109.16 E	Sandy beach beside mangrove area	57045499	153	25	5611	123.5	23.25	5029
				SRR7188251	21.41 N 109.16 E	Sandy beach	55806654	27	0	4447
				SRR7188252	21.41 N 109.16 E	Sandy beach	56867751	34	3	5112
				SRR7188253	21.41 N 109.16 E	Sandy beach	52299033	19	0	3969
				SRR7188254	21.41 N 109.16 E	Mangrove	59431508	124	34	4912
				SRR7188255	21.41 N 109.16 E	Mangrove	61991469	364	75	6888
				SRR7188256	21.41 N 109.16 E	Mangrove	51043178	110	16	4512
				SRR7188257	21.41 N 109.16 E	Mangrove	51807858	157	33	4781
9	SRP187231	Mangrove sediment	Illumina HiSeq 2500	SRR8651098	18.15 N 109.30 E	China:Hainan island mangrove sediment	36508696	51	4	1454	103.2	14.75	2290.75
				SRR8651099	18.15 N 109.30 E	China:Hainan island mangrove sediment	41021578	40	7	1434
				SRR8651100	18.15 N 109.30 E	China:Hainan island mangrove sediment	39651061	128	16	3187
				SRR8651101	18.15 N 109.30 E	China:Hainan island mangrove sediment	40003366	190	32	3088
10	SRP134041	Mangrove sediment	NextSeq 500	SRR6811659	22.0109 N 88.4056 E	Mangrove sample from sundarban	81706629	107	14	1870	107	14	1870
11	SRR10555077	Hot spring	NextSeq 500	SRR10555077	38.5341 S 176.1723 E	Geothermal spring sediment in Radiata Pool	13095624	0	0	40	0	0	40
12	SRR3577362	Hydrothermal vent	Illumina HiSeq 2000	SRR3577362	27.025 N 111.400 W	Guaymas Basin Hydrothermal plume metagenome	341961402	4715	1954	63	4715	1954	63
13	SRP098348	Hydrothermal vent	Illumina HiSeq 2500	SRR5214705	22.5304 S 30.6814 E	South Africa: Limpopo hot springs metagenome	95096256	10	1	313	10	1	313
14	SRP125161	Hydrothermal vent	Illumina HiSeq 2500	SRR6301444	27.0388 N 111.24560 W	Guaymas Basin sediment from dive 4484 depth 3-4 cm	519917691	18742	2656	10551	8976.5	1265.5	11676.5
				SRR6301445	27.0388 N 111.24560 W	Guaymas Basin sediment from dive 4484 depth 0-1 cm	411032119	9930	1511	7429
				SRR6301446	27.0423 N 111.24560 W	Guaymas Basin sediment from dive 4572 depth 12-15 cm	451578379	6536	746	7623
				SRR6301447	27.0423 N 111.24560 W	Guaymas Basin sediment from dive 4572 depth 0-3 cm	551613388	698	149	21103
15	SRP154559	Volcanic crater	Illumina HiSeq 2000	SRR7545549	40.829188 N 14.147042 E	Mud pool of volcanic crater in Solfataric field -10 cm	33210552	1664	101	0	1197	4	0
				SRR7545550	40.829188 N 14.147042 E	Mud pool of volcanic crater in Solfataric field-0 cm	26377680	1176	247	0
16	SRP162608	Hot spring	Illumina NovaSeq 6000	SRR7903764	44.003056 N 145.778611 E	Russia: Kunashir Island, Faust Lake, Sediments of hot spring	409161640	751	44	12	751	44	12
17_1	SRP216583	Hydrothermal vent	Illumina HiSeq 2500	SRR9849936	18.905558 N 155.256977 W	Pacific Ocean: Loihi Seamount, Hawaii, USA,-1271m	61886072	0	0	403	15	0	559(17_1- 17_2)
17_2				SRR9849951	18.906378 N 155.256927 W	Pacific Ocean: Loihi Seamount, Hawaii, USA,-1300m	56834720	15	0	715
17_3				SRR9849954	36.229330 N 33.902757 W	Atlantic Ocean: Rainbow Hydrothermal Vents, Mid-Atlantic Ridge,-2295m	66789040	34	0	826	29	0	674(17_3- 17_4)
17_4				SRR9849955	36.229335 N 33.902770 W	Atlantic Ocean: Rainbow Hydrothermal Vents, Mid-Atlantic Ridge,-2295m	80065118	24	0	521
17_5				SRR9849957	12.922330 N 143.649280 E	Pacific Ocean: Urashima Vent Field, Southern Mariana Trough,-2928m	71894354	20	0	21	40.3333	0	39(17_5- 17_7)
17_6				SRR9849964	12.922330 N 143.649280 E	Pacific Ocean: Urashima Vent Field, Southern Mariana Trough,-2928m	65317582	89	0	79
17_7				SRR9849980	12.922377 N 143.649258 E	Pacific Ocean: Urashima Vent Field, Southern Mariana Trough,-2930m	52228624	12	0	16
17_8				SRR9849978	26.137188 N 44.826437 W	Atlantic Ocean: TAG Hydrothermal Vents, Mid-Atlantic Ridge,-3626m	60810114	187	0	49	187	0	49
17_9				SRR9849983	23.369107 N 44.950987 W	Atlantic Ocean: Snake Pit Hydrothermal Vents, Mid-Atlantic Ridge,-3505m	46879876	0	0	492	0	0	492
18	SRP045692	Hydrothermal vent	Illumina HiSeq 2500	SRR1555743	73.763167 N 8.464000 E	Hydrothermal impacted sediments,marine sediment metagenome	30367508	146	4	1364	188	4.33333	3349.67
				SRR1555744	73.763167 N 8.464000 E	Hydrothermal impacted sediments,marine sediment metagenome	129455848	290	7	7066
				SRR1555748	73.763167 N 8.464000 E	Hydrothermal impacted sediments,marine sediment metagenome	27046949	128	2	1619
19	SRP099281	Hot spring	Illumina HiSeq 2000	SRR5247111	44.376 N 110.69 W	USA:Joseph's Coat, Yellowstone National Park, Wyoming, USA	324857344	21231	1366	5	21231	1366	5
20	SRP098488	Hot spring	Illumina HiSeq 2500	SRR5216255	39.0314 N 122.4323 W	Hot spring sediment	46780713	407	73	4686	407	73	4686
21	SRR7343998	Freshwater	NextSeq 500	SRR7343998	64.4870 N 17.5058 W	Subglacial lake:aquatic metagenome	161413420	0	0	17	21.4	0.8	666
				SRR7343999	64.4870 N 17.5058 W	Subglacial lake:aquatic metagenome	45956338	0	0	0
				SRR7344000	64.4870 N 17.5058 W	Subglacial lake:aquatic metagenome	30354985	61	2	521
				SRR7344001	64.4870 N 17.5058 W	Subglacial lake:aquatic metagenome	70106392	27	0	1317
				SRR7344002	64.4870 N 17.5058 W	Subglacial lake:aquatic metagenome	44483267	19	2	1475
22	ERP019367	Salt water	Illumina HiSeq 2500	ERR2281798	22.38S 113.78E	From a depth of 28 m within the sinkhole (1 of 2 replicates).	34902642	162	49	134	422.917	141.25	183.083
				ERR2281799	22.38S 113.78E	From a depth of 28 m within the sinkhole (2 of 2 replicates).	43017772	253	85	145
				ERR2281800	22.38S 113.78E	From a depth of 18 m within the sinkhole (1 of 2 replicates).	57155050	651	237	330
				ERR2281801	22.38S 113.78E	From a depth of 18 m within the sinkhole (2 of 2 replicates).	46210196	764	244	245
				ERR2281802	22.38S 113.78E	From a depth of 17 m within the sinkhole (1 of 2 replicates).	40847378	225	63	329
				ERR2281803	22.38S 113.78E	From a depth of 17 m within the sinkhole (2 of 2 replicates).	40823004	339	103	329
				ERR2281804	22.38S 113.78E	From a depth of 22 m within the sinkhole (1 of 2 replicates).	51480324	781	266	151
				ERR2281805	22.38S 113.78E	From a depth of 22 m within the sinkhole (2 of 2 replicates).	41062188	638	235	99
				ERR2281806	22.38S 113.78E	From a depth of 8 m within the sinkhole (1 of 2 replicates).	41489830	524	194	198
				ERR2281807	22.38S 113.78E	From a depth of 8 m within the sinkhole (2 of 2 replicates).	33722004	547	216	203
				ERR2281808	22.38S 113.78E	From a depth of 2 m within the sinkhole (1 of 2 replicates).	58137108	102	1	18
				ERR2281809	22.38S 113.78E	From a depth of 2 m within the sinkhole (2 of 2 replicates).	50498578	89	2	16
23	SRP128955	Seawater	Illumina MiSeq	SRR6466501	11.33 N 142.1978 E	Deep-sea water	3983332	330	2	0	265	3	1
				SRR6466502	11.33 N 142.1978 E	Deep-sea water	3442200	43	0	0
				SRR6466503	11.33 N 142.1978 E	Deep-sea water	6712408	229	0	6
				SRR6466504	11.33 N 142.1978 E	Deep-sea water	8869658	458	10	0
24	SRP191219	Salt water	Illumina NovaSeq 6000	SRR8862133	68.4563 S 78.1898 E	Saline water microbial communities from Organic Lake, Antarctica	145029542	2	0	296	2	0	296
25	SRP089804	Wetland sediment	PCR	SRR4241103	36.857955 S 147.315676 E	Australia wetland sediment metagenome	9998632	282	224	2	282	224	2
26	SRR8526272	Soils	Illumina HiSeq 2000	SRR8526272	10 S 62 W	Soil from the Amazon Forest, Brazil	129781733	286	8	0	286	8	0
27	SRP116248	Formation water	Illumina Genome Analyzer	SRR5980135	35.3622 N 112.3053 E	China: the Qinshui Basin, aquifer from coal seams	61854936	0	0	3378	0	0	3378
a The number of reads mapping to the Hermodarchaeota 16S rRNA gene with ≥90% identity. b The number of reads mapping to the Hermodarchaeota 16S rRNA gene with ≥95% identity. c The number of reads matching the Hermodarchaeota Ass/Bss (e-value < 1e-5, bit score > 50). d the average value of the same sampling sites.

### Sheet: 16s
BioProject	Consent	Assay Type	Center Name	DATASTORE filetype	DATASTORE provider	DATASTORE region	ENA_CHECKLIST	ENA-FIRST-PUBLIC	ENA-LAST-UPDATE	INSDC_center_name	INSDC_status	Instrument	Library Name	LibraryLayout	LibrarySelection	LibrarySource	Organism	Platform	ReleaseDate	SRA Study	Select
PRJEB12429	public	AMPLICON	SCHOOL OF BIOLOGICAL SCIENCES, THE UNIVERSITY OF H	fastq, sra	ena, gs, ncbi, s3	ena, gs.US, ncbi.public, s3.us-east-1	ERC000011	2016-03-18	2018-11-16	School of Biological Sciences, The University of Hong Kong	public	Illumina MiSeq	unspecified	SINGLE	PCR	OTHER	sediment metagenome	ILLUMINA	2016-03-26	ERP013906
BioProject	Consent	Assay Type	AvgSpotLen	BioSampleModel	Center Name	collection_date	DATASTORE filetype	DATASTORE provider	DATASTORE region	Depth	elev	env_material	geo_loc_name_country	geo_loc_name_country_continent	geo_loc_name	Instrument	LibraryLayout	LibrarySelection	LibrarySource	Organism	Platform	ReleaseDate	SRA Study
PRJNA472209	public	WGS	300	MIGS/MIMS/MIMARKS.sediment, MIMS.me	GUANGXI UNIVERSITY	42954	sra	gs, ncbi, s3	gs.US, ncbi.public, s3.us-east-1	15 cm	0 m	Sediment	China	Asia	China: urban estuary	Illumina HiSeq 4000	PAIRED	RANDOM	METAGENOMIC	sediment metagenome	ILLUMINA	43247	SRP148529
BioProject	Consent	Assay Type	AvgSpotLen	BioSampleModel	Center Name	DATASTORE filetype	DATASTORE provider	DATASTORE region	geo_loc_name_country	geo_loc_name_country_continent	geo_loc_name	Host	Instrument	Isolation_source	LibraryLayout	LibrarySelection	LibrarySource	Organism	Platform	ReleaseDate	SRA Study
PRJNA439352	public	AMPLICON	253	Metagenome or environmental	UNIVERSIDAD ESPIRITU SANTO	sra	gs, ncbi, s3	gs.US, ncbi.public, s3.us-east-1	Ecuador	South America	Ecuador	Surface sediment	Illumina MiSeq	Superficial sediment	SINGLE	PCR	METAGENOMIC	sediment metagenome	ILLUMINA	2018-12-31	SRP136139
BioProject	BioSample	Consent	Assay Type	AvgSpotLen	BioSampleModel	Center Name	collection_date	DATASTORE filetype	DATASTORE provider	DATASTORE region	Depth
PRJNA505165	SAMN10411529	public	OTHER	302	MIGS/MIMS/MIMARKS.sediment, MIMS.me	HONGKONG UNIVERSITY OF SCIENCE AND TECHNOLOGY	2016	sra	gs, ncbi, s3	gs.US, ncbi.public, s3.us-east-1	3cm
