## Supplementary Tables 6-8 for "Novel Asgard archaea phylum Hermodarchaeota degrade alkanes and aromatics via alkyl/benzyl-succinate synthase and benzoyl-CoA pathway"

### Sheet: Table_6
Supplementary Table 6 Transcripts identified in metatranscriptomic datasets from mangrove wetlands when genes involved in important metabolic processes in the bin h02s_68 were used as reference sequences
Gene product	Gene	Locus tag	Metatranscriptomic datasets from mangrove wetlandsa
			SRR7284884	SRR7284896	SRR7286070	SRR7286715	SRR11241196	SRR11241197	SRR11241198
			22.4979 N, 114.0295 E				22.5288 N, 114.0300 E
Beta oxidation of fatty acids			Number of reads mapped				Number of reads mapped (RPKM)
Long-chain fatty acid--CoA ligase		h02s_68_k137_626631_1
		h02s_68_k137_5421_2							1(6.9)
		h02s_68_k137_1400224_14
		h02s_68_k137_2987507_1
		h02s_68_k137_305966_2					2(11.9)	8(36.1)	5(25.3)
		h02s_68_k137_501766_4		5	6	6	2(11.1)	34(143.1)	8(37.8)
		h02s_68_k137_2198934_5		2	15		5(27.8)	34(142.8)	7(33.0)
		h02s_68_k137_3733669_3				2		3(13.5)	3(15.2)
		h02s_68_k137_3230823_1	8	22	10	4	10(59.1)	32(142.9)	7(35.1)
		h02s_68_k137_4241735_1	11	26	28	17	21(214.1)	132(1017.6)	53(458.3)
		h02s_68_k137_1195265_2						3(13.0)	3(14.6)
		h02s_68_k137_898068_1		3				1(9.9)
		h02s_68_k137_1739290_8	2	4	1		3(50.1)	31(391.4)	5(70.8)
		h02s_68_k137_1253618_3			6			1(5.1)	1(5.7)
		h02s_68_k137_3818157_1
Acyl-CoA dehydrogenase	acd	h02s_68_k137_157306_10		2	11	1	26(150.6)	186(814.6)	60(294.7)
		h02s_68_k137_2057683_1			22	8	33(227.4)	369(1922.4)	98(572.6)
		h02s_68_k137_3980157_6			8	1	21(121.6)	201(880.3)	55(270.2)
		h02s_68_k137_4479633_4	1	3	19	2	23(128.5)	340(1435.8)	108(511.5)
		h02s_68_k137_1335623_5					1(7.8)		1(6.6)
		h02s_68_k137_2471282_1
		h02s_68_k137_2471282_2							1(8.8)
		h02s_68_k137_3110768_5						3(17.6)	4(26.3)
		h02s_68_k137_3230823_9			4	2	4(30.9)	26(151.7)	8(52.4)
		h02s_68_k137_4241735_11						13(75.9)	6(39.3)
		h02s_68_k137_470133_3						1(6.4)	1(7.2)
		h02s_68_k137_684073_15	3				2(27.0)	3(30.7)	5(57.3)
		h02s_68_k137_1210556_8						1(6.4)
		h02s_68_k137_1445079_2					1(9.5)	4(28.7)
		h02s_68_k137_1710901_1
		h02s_68_k137_3014985_13			2				2(19.0)
		h02s_68_k137_3929304_5		8					1(7.1)
		h02s_68_k137_4544468_5	1				2(16.0)		1(6.8)
Enoyl-CoA hydratase	ech	h02s_68_k137_2362677_3							1(10.9)
		h02s_68_k137_305966_7
		h02s_68_k137_747167_1
Enoyl-CoA hydratase/isomerase family protein		h02s_68_k137_3622446_6						1(9.6)
		h02s_68_k137_1195265_3
		h02s_68_k137_567371_12			3
		h02s_68_k137_1601915_2							2(20.5)
3-hydroxyacyl-CoA dehydrogenase	hadh	h02s_68_k137_305966_1
		h02s_68_k137_3733669_2
		h02s_68_k137_1703989_7				1
		h02s_68_k137_145907_4
		h02s_68_k137_1038763_4			4	2	1(13.8)	2(20.8)
		h02s_68_k137_145907_5			4			4(60.0)	1(16.8)
		h02s_68_k137_3402594_5						4(34.4)
		h02s_68_k137_1797937_2
		h02s_68_k137_2521694_2				2			1(6.9)
		h02s_68_k137_567371_11						4(34.9)
Acetyl-CoA acyltransferase	fad	h02s_68_k137_519134_2	14	15	6	8	8(67.7)	33(211.0)	10(71.7)
		h02s_68_k137_1957312_33		1			4(33.6)	17(107.9)	4(28.5)
		h02s_68_k137_2570268_3		2				12(76.1)	1(7.1)
Enzymes related to methyl compound or methane metabolism
Trimethylamine methyltransferase	mtt	h02s_68_k137_421001_9
		h02s_68_k137_1733969_1
		h02s_68_k137_2320285_5
Dimethylamine corrinoid protein	mttc	h02s_68_k137_887185_5	7	9	20	16	26(635.0)	107(1976.0)	42(869.9)
		h02s_68_k137_2324791_5	1		2	1	13(317.5)	56(1034.2)	28(580.0)
		h02s_68_k137_2631713_3
Methylcobamide:CoM methyltransferase	mtbA	h02s_68_k137_1848226_1
		h02s_68_k137_1769295_3
Uroporphyrinogen decarboxylase	hemE	h02s_68_k137_1769295_2
		h02s_68_k137_421001_13
		h02s_68_k137_1733969_5
		h02s_68_k137_3391869_1
		h02s_68_k137_2631713_2
		h02s_68_k137_1168003_4	5	17	11	43	39(283.0)	138(757.2)	93(572.3)
		h02s_68_k137_3675041_1	2	4		22	14(174.9)	57(538.4)	44(466.1)
		h02s_68_k137_3138883_4
Tetrahydromethanopterin S-methyltransferase subunit H	mtr	h02s_68_k137_1257477_3
		h02s_68_k137_4358053_5
CoB--CoM heterodisulfide reductase iron-sulfur subunit A family protein	hdrA	h02s_68_k137_3240729_3						3(9.1)	1(3.4)
CoB--CoM heterodisulfide reductase subunit B	hdrB	h02s_68_k137_1577043_7
		h02s_68_k137_357216_2						2(16.8)
		h02s_68_k137_790884_2
		h02s_68_k137_3193768_4
CoB--CoM heterodisulfide reductase iron-sulfur subunit C	hdrC
CoB--CoM heterodisulfide reductase iron-sulfur subunit D	hdrD	h02s_68_k137_2148840_15				2
		h02s_68_k137_3711587_3
CoB--CoM heterodisulfide reductase subunit E	hdrE	h02s_68_k137_1213658_7
		h02s_68_k137_3762345_1
		h02s_68_k137_1213658_8
Heterodisulfide reductase
F420-nonreducing hydrogenase		h02s_68_k137_3820235_10
		h02s_68_k137_4381581_4
		h02s_68_k137_790884_10
NADPH-dependent F420 reductase
Methyl-viologen-reducing hydrogenase subunit delta	mvhD	h02s_68_k137_3820235_9						2(30.4)
Methyl viologen-reducing hydrogenase alpha subunit (arCOG01549)	mvhA	h02s_68_k137_3765329_8
Methyl viologen-reducing hydrogenase gamma subunit (arCOG02472)	mvhG	h02s_68_k137_790884_10
Methyl-viologen-reducing hydrogenase subunit delta (arCOG02475/arCOG02235)	mvhD	h02s_68_k137_4381581_1
		h02s_68_k137_4381581_3						2(30.6)
		h02s_68_k137_3820235_9						2(30.4)
		h02s_68_k137_1536966_3		3	10		8(30.8)	34(99.0)	13(42.4)
		h02s_68_k137_3164669_6		1	6	9	9(34.7)	49(142.8)	9(29.4)
		h02s_68_k137_3240729_3						3(9.1)	1(3.4)
		h02s_68_k137_3562563_8			2			2(6.1)	1(3.4)
Wood-Ljungdahl pathway
5,10-methylenetetrahydromethanopterin reductase	mer	h02s_68_k137_2362677_4						2(14.1)
		h02s_68_k137_3029230_1
		h02s_68_k137_3035137_4
		h02s_68_k137_4276797_4
F420-dependent methylenetetrahydromethanopterin dehydrogenase	mtd	h02s_68_k137_2800740_4						1(8.8)
		h02s_68_k137_553296_1		3	2			7(57.2)	7(64.1)
		h02s_68_k137_1171195_2				1
		h02s_68_k137_1608402_5
Methenyltetrahydromethanopterin cyclohydrolase	mch	h02s_68_k137_2962893_3
Formylmethanofuran--tetrahydromethanopterin N-formyltransferase	ftr	h02s_68_k137_1174549_2			1
		h02s_68_k137_2839033_4
Formylmethanofuran dehydrogenase subunit A	fmdA	h02s_68_k137_2565553_2
		h02s_68_k137_4070212_3
		h02s_68_k137_4433808_2
Formylmethanofuran dehydrogenase subunit B	fmdB	h02s_68_k137_1853519_3
		h02s_68_k137_2267234_3
		h02s_68_k137_3240729_1
		h02s_68_k137_3562563_6
		h02s_68_k137_3988884_6
Formylmethanofuran dehydrogenase subunit D		h02s_68_k137_604839_3
Coenzyme F420 hydrogenase subunit beta	frhB	h02s_68_k137_1608402_6
		h02s_68_k137_2800740_5
		h02s_68_k137_2847072_1
Pyruvate ferredoxin oxidoreductase subunit alpha	porA	h02s_68_k137_475296_8		2	1	2	4(31.8)	5(30.0)	3(20.2)
		h02s_68_k137_4242214_3			1			2(12.1)	3(20.4)
		h02s_68_k137_4279059_1						1(5.5)
Pyruvate ferredoxin oxidoreductase subunit beta	porB	h02s_68_k137_475296_7		4	7	6	11(110.1)	13(98.4)	29(246.1)
		h02s_68_k137_4242214_2					3(29.9)	3(22.6)	3(25.4)
Pyruvate ferredoxin oxidoreductase, gamma subunit	porG	h02s_68_k137_1866699_7
		h02s_68_k137_776633_6
		h02s_68_k137_1866699_6
		h02s_68_k137_2543901_3
Pyruvate ferredoxinoxidoreductase subunit delta	porD	h02s_68_k137_4242214_4			1			2(54.4)	1(30.5)
		h02s_68_k137_475296_9						3(70.7)	1(26.4)
Acetyl-CoA synthetase (ADP-forming)	acd	h02s_68_k137_2220633_7				1	1(25.6)	9(174.0)	2(43.4)
		h02s_68_k137_1573557_11		1
		h02s_68_k137_251841_5
		h02s_68_k137_1508378_40
Acetyl-CoA synthetase	acs	h02s_68_k137_157306_11
		h02s_68_k137_2362677_7
		h02s_68_k137_1477201_2						1(3.8)
		h02s_68_k137_1171195_3			4			1(4.1)	1(4.6)
		h02s_68_k137_1509843_2		3	1	5	2(7.0)	8(21.1)	4(11.8)
		h02s_68_k137_4410039_2	4	6		1	2(7.0)	25(66.3)	4(11.9)
		h02s_68_k137_157306_22	58	102	193	57	176(918.7)	654(2581.2)	237(1049.1)
		h02s_68_k137_294065_11	49	98	181	74	146(762.1)	725(2861.4)	239(1058.0)
Acetyl-CoA decarbonylase/synthase complex subunit beta	cdh A	h02s_68_k137_482353_1	2		2	1	3(36.9)	4(37.2)	4(41.7)
		h02s_68_k137_1101103_1			3	3	5(44.7)	15(101.4)	8(60.7)
		h02s_68_k137_2391795_3	17	23	29	6	6(41.2)	18(93.4)	16(93.1)
		h02s_68_k137_3144099_1	3		14			3(23.8)	8(71.2)
Acetyl-CoA decarbonylase/synthase complex subunit gamma	cdh C	h02s_68_k137_1152478_2				3
		h02s_68_k137_3948072_2					3(20.8)		1(5.9)
Acetyl-CoA decarbonylase/synthase complex subunit beta 2		h02s_68_k137_2391795_3	17	23	29	6	6(41.2)	18(93.4)	16(93.1)
CO dehydrogenase/acetyl-CoA synthase complex subunit epsilon	cdh E	h02s_68_k137_482353_2		1
		h02s_68_k137_2391795_2
		h02s_68_k137_482353_3	5	7	24	8	6(24.0)	27(81.7)	20(67.9)
		h02s_68_k137_1101103_2		1
		h02s_68_k137_1101103_3	21	15	13	7	7(29.1)	26(81.9)	19(67.1)
		h02s_68_k137_2391795_1			7	2	4(24.8)	23(107.8)	12(63.1)
		h02s_68_k137_3562563_1	7	13	13	3	7(29.7)	29(93.0)	17(61.1)
CO dehydrogenase/acetyl-CoA synthase subunit delta	cdh D	h02s_68_k137_1152478_3	3
		h02s_68_k137_2391795_4				1	1(7.2)
		h02s_68_k137_3144099_2	1			1
CO dehydrogenase/CO-methylating acetyl-CoA synthase complex subunit beta	cdh B	h02s_68_k137_1101103_1			3	3	5(44.7)	15(101.4)	8(60.7)
		h02s_68_k137_3144099_1	3		14			3(23.8)	8(71.2)
		h02s_68_k137_482353_1	2		2	1	3(36.9)	4(37.2)	4(41.7)
Oxidation of alkane or aromatic hydrocarbon
Alkylsuccinate or benzylsuccinate synthase	Ass/Bss	h02s_68_k137_1286063_3
		h02s_68_k137_157306_13	6	1	5	4	11(45.0)	40(123.7)	9(31.2)
Alkylsuccinate or benzylsuccinate synthase-activating enzyme	Ass/Bss AE	h02s_68_k137_3621160_2		1	6		2(19.5)	10(73.9)	1(8.3)
Acyl-CoA synthetase (ligase) (AMP-forming )	fadK	h02s_68_k137_1400224_14
		h02s_68_k137_4241735_1	11	26	28	17	21(214.1)	132(1017.6)	53(458.3)
Methylmalonyl-CoA mutase	mut	h02s_68_k137_3549630_3	6	4	3	3	7(40.9)	90(397.7)	50(247.8)
		h02s_68_k137_2324791_4	4	7	21	5	26(151.1)	205(901.1)	103(507.8)
		h02s_68_k137_887185_4	4	10	13	10	10(58.6)	139(615.3)	38(188.7)
		h02s_68_k137_2350146_9	1	18	9	14	36(259.5)	263(1433.5)	109(666.4)
		h02s_68_k137_192873_2	13	15	23	18	50(291.7)	192(846.9)	71(351.3)
		h02s_68_k137_3605408_3	3	14	7	19	20(116.5)	160(704.5)	50(246.9)
Methylmalonyl-CoA carboxyltransferase	mmd	h02s_68_k137_2350146_5		16	29	5	17(108.9)	200(968.5)	49(266.1)
		h02s_68_k137_887185_1		6	8		4(62.0)	63(738.9)	15(197.3)
Phenylacetate-CoA ligase
Benzoyl coa reductase, alpha subunit	bcrA	h02s_68_k137_3394835_6			1	1
Benzoyl-CoA reductase, bzd-type, O subunit	bcrO	h02s_68_k137_3394835_7					3(22.7)	2(11.4)	5(32.0)
		h02s_68_k137_3622446_1					1(36.0)
		h02s_68_k137_3633519_1
Benzoyl-CoA reductase, bzd-type, Q subunit	bcrQ	h02s_68_k137_3394835_5	1	4	2	2	3(33.1)	33(275.0)	13(121.5)
		h02s_68_k137_3447571_2		15	9	6	12(132.2)	28(233.3)	22(205.6)
Benzoyl-CoA reductase/2-hydroxyglutaryl-CoA dehydratase subunit, BcrC/BadD/HgdB	bcrC	h02s_68_k137_2168569_8
		h02s_68_k137_2168569_9	4					6(53.2)
		h02s_68_k137_3630683_5						4(24.0)
Benzoyl-CoA reductase, bzd-type, subunit N	bcrN	h02s_68_k137_3633519_2			1	3	3(26.2)	12(79.2)	3(22.2)
		h02s_68_k137_3622446_2			5	2	2(17.5)	8(52.8)
Cyclohexa-1,5-dienecarbonyl-CoA hydratase	dch	h02s_68_k137_3622446_6						1(9.6)
6-hydroxycylohex-1-ene-1-carboxyl-CoA dehydrogenase	had	h02s_68_k137_305502_3						3(21.6)
		h02s_68_k137_3622446_7						3(38.3)
6-oxocyclohex-1-ene-1-carbonyl-CoA hydrolase	oah	h02s_68_k137_145907_3						1(7.9)
		h02s_68_k137_3402594_4						1(7.9)
3-hydroxyacyl-CoA dehydrogenase	fadN	h02s_68_k137_305966_1
		h02s_68_k137_3733669_2
		h02s_68_k137_1703989_7				1
		h02s_68_k137_145907_4
3-hydroxybutyryl-CoA epimerase
enoyl-CoA hydratase	echA	h02s_68_k137_2362677_3							1(10.9)
		h02s_68_k137_305966_7
		h02s_68_k137_747167_1
Acetyl-CoA acyltransferase	fadA, fadI	h02s_68_k137_1581621_2							1(7.7)
		h02s_68_k137_2258775_8				2			2(14.2)
		h02s_68_k137_3993775_6
		h02s_68_k137_2258775_1
		h02s_68_k137_1581621_1			4	5	7(60.0)	20(129.6)	9(65.4)
		h02s_68_k137_2258775_7			2		4(33.6)	8(50.8)	9(64.1)
		h02s_68_k137_3993775_5				4	3(25.2)	8(50.8)	3(21.4)
		h02s_68_k137_519134_2	14	15	6	8	8(67.7)	33(211.0)	10(71.7)
		h02s_68_k137_1957312_33		1			4(33.6)	17(107.9)	4(28.5)
		h02s_68_k137_2550363_1						1(28.4)
		h02s_68_k137_2570268_3		2				12(76.1)	1(7.1)
		h02s_68_k137_3402594_1						1(25.0)	1(28.0)
		h02s_68_k137_145907_1			3		1(11.7)	1(8.9)
		h02s_68_k137_294532_1						1(12.6)	2(28.3)
		h02s_68_k137_1477201_3		5			2(16.8)
		h02s_68_k137_1524361_3
		h02s_68_k137_3733669_1
		h02s_68_k137_567371_13			3	1		3(18.4)	2(13.7)
		h02s_68_k137_1601915_3			2	1	2(16.2)	5(30.6)	4(27.5)
		h02s_68_k137_2362677_6	14	10	1	2		18(115.1)	2(14.3)
		h02s_68_k137_1477201_1			1			1(13.7)	1(15.4)
Glutaryl-CoA dehydrogenase	acd	h02s_68_k137_470133_3						1(6.4)	1(7.2)
		h02s_68_k137_470133_3						1(6.4)	1(7.2)
Glutaconyl-CoA decarboxylase		h02s_68_k137_887185_3
Glutaconyl-CoA decarboxylase G	gcdG	h02s_68_k137_2324791_3
		h02s_68_k137_2350146_8
3-hydroxybutyryl-CoA dehydrogenase	PaaH	h02s_68_k137_145907_5			4			4(60.0)	1(16.8)
		h02s_68_k137_3402594_5						4(34.4)
		h02s_68_k137_1797937_2
		h02s_68_k137_2521694_2				2			1(6.9)
		h02s_68_k137_567371_11						4(34.9)
Acetyl-CoA acetyltransferase	AtoB	h02s_68_k137_251841_5
		h02s_68_k137_2362677_6	14	10	1	2		18(115.1)	2(14.3)
		h02s_68_k137_3454436_5
		h02s_68_k137_1477201_1			1			1(13.7)	1(15.4)
		h02s_68_k137_567371_13			3	1		3(18.4)	2(13.7)
		h02s_68_k137_1601915_3			2	1	2(16.2)	5(30.6)	4(27.5)
		h02s_68_k137_2550363_1						1(28.4)
Energy-conserving complexes
NADH dehydrogenase		h02s_68_k137_822002_1					1(9.7)	1(7.3)
		h02s_68_k137_4533174_4						2(28.8)
		h02s_68_k137_4167379_5			1
		h02s_68_k137_4158382_6
		h02s_68_k137_2540420_4
		h02s_68_k137_3193768_6
NADH-quinone oxidoreductase subunit A	nuoA	h02s_68_k137_1028583_8							2(48.7)
		h02s_68_k137_2800740_1							2(55.5)
NADH-quinone oxidoreductase subunit B	nuoB	h02s_68_k137_553296_3						1(17.1)	2(38.3)
		h02s_68_k137_1608402_3							5(95.7)
		h02s_68_k137_2800740_2				2	1(22.6)	4(68.3)	4(76.6)
NADH-quinone oxidoreductase subunit C	nuoC	h02s_68_k137_477540_3
		h02s_68_k137_1326421_4
		h02s_68_k137_1608402_4
		h02s_68_k137_3193768_5
		h02s_68_k137_553296_2
		h02s_68_k137_2800740_3
		h02s_68_k137_4533174_2
		h02s_68_k137_1501956_3
NADH-quinone oxidoreductase subunit D	nuoD	h02s_68_k137_4533174_1
		h02s_68_k137_799_6
		h02s_68_k137_1326421_3
		h02s_68_k137_1501956_2					2(9.8)		3(12.4)
		h02s_68_k137_477540_4
		h02s_68_k137_4167379_6						2(16.6)
NADH-quinone oxidoreductase subunit H	nuoH	h02s_68_k137_4158382_4
		h02s_68_k137_2540420_6
NADH-quinone oxidoreductase subunit I	nuoI	h02s_68_k137_2540420_5
NADH-quinone oxidoreductase subunit J	nuoJ
NADH-quinone oxidoreductase subunit K	nuoK	h02s_68_k137_1028583_2
		h02s_68_k137_2584427_7
		h02s_68_k137_553296_9
		h02s_68_k137_4167379_2
NADH-quinone oxidoreductase subunit L	nuoL	h02s_68_k137_1213658_11						2(11.4)
		h02s_68_k137_2540420_1
NADH-quinone oxidoreductase subunit M	nuoM	h02s_68_k137_1213658_13
NADH-quinone oxidoreductase subunit N	nuoN	h02s_68_k137_1213658_9
		h02s_68_k137_3762345_3
F(420)H(2) dehydrogenase subunit H	FpoH	h02s_68_k137_29619_3						1(6.7)
F(420)H(2) dehydrogenase subunit L	FpoL
F(420)H(2) dehydrogenase subunit K	FpoK	h02s_68_k137_2540420_2
F(420)H(2) dehydrogenase subunit M	FpoM	h02s_68_k137_553296_11		3	2			6(29.5)	6(33.0)
		h02s_68_k137_2584427_5						3(14.6)	1(5.5)
F(420)H(2) dehydrogenase subunit N	FpoN	h02s_68_k137_553296_12
		h02s_68_k137_2584427_4					1(6.0)
F420H2 dehydrogenase subunit J （arCOG04654）	FpoJ
F(420)H(2) dehydrogenase, subunit FpoD （arCOG01548）	FpoD	h02s_68_k137_1326421_3
F420-nonreducing hydrogenase		h02s_68_k137_3820235_10
		h02s_68_k137_4381581_4
		h02s_68_k137_790884_10
Succinate dehydrogenase		h02s_68_k137_292780_2						1(4.4)	2(9.8)
		h02s_68_k137_292780_3
		h02s_68_k137_1687972_1
		h02s_68_k137_4150869_1
		h02s_68_k137_1254010_6
A1A0 archaeal ATP synthase subunit E (arCOG00869)	AhaE
A1A0 archaeal ATP synthase subunit H (arCOG03363)	AhaH
A-type ATP synthase subunit I (arCOG04138)
V-type ATP synthase subunit A (arCOG00868)		h02s_68_k137_3518718_6	16	5	19	6	4(33.3)	78(491.1)	26(183.6)
V-type ATP synthase subunit B (arCOG00865)
V-type ATP synthase subunit C (arCOG02459)		h02s_68_k137_2051025_6
		h02s_68_k137_3794041_9
		h02s_68_k137_1362551_1
V-type ATP synthase subunit D (arCOG04101)		h02s_68_k137_893482_10					2(30.0)
V-type ATP synthase subunit E (arCOG00869)
V-type ATP synthase subunit F (arCOG04102)		h02s_68_k137_2026099_6						1(25.5)
		h02s_68_k137_3518718_5						1(22.9)
V-type ATP synthase subunit I (arCOG04138)		h02s_68_k137_2584427_2							4(16.9)
Archaeal/vacuolar-type H+-ATPase, subunit K (arCOG02455)		h02s_68_k137_4286612_5
		h02s_68_k137_2584427_1
Electron transport complex protein RnfB	rnfB
Electron transport complex protein RnfC	rnfC	h02s_68_k137_2467276_3			1	4	7(51.5)	1(5.6)	2(12.5)
Group 4 [NiFe]-hydrogenase	ech	h02s_68_k137_477540_4
		h02s_68_k137_822002_1					1(9.7)	1(7.3)
		h02s_68_k137_4158382_6
Fe-S oxidoreductases (with IPR004017 and IPR017896/IPR017900 )	FeS	h02s_68_k137_3711587_3
		h02s_68_k137_2148840_15				2
		h02s_68_k137_417725_24						5(33.3)
		h02s_68_k137_3762345_2
Electron transfer flavoprotein subunit alpha	etfA	h02s_68_k137_594887_3			2		9(74.0)	16(99.5)	12(83.7)
		h02s_68_k137_887185_9	5	23	46	21	63(519.4)	129(804.1)	82(573.3)
		h02s_68_k137_2391117_4	4		47	29	73(601.8)	122(760.5)	98(685.1)
Electron transfer flavoprotein subunit beta	etfB	h02s_68_k137_594887_2		6	1	2	1(12.3)	9(83.7)	6(62.6)
		h02s_68_k137_887185_8	2	6	1	1	1(12.0)	17(154.7)	2(20.4)
		h02s_68_k137_2391117_3		8				21(195.4)	4(41.7)
Cbb3-type cytochrome c oxidase subunit I	cco	h02s_68_k137_2881772_2
Cytochrome bd-type quinol oxidase subunit 1
Reductive dehalogenase		h02s_68_k137_887185_11						6(40.9)
		h02s_68_k137_594887_6						2(13.8)
Nitrate reductase	nap	h02s_68_k137_1168003_5	1				1(5.6)	7(29.6)	3(14.2)
		h02s_68_k137_1853519_3
		h02s_68_k137_3988884_6
		h02s_68_k137_4078525_1
a These metatranscriptomic datasets were downloaded from NCBI database. The sampling sites for them are shown in Supplementary Fig. 1. For SRR11241196, SRR11241197 and SRR11241198, normalized gene expression (FPKM) is presented.

### Sheet: Table_7
Supplementary Table 7 Transcripts identified in metatranscriptomic datasets from mangrove wetlands when genes involved in important metabolic processes in the bin h02s_80 were used as reference sequences
Gene product	Gene	Locus tag	Metatranscriptomic datasets from mangrove wetlandsa
			SRR7284884	SRR7284896	SRR7286070	SRR7286715	SRR11241196	SRR11241197	SRR11241198
			22.4979 N, 114.0295 E				22.5288 N, 114.0300 E
Beta oxidation of fatty acids			Number of reads mapped				Number of reads mapped (RPKM)
Long-chain fatty acid--CoA ligase		h02s_80_k137_2181311_27	3
		h02s_80_k137_769480_10	2		10		2(16.1)	1(34.4)
		h02s_80_k137_118534_48					1(8.4)	2(71.7)	2(21.3)
		h02s_80_k137_1160224_3		1				8(286.8)	3(31.9)
		h02s_80_k137_2518985_27						2(70.1)	6(62.3)
		h02s_80_k137_1537135_1	3	8	3	4	9(74.8)	40(1423.8)	27(285.0)
		h02s_80_k137_1734816_8	2		8	8	3(24.9)	51(1815.3)	12(126.7)
Acyl-CoA dehydrogenase	acd	h02s_80_k137_1525153_10			1				5(43.8)
		h02s_80_k137_1537135_10		1				6(282.6)	5(69.8)
		h02s_80_k137_1734816_29					1(11.0)	8(375.9)	8(111.5)
		h02s_80_k137_2832867_11			2			3(140.6)	2(27.8)
		h02s_80_k137_367248_15
		h02s_80_k137_597661_8			10
		h02s_80_k137_1325881_81
		h02s_80_k137_1711605_1					1(24.9)
		h02s_80_k137_1783079_18		5	2	3		4(194.8)	3(43.3)
		h02s_80_k137_656487_23							1(14.4)
Enoyl-CoA hydratase	ech	h02s_80_k137_118534_52	2		7		3(54.9)	4(313.2)	2(46.5)
		h02s_80_k137_3686449_15			4	4	3(54.9)	9(704.8)	3(69.7)
Enoyl-CoA hydratase/isomerase family protein		h02s_80_k137_3686449_28						1(77.1)
		h02s_80_k137_2518985_26
		h02s_80_k137_266507_40							1(21.9)
3-hydroxyacyl-CoA dehydrogenase	hadh	h02s_80_k137_118534_47
		h02s_80_k137_1160224_4
		h02s_80_k137_1402251_6
Acetyl-CoA acyltransferase	fad	h02s_80_k137_204103_3		1				3(149.4)	1(14.8)
		h02s_80_k137_236458_11	5	2	11	12	41(494.0)	57(2941.1)	43(658.1)
Enzymes related to methyl compound or methane metabolism
Trimethylamine methyltransferase	mtt	h02s_80_k137_4106946_1				10		2(156.6)
		h02s_80_k137_1579590_2
		h02s_80_k137_597661_26
		h02s_80_k137_732796_10
		h02s_80_k137_1579590_1						2(309.6)
Trimethylamine methyltransferase corrinoid protein	mttc	h02s_80_k137_1579590_2
Dimethylamine corrinoid protein		h02s_80_k137_597661_25						6(549.6)
Methylcobamide:CoM methyltransferase	mtbA	h02s_80_k137_4286904_3						3(166.4)
Uroporphyrinogen decarboxylase	hemE	h02s_80_k137_597661_22
		h02s_80_k137_732796_14
		h02s_80_k137_3686449_3
Tetrahydromethanopterin Smethyltransferase subunit H	mtr	h02s_80_k137_36410_39
		h02s_80_k137_521692_29
		h02s_80_k137_561469_3
CoB--CoM heterodisulfide reductase iron-sulfur subunit A family protein	hdrA	h02s_80_k137_672772_56		6			1(5.9)	5(127.3)	7(52.9)
		h02s_80_k137_4543773_5					1(5.9)	3(76.4)	3(22.7)
CoB--CoM heterodisulfide reductase subunit B	hdrB	h02s_80_k137_1984232_1						2(475.4)
		h02s_80_k137_147555_4						2(135.4)
CoB--CoM heterodisulfide reductase iron-sulfur subunit C	hdrC	h02s_80_k137_979385_7							2(64.4)
CoB--CoM heterodisulfide reductase iron-sulfur subunit D	hdrD	h02s_80_k137_1537135_17
		h02s_80_k137_1734816_36				2
CoB--CoM heterodisulfide reductase subunit E	hdrE	h02s_80_k137_1182618_9
		h02s_80_k137_1786673_42
F420-nonreducing hydrogenase		h02s_80_k137_356774_9
		h02s_80_k137_326979_3
		h02s_80_k137_1288778_29
NADPH-dependent F420 reductase		h02s_80_k137_3556782_11
Methyl-viologen-reducing hydrogenase subunit delta	mvhD
Methyl viologen-reducing hydrogenase alpha subunit (arCOG01549)	mvhA	h02s_80_k137_326979_4		2	2	6	5(49.2)	29(1221.7)	15(187.4)
Methyl viologen-reducing hydrogenase gamma subunit (arCOG02472)	mvhG
Methyl-viologen-reducing hydrogenase subunit delta (arCOG02475/arCOG02235)	mvhD	h02s_80_k137_147555_6		3	2	1	1(6.8)	13(381.2)	12(104.4)
		h02s_80_k137_4504775_3						3(73.3)	1(7.2)
WoodLjungdahl pathway
5,10-methylenetetrahydromethanopterin reductase	mer	h02s_80_k137_3686449_14						2(114.1)
F420-dependent methylenetetrahydromethanopterin dehydrogenase	mtd	h02s_80_k137_814757_18						1(70.6)
		h02s_80_k137_1551872_12						2(141.6)
Methenyltetrahydromethanopterin cyclohydrolase	mch	h02s_80_k137_1288778_17
		h02s_80_k137_4126441_1	1
Formylmethanofuran--tetrahydromethanopterin N-formyltransferase	ftr	h02s_80_k137_1288778_14
		h02s_80_k137_4126441_3
Formylmethanofuran dehydrogenase subunit A	fmdA	h02s_80_k137_1288778_5
		h02s_80_k137_4126441_14	1
Formylmethanofuran dehydrogenase subunit B	fmdB	h02s_80_k137_4504775_5
		h02s_80_k137_434735_7
		h02s_80_k137_801184_28
Formylmethanofuran dehydrogenase subunit C	fmdC	h02s_80_k137_1288778_16
		h02s_80_k137_4126441_2
Formylmethanofuran dehydrogenase subunit D
Coenzyme F420 hydrogenase subunit beta	frhB	h02s_80_k137_814757_19
		h02s_80_k137_1551872_11
Pyruvate ferredoxin oxidoreductase subunit alpha	porA	h02s_80_k137_341673_2			1	1		4(195.3)	2(29.0)
		h02s_80_k137_1682899_10		1	2	4	2(22.8)	7(341.8)	5(72.4)
Pyruvate ferredoxin oxidoreductase subunit beta	porB	h02s_80_k137_341673_1	3	12		18	13(222.1)	20(1462.9)	32(694.2)
		h02s_80_k137_1682899_11		1			4(56.9)	8(487.0)	19(343.1)
Pyruvate ferredoxin oxidoreductase, gamma subunit	porG	h02s_80_k137_446148_9
		h02s_80_k137_740591_4
Pyruvate ferredoxinoxidoreductase subunit delta	porD	h02s_80_k137_341673_3	3					4(877.7)	2(130.2)
		h02s_80_k137_1682899_9			1	1	1(50.7)	4(868.2)	3(193.1)
Acetyl-CoA synthetase (ADP-forming)	acd	h02s_80_k137_2503199_7
		h02s_80_k137_1480139_3
		h02s_80_k137_1665032_5
Acetyl-CoA synthetase	acs	h02s_80_k137_1632629_5		5			2(12.4)	6(158.7)	2(15.7)
		h02s_80_k137_2503199_8		13				2(1248.0)
Acetyl-CoA decarbonylase/synthase complex subunit beta	cdh A	h02s_80_k137_673012_5
Acetyl-CoA decarbonylase/synthase complex subunit gamma	cdh C	h02s_80_k137_1325882_26			1	2	3(29.7)	1(42.4)
		h02s_80_k137_2518985_4			2		1(9.9)	9(381.6)	1(12.6)
Acetyl-CoA decarbonylase/synthase complex subunit beta 2
CO dehydrogenase/acetyl-CoA synthase complex subunit epsilon	cdh E	h02s_80_k137_673012_4		2
		h02s_80_k137_673012_3	20	10	27	9	3(17.7)	27(680.7)	13(97.2)
CO dehydrogenase/acetyl-CoA synthase subunit delta	cdh D	h02s_80_k137_973534_2	1			4			2(26.3)
CO dehydrogenase/CO-methylating acetyl-CoA synthase complex subunit beta	cdh B	h02s_80_k137_973534_1	3	23	29	6	3(48.6)	8(554.7)	8(164.5)
Oxidation of alkane or aromatic hydrocarbon
Alkylsuccinate or benzylsuccinate synthase	Ass/Bss
Alkylsuccinate or benzylsuccinate synthaseactivating enzyme	Ass/Bss AE	h02s_80_k137_2455425_12						1(67.5)
Acyl-CoA synthetase (ligase) (AMP-forming )	fadK	h02s_80_k137_521692_17				3		2(72.2)
		h02s_80_k137_70549_24						1(38.3)
Methylmalonyl-CoA mutase	mut	h02s_80_k137_1686284_13	2	1	21	13	13(124.0)	130(5308.6)	47(569.2)
		h02s_80_k137_1783079_30		5	9	11	13(110.6)	84(3060.9)	28(302.6)
		h02s_80_k137_1783079_44	19	38	14	17	27(225.6)	179(6405.6)	77(817.3)
Methylmalonyl-CoA carboxyltransferase	mmd	h02s_80_k137_1783079_34	6	28	58	16	32(292.0)	255(9964.7)	49(567.9)
Phenylacetate-CoA ligase
Benzoyl coa reductase, alpha subunit	bcrA	h02s_80_k137_3686449_22				1		1(77.1)
Benzoyl-CoA reductase, bzd-type, O subunit	bcrO	h02s_80_k137_3686449_23						1(46.1)	3(41.0)
Benzoyl-CoA reductase, bzd-type, Q subunit	bcrQ	h02s_80_k137_3686449_21	1	17	6	10	2(31.2)	21(1402.5)	10(198.1)
Benzoyl-CoA reductase/2-hydroxyglutaryl-CoA dehydratase subunit, BcrC/BadD/HgdB	bcrC	h02s_80_k137_1331970_5						4(196.7)
Benzoyl-CoA reductase, bzd-type, subunit N	bcrN	h02s_80_k137_3686449_24					2(24.9)	10(532.5)	2(31.6)
Cyclohexa-1,5-dienecarbonyl-CoA hydratase	dch	h02s_80_k137_3686449_28						1(77.1)
6-hydroxycylohex-1-ene-1-carboxyl-CoA dehydrogenase	had	h02s_80_k137_3686449_29
6-oxocyclohex-1-ene-1-carbonyl-CoA hydrolase	oah	h02s_80_k137_3686449_9
3-hydroxyacyl-CoA dehydrogenase	fadN	h02s_80_k137_118534_47
		h02s_80_k137_1160224_4
		h02s_80_k137_1402251_6
3-hydroxybutyryl-CoA epimerase
enoyl-CoA hydratase	echA	h02s_80_k137_118534_52	2		7		3(54.9)	4(313.2)	2(46.5)
		h02s_80_k137_3686449_15			4	4	3(54.9)	9(704.8)	3(69.7)
Acetyl-CoA acyltransferase	fadA, fadI	h02s_80_k137_218355_2
		h02s_80_k137_218355_1	1		5	12	9(119.9)	41(2339.2)	22(372.3)
		h02s_80_k137_204103_3		1				3(149.4)	1(14.8)
		h02s_80_k137_236458_11	5	2	11	12	41(494.0)	57(2941.1)	43(658.1)
		h02s_80_k137_3686449_11		5		1		2(102.4)	1(15.2)
		h02s_80_k137_1480139_6		4			1(11.8)
		h02s_80_k137_1665032_2							1(15.0)
		h02s_80_k137_266507_39		2	3	2	2(23.1)	8(395.4)	2(29.3)
		h02s_80_k137_3686449_12	13	1	3	4	4(48.2)	14(722.4)	5(76.5)
		h02s_80_k137_118534_41	2					3(134.9)	1(13.3)
		h02s_80_k137_118534_46
		h02s_80_k137_1160224_5
Glutaryl-CoA dehydrogenase	acd
Glutaconyl-CoA decarboxylase
Glutaconyl-CoA decarboxylase G	gcdG	h02s_80_k137_1783079_31
3-hydroxybutyryl-CoA dehydrogenase	PaaH	h02s_80_k137_3686449_8						2(138.7)	1(20.6)
		h02s_80_k137_36410_25				2
		h02s_80_k137_2334660_3
		h02s_80_k137_266507_41		5			2(32.8)	3(210.9)	1(20.9)
Acetyl-CoA acetyltransferase	AtoB	h02s_80_k137_3686449_12	13	1	3	4	4(48.2)	14(722.4)	5(76.5)
		h02s_80_k137_266507_39		2	3	2	2(23.1)	8(395.4)	2(29.3)
Energyconserving complexes
NADH dehydrogenase		h02s_80_k137_1182618_23					1(27.1)
		h02s_80_k137_1349944_3			1			3(149.0)	1(14.7)
		h02s_80_k137_4503769_4					1(11.7)	1(50.3)
NADH-quinone oxidoreductase subunit A	nuoA	h02s_80_k137_814757_15							2(101.2)
		h02s_80_k137_1182618_24
		h02s_80_k137_1551872_15							2(103.0)
NADH-quinone oxidoreductase subunit B	nuoB	h02s_80_k137_1786673_58		3	8			13(1380.8)
		h02s_80_k137_814757_16	1					1(137.7)	3(122.5)
		h02s_80_k137_1551872_14		5	5	3	2(64.3)	5(688.6)	4(163.4)
NADH-quinone oxidoreductase subunit C	nuoC	h02s_80_k137_1182618_21
		h02s_80_k137_1786673_57
		h02s_80_k137_814757_17
		h02s_80_k137_1551872_13
		h02s_80_k137_2064506_45
		h02s_80_k137_4078131_5
NADH-quinone oxidoreductase subunit D	nuoD	h02s_80_k137_1182618_20
		h02s_80_k137_1786673_56
		h02s_80_k137_1294287_1
		h02s_80_k137_2064506_44		4	4	1		6(178.6)	5(44.1)
		h02s_80_k137_4078131_6	3	1	2				4(42.0)
NADH-quinone oxidoreductase subunit H	nuoH	h02s_80_k137_1786673_55
		h02s_80_k137_1182618_19					1(13.4)
NADH-quinone oxidoreductase subunit I	nuoI	h02s_80_k137_1786673_54
NADH-quinone oxidoreductase subunit J	nuoJ	h02s_80_k137_1182618_17
		h02s_80_k137_1786673_53
NADH-quinone oxidoreductase subunit K	nuoK	h02s_80_k137_1182618_16
		h02s_80_k137_814757_10
		h02s_80_k137_1551872_20
		h02s_80_k137_1786673_52
NADH-quinone oxidoreductase subunit L	nuoL	h02s_80_k137_1182618_13	7	7	24		14(96.3)	132(3887.7)	41(358.1)
		h02s_80_k137_814757_9		5	4	3	9(58.1)	35(968.0)	11(90.2)
		h02s_80_k137_1786673_50		7	55	4	2(12.2)	27(702.9)	9(69.5)
		h02s_80_k137_1551872_21		4	6			16(442.5)	5(41.0)
NADH-quinone oxidoreductase subunit M	nuoM	h02s_80_k137_1182618_12			3	2		3(123.0)	3(36.5)
		h02s_80_k137_1182618_15
		h02s_80_k137_1786673_49			3	1	1(9.6)	3(122.8)	3(36.4)
		h02s_80_k137_1786673_51							2(23.7)
NADH-quinone oxidoreductase subunit N	nuoN	h02s_80_k137_1786673_48
		h02s_80_k137_1182618_11
F(420)H(2) dehydrogenase subunit H	FpoH	h02s_80_k137_282245_7						1(51.9)
		h02s_80_k137_320801_8			2			1(50.7)
		h02s_80_k137_4503769_8						1(53.4)
F(420)H(2) dehydrogenase subunit L	FpoL
F(420)H(2) dehydrogenase subunit K	FpoK
F(420)H(2) dehydrogenase subunit M	FpoM	h02s_80_k137_814757_8			2		3(26.9)	13(499.2)	9(102.5)
		h02s_80_k137_1551872_22			2			8(304.9)	5(56.5)
F(420)H(2) dehydrogenase subunit N	FpoN	h02s_80_k137_814757_7			1				1(10.9)
		h02s_80_k137_1551872_23
F420H2 dehydrogenase subunit J （arCOG04654）	FpoJ	h02s_80_k137_1551872_18
F(420)H(2) dehydrogenase, subunit FpoD （arCOG01548）	FpoD
F420nonreducing hydrogenase		h02s_80_k137_356774_9
		h02s_80_k137_326979_3
		h02s_80_k137_1288778_29
Succinate dehydrogenase		h02s_80_k137_274768_31
A1A0 archaeal ATP synthase subunit E (arCOG00869)	AhaE	h02s_80_k137_392665_9
A1A0 archaeal ATP synthase subunit H (arCOG03363)	AhaH
A-type ATP synthase subunit I (arCOG04138)		h02s_80_k137_392665_1							4(36.7)
V-type ATP synthase subunit A (arCOG00868)		h02s_80_k137_446148_29	12	2	34	7	6(47.3)	66(2226.2)	33(330.1)
V-type ATP synthase subunit B (arCOG00865)		h02s_80_k137_446148_32	7	3	14	5	7(68.3)	26(1086.1)	13(161.1)
V-type ATP synthase subunit C (arCOG02459)		h02s_80_k137_392665_6
		h02s_80_k137_1420811_2
V-type ATP synthase subunit D (arCOG04101)
V-type ATP synthase subunit E (arCOG00869)
V-type ATP synthase subunit F (arCOG04102)		h02s_80_k137_446148_28
V-type ATP synthase subunit I (arCOG04138)		h02s_80_k137_814757_5							4(36.7)
Archaeal/vacuolar-type H+-ATPase, subunit K (arCOG02455)		h02s_80_k137_392665_2						1(31.6)
		h02s_80_k137_814757_4						1(32.3)
Electron transport complex protein RnfB	rnfB	h02s_80_k137_2832867_7					2(32.1)
		h02s_80_k137_3686449_20						2(47.7)
Electron transport complex protein RnfC	rnfC
Group 4 [NiFe]-hydrogenase	ech	h02s_80_k137_1349944_3			1			3(149.0)	1(14.7)
		h02s_80_k137_4503769_4					1(11.7)	1(50.3)
Fe-S oxidoreductases (with IPR004017 and IPR017896/IPR017900 )	FeS	h02s_80_k137_1537135_17
		h02s_80_k137_1734816_36				2
		h02s_80_k137_1182618_10
		h02s_80_k137_1786673_43
Electron transfer flavoprotein subunit alpha	etfA	h02s_80_k137_1686284_7	1	3	8	8	8(93.5)	12(600.6)	5(74.2)
		h02s_80_k137_1783079_25		1	7	2	3(35.2)	4(200.7)	4(59.5)
Electron transfer flavoprotein subunit beta	etfB	h02s_80_k137_1686284_8	1	9	8		1(17.5)	11(825.8)
		h02s_80_k137_1783079_26		11	6		1(17.5)	6(450.4)
Cbb3-type cytochrome c oxidase subunit I	cco
Cytochrome bd-type quinol oxidase subunit 1
Reductive dehalogenase		h02s_80_k137_1686284_2
		h02s_80_k137_1783079_21						2(111.6)
Nitrate reductase	nap	h02s_80_k137_434735_7
		h02s_80_k137_521692_15	2	1	4		2(13.3)	16(455.1)	8(67.5)
		h02s_80_k137_801184_28
a These metatranscriptomic datasets were downloaded from NCBI database. The sampling sites for them are shown in Supplementary Fig. 1. For SRR11241196, SRR11241197 and SRR11241198, normalized gene expression (FPKM) is presented.

### Sheet: Table_8
Supplementary Table 8 Transcripts identified in metatranscriptomic datasets from mangrove wetlands when genes involved in important metabolic processes in the bin h02m_131 were used as reference sequences
Gene product	Gene	Locus tag	Metatranscriptomic datasets from mangrove wetlandsa
			SRR7284884	SRR7284896	SRR7286070	SRR7286715	SRR11241196	SRR11241197	SRR11241198
			22.4979 N, 114.0295 E				22.5288 N, 114.0300 E
Beta oxidation of fatty acids			Number of reads mapped				Number of reads mapped (RPKM)
Long-chain fatty acid--CoA ligase		h02m_131_k127_523771_2	17	37	17	15	20(114.9)	79(353.0)	33(173.6)
		h02m_131_k127_2283127_18	1	5	8	1	6(34.5)	51(227.9)	25(131.5)
		h02m_131_k127_4656472_4	1	11	13		4(21.9)	24(102.3)	9(45.1)
		h02m_131_k127_3548448_10						8(36.1)	5(26.6)
		h02m_131_k127_3841491_2				2		6(27.1)
		h02m_131_k127_6764615_1	2	8	6	2	5(58.8)	29(265.4)	19(204.6)
		h02m_131_k127_7852997_1						1(4.8)
Acyl-CoA dehydrogenase	acd	h02m_131_k127_3391635_1
		h02m_131_k127_1703326_13			2				8(55.3)
		h02m_131_k127_1915046_1							1(7.0)
		h02m_131_k127_2141902_1		3			4(42.1)	9(73.7)	3(28.9)
		h02m_131_k127_2283127_32			2			4(24.3)	5(35.7)
		h02m_131_k127_5213738_19						5(29.4)	4(27.7)
		h02m_131_k127_5946993_4			2			3(18.2)	6(42.8)
		h02m_131_k127_224988_2
		h02m_131_k127_2176264_4
		h02m_131_k127_3812536_2
		h02m_131_k127_5257527_2
		h02m_131_k127_2142912_15			21	9	19(107.2)	284(1246.6)	81(418.5)
		h02m_131_k127_4015772_2			2			4(24.2)	3(21.4)
		h02m_131_k127_4015772_11	1		26	2	25(141.0)	229(1005.1)	80(413.3)
		h02m_131_k127_6734527_2				4	3(23.3)	4(24.2)	4(28.5)
		h02m_131_k127_7655850_3							3(21.4)
		h02m_131_k127_1583450_2			1		2(15.1)	1(5.9)
		h02m_131_k127_6311804_1						5(101.6)
		h02m_131_k127_90919_1
Enoyl-CoA hydratase	ech	h02m_131_k127_4448107_3
		h02m_131_k127_638115_2				1			1(11.4)
		h02m_131_k127_1432729_1				1
3-hydroxyacyl-CoA dehydrogenase	hadh	h02m_131_k127_3548448_9
		h02m_131_k127_3841491_3
		h02m_131_k127_7662328_7		1			1(11.8)	6(54.9)
		h02m_131_k127_4825416_3
Acetyl-CoA acyltransferase	fad	h02m_131_k127_7366915_14	5	4	1	4	2(16.5)	6(38.5)	5(37.8)
Enzymes related to methyl compound or methane metabolism
Trimethylamine methyltransferase	mtt	h02m_131_k127_2283164_1
		h02m_131_k127_1742953_1
		h02m_131_k127_3709250_1
		h02m_131_k127_4813244_4
Trimethylamine methyltransferase corrinoid protein	mttc	h02m_131_k127_2283127_12		3				11(116.1)
		h02m_131_k127_3511857_2			1		1(13.9)	10(108.3)	1(12.7)
Dimethylamine corrinoid protein		h02m_131_k127_1742953_2		3	2			2(22.8)
		h02m_131_k127_4813244_3						3(34.1)	3(40.2)
		h02m_131_k127_3709250_2							1(13.4)
Methylcobamide:CoM methyltransferase	mtbA	h02m_131_k127_1127767_2
Uroporphyrinogen decarboxylase	hemE	h02m_131_k127_663322_1
		h02m_131_k127_1742953_5
		h02m_131_k127_3911003_2
		h02m_131_k127_1687315_3						4(31.2)	3(27.5)
		h02m_131_k127_5593578_3
		h02m_131_k127_6929918_6
Tetrahydromethanopterin S-methyltransferase subunit H	mtr	h02m_131_k127_2283127_11
		h02m_131_k127_3511857_1
		h02m_131_k127_767401_6
		h02m_131_k127_3199960_3
CoB--CoM heterodisulfide reductase iron-sulfur subunit A family protein	hdrA	h02m_131_k127_2101280_3
CoB--CoM heterodisulfide reductase subunit B	hdrB	h02m_131_k127_2515702_1
		h02m_131_k127_6264549_15
		h02m_131_k127_2101280_2
		h02m_131_k127_7034065_15
CoB--CoM heterodisulfide reductase iron-sulfur subunit C	hdrC	h02m_131_k127_2515702_2
		h02m_131_k127_6264549_14
		h02m_131_k127_7034065_14							1(16.0)
CoB--CoM heterodisulfide reductase iron-sulfur subunit D	hdrD
CoB--CoM heterodisulfide reductase subunit E	hdrE
Heterodisulfide reductase		h02m_131_k127_2101280_1
F420-nonreducing hydrogenase		h02m_131_k127_1203874_21
		h02m_131_k127_3116745_3
		h02m_131_k127_2612777_1
NADPH-dependent F420 reductase
Methyl-viologen-reducing hydrogenase subunit delta	mvhD	h02m_131_k127_3116745_4	4				1(22.4)	4(69.9)	5(102.8)
Methyl viologen-reducing hydrogenase alpha subunit (arCOG01549)	mvhA	h02m_131_k127_3116745_2						3(15.7)	1(6.2)
Methyl viologen-reducing hydrogenase gamma subunit (arCOG02472)	mvhG
Methyl-viologen-reducing hydrogenase subunit delta (arCOG02475/arCOG02235)	mvhD	h02m_131_k127_1203874_22				1		2(28.8)	1(17.0)
		h02m_131_k127_2612777_2						2(28.8)
		h02m_131_k127_1203874_24
		h02m_131_k127_2515702_3	6	15	9	7	14(56.3)	20(62.6)	26(95.8)
		h02m_131_k127_6264549_13	8	6	7	3	6(22.7)	30(88.4)	19(65.9)
		h02m_131_k127_3671667_1				2	5(47.6)	8(59.2)	8(69.7)
		h02m_131_k127_6542539_6
Wood-Ljungdahl pathway
5,10-methylenetetrahydromethanopterin reductase	mer	h02m_131_k127_638115_1
		h02m_131_k127_6978639_3						2(22.8)
		h02m_131_k127_6243535_17
		h02m_131_k127_6896797_6
F420-dependent methylenetetrahydromethanopterin dehydrogenase	mtd	h02m_131_k127_2988084_2						2(17.6)
		h02m_131_k127_6353554_8						2(17.5)
		h02m_131_k127_7042143_15
Methenyltetrahydromethanopterin cyclohydrolase	mch	h02m_131_k127_1203874_3
		h02m_131_k127_1644111_4
		h02m_131_k127_3120451_7		5
Formylmethanofuran--tetrahydromethanopterin N-formyltransferase	ftr	h02m_131_k127_1203874_1				1
		h02m_131_k127_1644111_1
		h02m_131_k127_3120451_5
		h02m_131_k127_3248522_2
		h02m_131_k127_4031423_6
Formylmethanofuran dehydrogenase subunit A	fmdA	h02m_131_k127_5081406_1
		h02m_131_k127_2053881_3
		h02m_131_k127_7863075_4	1			1
Formylmethanofuran dehydrogenase subunit B	fmdB	h02m_131_k127_3461557_12
		h02m_131_k127_933046_1
		h02m_131_k127_6542539_9
		h02m_131_k127_4921319_5
		h02m_131_k127_870162_1
Formylmethanofuran dehydrogenase subunit C	fmdC	h02m_131_k127_1203874_2				1		2(16.4)	1(9.7)
		h02m_131_k127_1644111_3
		h02m_131_k127_3120451_6
Formylmethanofuran dehydrogenase subunit D
Coenzyme F420 hydrogenase subunit beta	frhB	h02m_131_k127_1629988_2
		h02m_131_k127_2988084_1
		h02m_131_k127_6353554_7
Pyruvate ferredoxin oxidoreductase subunit alpha	porA
Pyruvate ferredoxin oxidoreductase subunit beta	porB
Pyruvate ferredoxin oxidoreductase, gamma subunit	porG	h02m_131_k127_2335222_8
		h02m_131_k127_2847166_2
		h02m_131_k127_4761469_3
Pyruvate ferredoxinoxidoreductase subunit delta	porD
Acetyl-CoA synthetase (ADP-forming)	acd	h02m_131_k127_6342192_4
		h02m_131_k127_2737246_1				4		8(43.7)	3(19.3)
		h02m_131_k127_6869067_1		2			2(7.2)	4(11.3)	5(16.6)
		h02m_131_k127_1344031_1		10			1(6.9)	1(5.4)	2(12.7)
Acetyl-CoA synthetase	acs	h02m_131_k127_1696809_13
		h02m_131_k127_6095613_4
		h02m_131_k127_2652474_5	23	47	71	10	51(248.2)	291(1101.8)	101(450.1)
		h02m_131_k127_3859877_3	23	73	159	35	115(559.7)	460(1741.6)	149(664.0)
Acetyl-CoA decarbonylase/synthase complex subunit beta	cdh A	h02m_131_k127_958082_1	1	7	9		3(46.2)	2(24.0)	6(84.6)
		h02m_131_k127_1786897_8	7	18	29		7(46.8)	15(78.0)	15(91.8)
Acetyl-CoA decarbonylase/synthase complex subunit gamma	cdh C	h02m_131_k127_2130878_1		1				1(5.2)	1(6.1)
		h02m_131_k127_5776123_1	4				1(6.8)	4(21.0)	4(24.7)
		h02m_131_k127_6990500_4			3	2	4(27.1)	2(10.5)	2(12.4)
CO dehydrogenase/acetyl-CoA synthase complex subunit epsilon	cdh E	h02m_131_k127_1786897_7
		h02m_131_k127_456904_1	9	29	28	10	5(21.1)	27(88.8)	11(42.6)
		h02m_131_k127_1786897_6	7	12	10	4	3(12.2)	25(78.8)	10(37.1)
CO dehydrogenase/acetyl-CoA synthase subunit delta	cdh D	h02m_131_k127_958082_2		1	2		1(7.9)	1(6.1)	2(14.4)
		h02m_131_k127_1786897_9	3	3	1		2(14.1)	3(16.5)	2(12.9)
CO dehydrogenase/CO-methylating acetyl-CoA synthase complex subunit beta	cdh B	h02m_131_k127_958082_1	1	7	9		3(46.2)	2(24.0)	6(84.6)
		h02m_131_k127_1786897_8	7	18	29		7(46.8)	15(78.0)	15(91.8)
Oxidation of alkane or aromatic hydrocarbon
Alkylsuccinate or benzylsuccinate synthase	Ass/Bss	h02m_131_k127_726590_1			1		1(4.0)	1(3.1)	2(7.3)
		h02m_131_k127_20253_1	5	4	1	5	9(51.0)	29(127.7)	5(25.9)
Alkylsuccinate or benzylsuccinate synthase-activating enzyme	Ass/Bss AE	h02m_131_k127_726590_2							3(29.0)
Acyl-CoA synthetase (ligase) (AMP-forming )	fadK	h02m_131_k127_1892404_6
		h02m_131_k127_7852997_1						1(4.8)
		h02m_131_k127_4656472_4	1	11	13		4(21.9)	24(102.3)	9(45.1)
Methylmalonyl-CoA mutase	mut	h02m_131_k127_3375027_3	5	50	23	12	30(187.5)	203(987.1)	102(583.8)
		h02m_131_k127_3659837_5
		h02m_131_k127_5930928_5	12	14	22	18	25(141.5)	254(1118.8)	94(487.3)
		h02m_131_k127_3375027_4
Methylmalonyl-CoA carboxyltransferase	mmd	h02m_131_k127_1494329_4	2	7	23	7	22(352.4)	96(1196.4)	39(572.0)
Phenylacetate-CoA ligase		h02m_131_k127_1742963_2	1			14	10(72.9)	41(232.7)	14(93.5)
Benzoyl coa reductase, alpha subunit	bcrA
Benzoyl-CoA reductase, bzd-type, O subunit	bcrO
Benzoyl-CoA reductase, bzd-type, Q subunit	bcrQ
Benzoyl-CoA reductase/2-hydroxyglutaryl-CoA dehydratase subunit, BcrC/BadD/HgdB	bcrC	h02m_131_k127_345242_2	4					1(6.0)
		h02m_131_k127_2529030_3
Benzoyl-CoA reductase, bzd-type, subunit N	bcrN
Cyclohexa-1,5-dienecarbonyl-CoA hydratase	dch
6-hydroxycylohex-1-ene-1-carboxyl-CoA dehydrogenase	had
6-oxocyclohex-1-ene-1-carbonyl-CoA hydrolase	oah
3-hydroxyacyl-CoA dehydrogenase	fadN	h02m_131_k127_3548448_9
		h02m_131_k127_3841491_3
		h02m_131_k127_7662328_7		1			1(11.8)	6(54.9)
		h02m_131_k127_4825416_3
3-hydroxybutyryl-CoA epimerase		h02m_131_k127_1979456_2							1(20.4)
		h02m_131_k127_7662328_10
enoyl-CoA hydratase	echA	h02m_131_k127_4448107_3
		h02m_131_k127_638115_2				1			1(11.4)
		h02m_131_k127_1432729_1				1
Acetyl-CoA acyltransferase	fadA, fadI	h02m_131_k127_317284_2	2	26	2		2(14.9)	19(110.3)	3(20.5)
		h02m_131_k127_7366915_14	5	4	1	4	2(16.5)	6(38.5)	5(37.8)
		h02m_131_k127_3469221_5	8	8				6(38.4)	2(15.1)
		h02m_131_k127_1683179_1
		h02m_131_k127_1911645_10			1
		h02m_131_k127_1979456_1				1	6(47.3)	10(61.4)	2(14.4)
		h02m_131_k127_4825416_1	4		3	1	8(66.6)	13(84.2)	1(7.6)
		h02m_131_k127_6978639_1	8	1	3			22(141.0)	7(52.8)
		h02m_131_k127_7662328_9	2	2	5	4	8(63.1)	17(104.4)	9(65.0)
		h02m_131_k127_138120_2		10			4(30.9)	3(18.0)	3(21.2)
		h02m_131_k127_1911645_1		11	1		3(28.0)	6(43.5)	3(25.6)
		h02m_131_k127_6570158_2	1		1	1	5(38.6)	5(30.0)	3(21.2)
		h02m_131_k127_3548448_8
Glutaryl-CoA dehydrogenase	acd	h02m_131_k127_509358_9						3(48.3)
Glutaconyl-CoA decarboxylase
Glutaconyl-CoA decarboxylase G	gcdG	h02m_131_k127_1494329_1
3-hydroxybutyryl-CoA dehydrogenase	PaaH	h02m_131_k127_982713_2
		h02m_131_k127_3248396_2
		h02m_131_k127_3930969_1
		h02m_131_k127_5428068_2				1
		h02m_131_k127_7061088_1
		h02m_131_k127_7579737_2				1
		h02m_131_k127_4532543_2		5			2(26.2)	3(30.6)	1(12.0)
Acetyl-CoA acetyltransferase	AtoB	h02m_131_k127_6978639_1	8	1	3			22(141.0)	7(52.8)
		h02m_131_k127_1979456_1				1	6(47.3)	10(61.4)	2(14.4)
		h02m_131_k127_4825416_1	4		3	1	8(66.6)	13(84.2)	1(7.6)
		h02m_131_k127_7662328_9	2	2	5	4	8(63.1)	17(104.4)	9(65.0)
		h02m_131_k127_317284_2	2	26	2		2(14.9)	19(110.3)	3(20.5)
Energy-conserving complexes
NADH dehydrogenase		h02m_131_k127_2291015_1						1(12.8)
NADH-quinone oxidoreductase subunit A	nuoA
NADH-quinone oxidoreductase subunit B	nuoB	h02m_131_k127_7042143_12					1(22.0)	7(119.7)	2(40.3)
		h02m_131_k127_2195116_3			2			1(16.6)
		h02m_131_k127_2988084_4				2	1(22.0)	4(68.4)	4(80.5)
		h02m_131_k127_6353554_11						3(51.3)	2(40.3)
NADH-quinone oxidoreductase subunit C	nuoC	h02m_131_k127_2988084_3
		h02m_131_k127_6353554_10
		h02m_131_k127_7042143_13
NADH-quinone oxidoreductase subunit D	nuoD
NADH-quinone oxidoreductase subunit H	nuoH	h02m_131_k127_4093053_3
		h02m_131_k127_6123161_5
		h02m_131_k127_4554925_4
NADH-quinone oxidoreductase subunit I	nuoI
NADH-quinone oxidoreductase subunit J	nuoJ	h02m_131_k127_6123161_3
NADH-quinone oxidoreductase subunit K	nuoK	h02m_131_k127_6123161_2
		h02m_131_k127_6353554_16
		h02m_131_k127_7042143_6
NADH-quinone oxidoreductase subunit L	nuoL	h02m_131_k127_7469729_3			2		3(14.2)	15(55.2)	3(13.0)
		h02m_131_k127_6353554_17		5	5	4	6(26.8)	18(62.6)	14(57.3)
		h02m_131_k127_7042143_5	2	8				6(21.0)	3(12.4)
NADH-quinone oxidoreductase subunit M	nuoM	h02m_131_k127_3364732_1
		h02m_131_k127_3364732_2
		h02m_131_k127_3619266_3						1(5.0)
		h02m_131_k127_6123161_1
		h02m_131_k127_7469729_4
		h02m_131_k127_4093053_2
		h02m_131_k127_4554925_1
NADH-quinone oxidoreductase subunit N	nuoN	h02m_131_k127_1934148_1						1(5.5)
F(420)H(2) dehydrogenase subunit H	FpoH	h02m_131_k127_4394876_2						1(6.9)
		h02m_131_k127_7638497_1
F(420)H(2) dehydrogenase subunit L	FpoL	h02m_131_k127_3619266_4						2(11.8)	1(6.9)
F(420)H(2) dehydrogenase subunit K	FpoK
F(420)H(2) dehydrogenase subunit M	FpoM	h02m_131_k127_6353554_18			2			2(9.8)
		h02m_131_k127_7042143_4		3	5	1		14(69.7)	7(41.0)
F(420)H(2) dehydrogenase subunit N	FpoN	h02m_131_k127_3006539_2
		h02m_131_k127_6353554_19						1(4.9)	1(5.7)
		h02m_131_k127_7042143_3					1(6.4)		1(5.8)
F420H2 dehydrogenase subunit J （arCOG04654）	FpoJ
F(420)H(2) dehydrogenase, subunit FpoD （arCOG01548）	FpoD
F420-nonreducing hydrogenase		h02m_131_k127_1203874_21
		h02m_131_k127_3116745_3
		h02m_131_k127_2612777_1
Succinate dehydrogenase		h02m_131_k127_1705651_1
A1A0 archaeal ATP synthase subunit E (arCOG00869)	AhaE
A1A0 archaeal ATP synthase subunit H (arCOG03363)	AhaH	h02m_131_k127_1042718_4
A-type ATP synthase subunit I (arCOG04138)
V-type ATP synthase subunit A (arCOG00868)
V-type ATP synthase subunit B (arCOG00865)
V-type ATP synthase subunit C (arCOG02459)		h02m_131_k127_1042718_6
		h02m_131_k127_7775886_1
V-type ATP synthase subunit D (arCOG04101)		h02m_131_k127_5633959_1
		h02m_131_k127_3008781_9					1(15.3)
V-type ATP synthase subunit E (arCOG00869)		h02m_131_k127_1042718_3
V-type ATP synthase subunit F (arCOG04102)
V-type ATP synthase subunit I (arCOG04138)		h02m_131_k127_6353554_21							4(18.7)
Archaeal/vacuolar-type H+-ATPase, subunit K (arCOG02455)
Electron transport complex protein RnfB	rnfB	h02m_131_k127_1703326_10
		h02m_131_k127_5213738_23						1(8.6)
		h02m_131_k127_5646740_1
Electron transport complex protein RnfC	rnfC
Group 4 [NiFe]-hydrogenase	ech	h02m_131_k127_4554925_3							2(10.0)
Fe-S oxidoreductases (with IPR004017 and IPR017896/IPR017900 )	FeS	h02m_131_k127_2283127_40
Electron transfer flavoprotein subunit alpha	etfA	h02m_131_k127_1583450_3			1		2(22.5)
		h02m_131_k127_4995852_1		6	1		1(8.0)	17(105.9)	2(14.7)
Electron transfer flavoprotein subunit beta	etfB	h02m_131_k127_4995852_2		7			3(36.1)
Cbb3-type cytochrome c oxidase subunit I	cco
Cytochrome bd-type quinol oxidase subunit 1		h02m_131_k127_68882_3
Reductive dehalogenase		h02m_131_k127_5175716_2						2(13.9)
Nitrate reductase	nap	h02m_131_k127_3461557_12
a These metatranscriptomic datasets were downloaded from NCBI database. The sampling sites for them are shown in Supplementary Fig. 1. For SRR11241196, SRR11241197 and SRR11241198, normalized gene expression (FPKM) is presented.
