## Supplementary Table 12 for "Novel Asgard archaea phylum Hermodarchaeota degrade alkanes and aromatics via alkyl/benzyl-succinate synthase and benzoyl-CoA pathway"

### Sheet: ESP
Supplementary Table 12. Distribution of eukaryotic signature proteins in Hermodarchaeota and other Asgard archaea.
	Description based on arCOG and/or IPR domain	IPR domain	arCOG	COG	Hermodarchaeota			Odinarchaeote	Lokiarchaeota		Thorarchaeote			Heimdallarchaeote			Helarchaeota		Gerdarchaeota
					h02s_80	h02m_131	h02s_68	LCB_4	CR_4	GC14	AB_25	SMTZ-83	SMTZ-45	AB_125	LC_2	LC_3	Hel_A	Hel_B	YT_2.057	SZ_4_bin5.60
Information processing genes	DNA polymerase	IPR29703	arCOG00328	COG00417
	Topoisomerase IB	Several IPR-domains	arCOG08649	COG03569
	RNA polymerase, A fused	Several IPR-domains	arCOG04256;arCOG04257	COG00086
	RNA polymerase, subunit G (rpb8)	-	arCOG04271	-
	Ribosomal protein L22e	IPR002671	arCOG22196;arCOG23043	-
	Ribosomal protein L28e/Mak16	IPR029004	-	-
Cell division/cytoskeleton related proteins	Tubulins	IPR000217;IPR002453;IPR023123	arCOG02202	COG00206
	Conserved lokiactins	IPR004000;IPR020902	various arCOGs	various COGs
	Gelsolin-domain protein	IPR007122	-	-
	Pro_x001F_lin	IPR005455	arCOG20397;arCOG22203	-
	ARP 2/3 complex, subunit 4	IPR008384	-	-
Endosomal sorting	ESCRT-I: Vps28	IPR007143	-	-
	ESCRT-I: steadiness box domain	IPR017916	-	-
	ESCRT-II: Vps25	IPR014041;IPR008570	-	-
	ESCRT-II: EAP30 domain	IPR007286	-	-
	ESCRT-III: Vps2/24/46	IPR005024	-	-
	ESCRT-III: Vps20/32/60	IPR005024	-	-
Ubiquitin modifier system	Ubiquitin-domain protein	IPR029701/IPR000626	-	-
	Ubiquitin-activating E1 candidates	IPR000594	arCOG01676	COG00476
	E2-like ubiquitin conjugating protein	IPR000608	-	-
	RWD domain	IPR006575	-	-
	E1-like ubiquitin activating protein	IPR019572;IPR000594	arCOG01676	COG00476
	E2 binding	IPR014929;IPR023318;IPR000594	arCOG01676	COG00476
	E3 UFM1-protein ligase 1	IPR018611	-	-
	Zinc finger, RING/FYVE/PHD-type	IPR013083	-	-
	JAB1/MPN/MOV34 metalloenzyme domain	IPR000555 without IPR28090	-	-
Trafcking system-related protein	Expansion of small GTPases	-	arCOG00362	COG02229
	Longin-domain protein	IPR011012;IPR004353	-	-
	Eukaryotic RLC7 familiy protein	IPR004942;IPR015019	-	COG2018
	TRAPP-domain protein	IPR007194	-	-
	Sec23/24-like protein	IPR006689;IPR003579;IPR027417	-	-
	WD40–Armadillo gene cluster	IPR011989	arCOG23616;arCOG02561	COG02319
Oligosaccharyl-transferase complex	Ribophorin I	IPR007676	arCOG20142	-
	OST3/OST6	IPR021149	arCOG20107	-
	STT3	IPR003674	arCOG02044	COG01287
Note: InterPro accession number (IPR) and Archaeal Clusters of Orthologous Genes (arCOG) were used for searching ESPs. The colored rectangles indicate the presence of the ESP in the respective genomes. Grey rectangles in Hermodarchaeota colums show that these ESPs were identified by searching all predicted genes in Hermodarchaeota bins against Asgard homologs using hmmscan. Empty rectangles with …
