## Supplementary Table 13 for "Novel Asgard archaea phylum Hermodarchaeota degrade alkanes and aromatics via alkyl/benzyl-succinate synthase and benzoyl-CoA pathway"

### Sheet: Sheet1
Supplementary Table 13 The genes used for metabolic reconstruction in this study
Gene product	Gene	Locus tag in bins			Chemical reactions
		h02s_80	h02m_131	h02s_68
Glycolysis / Gluconeogenesis
Sugar kinase		h02s.80_k137_1472322_13	h02m.131_k127_5456219_1	h02s.68_k137_2327739_6	Glucose<->G6P
		-	-	h02s.68_k137_3546690_2
Sugar phosphate isomerase/epimerase		h02s.80_k137_118534_51	h02m.131_k127_4448107_2	h02s.68_k137_3733669_6	G6P->F6P
		h02s.80_k137_1472322_26	h02m.131_k127_6302308_9	h02s.68_k137_2935690_1
		h02s.80_k137_2340464_3	h02m.131_k127_6707642_2	h02s.68_k137_3313412_4
ATP-dependent phosphofructokinase	pfk	-	-	h02s.68_k137_2281172_3	F6p->F1,6P2
Bifunctional archaeal fructose-1 6-bisphosphate aldolase/phosphatase	fbp	h02s.80_k137_1331970_2	h02m.131_k127_801327_3	h02s.68_k137_626631_3	Gd3P->F6P
Fructose-1 6-bisphosphate phosphatase		h02s.80_k137_267093_5	h02m.131_k127_5787361_7	h02s.68_k137_2541915_4	F1,6P2->F6P
		h02s.80_k137_446148_1	h02m.131_k127_5512394_3	h02s.68_k137_3970048_2
Aldolase (class II)		h02s.80_k137_2127222_8	h02m.131_k127_6157281_2	h02s.68_k137_1810234_2	F1,6P->Gd3P
		-	h02m.131_k127_4967282_1	h02s.68_k137_1400224_6
		-	-	h02s.68_k137_2327739_5
Triose-phosphate isomerase	tpi	h02s.80_k137_1275417_5	h02m.131_k127_5986398_25	h02s.68_k137_1145048_3	Gd3P<->G1,3P2
Glyceraldehyde-3-phosphate dehydrogenase	g3pdh	h02s.80_k137_663694_13	h02m.131_k127_426323_12	h02s.68_k137_4223619_4	Gd3P<->G1,3P2
		-	h02m.131_k127_3146932_12	h02s.68_k137_2483921_2
Phosphoglycerate kinase	pgk	h02s.80_k137_1187249_2	h02m.131_k127_6230602_7	h02s.68_k137_2402974_7	G1,3P2<->G2P
		h02s.80_k137_516396_2	h02m.131_k127_7101995_1	h02s.68_k137_4479346_9
		h02s.80_k137_598715_2	-	-
Phosphoglycerate mutase (cofactor)	ipgm	h02s.80_k137_672772_39	-	-	G3P<->G2P
		h02s.80_k137_3512849_2	-	-
Phosphoglycerate mutase	pgm	h02s.80_k137_597661_35	h02m.131_k127_2771104_2	h02s.68_k137_1145598_2	G3P<->G2P
		h02s.80_k137_732796_2	h02m.131_k127_6321195_1	h02s.68_k137_2417939_4
		-	h02m.131_k127_7595210_2	h02s.68_k137_3855125_1
Enolase	eno	-	-	h02s.68_k137_1152478_1	G2P<->PEP
		-	-	h02s.68_k137_1860520_8
Phosphopyruvate hydratase (enolase)		h02s.80_k137_3606550_3	h02m.131_k127_1541694_12	-	G2P<->PEP
Pyruvate kinase	pk	h02s.80_k137_266507_17	h02m.131_k127_5118040_2	h02s.68_k137_2046099_3	PEP->Pyruvate
		h02s.80_k137_1786673_17	h02m.131_k127_5378648_1	h02s.68_k137_2896789_3
		h02s.80_k137_3653731_10	h02m.131_k127_7560869_14	h02s.68_k137_1817931_1
		-	-	h02s.68_k137_2602011_4
		-	-	h02s.68_k137_3311084_1
Tricarboxylic acid cycle
Phosphoenolpyruvate carboxykinase (ATP)		h02s.80_k137_1820116_9	h02m.131_k127_6172383_3	h02s.68_k137_2148840_1	PEP<->oxa
		h02s.80_k137_3007533_8	h02m.131_k127_6900316_4	-
Phosphoenolpyruvate carboxykinase		-	-	h02s.68_k137_87843_1
Citrate synthase	cs
Aconitate hydratase	can		h02m.131_k127_3359738_2		cit->cis-aco->iso
Isocitrate dehydrogenase (NADH)				h02s.68_k137_4065016_3	iso->oxal->2-oxo
2-oxoglutarate ferredoxin oxidoreductase (A)	korA	h02s.80_k137_801184_9	h02m.131_k127_3116745_8		2-oxo<-> succ-CoA
		h02s.80_k137_920000_1
2-oxoglutarate ferredoxin oxidoreductase (B)	korB	h02s.80_k137_2039_2	h02m.131_k127_7363925_6	h02s.68_k137_3472350_4
			h02m.131_k127_2611656_3	h02s.68_k137_2720297_17
			h02m.131_k127_2142912_2
2-oxoglutarate ferredoxin oxidoreductase (D)	korD			h02s.68_k137_790884_3
2-oxoglutarate ferredoxin oxidoreductase (G)	korG	h02s.80_k137_979385_2	h02m.131_k127_2611656_2	h02s.68_k137_790884_7
		h02s.80_k137_801184_7	h02m.131_k127_3116745_6
Succinyl-CoA synthetase (A)	scsA	h02s.80_k137_236458_10	h02m.131_k127_3620932_3	h02s.68_k137_780291_4	succ-CoA<-> succ
		h02s.80_k137_1820116_11	h02m.131_k127_6900316_2	h02s.68_k137_2485285_6
		h02s.80_k137_160239_8	h02m.131_k127_1541694_25
		h02s.80_k137_204103_2	h02m.131_k127_3458961_1
		h02s.80_k137_236458_9
Succinyl-CoA synthetase (B)	scsB	h02s.80_k137_160239_9	h02m.131_k127_3620932_2	h02s.68_k137_2485285_7
			h02m.131_k127_1541694_24
Succinate dehydrogenase / fumarate reductase, iron-sulfur subunit	sdhB,/frdB	h02s.80_k137_274768_31	h02m.131_k127_1705651_1	h02s.68_k137_292780_3	Fum<->succ
				h02s.68_k137_1687972_1
				h02s.68_k137_4150869_1
Succinate dehydrogenase / fumarate reductase, flavoprotein subunit	sdhA/frdA			h02s.68_k137_292780_3
				h02s.68_k137_1254010_6
Fumarate reductase (CoM/CoB) subunit A		k137_274768_30	h02m.131_k127_1705651_2		Fum->succ
Fumarate hydratase	fum	h02s.80_k137_274768_32		h02s.68_k137_292780_4	fum<->Mal
		h02s.80_k137_274768_33		h02s.68_k137_292780_5
				h02s.68_k137_1687972_2
				h02s.68_k137_1687972_3
				h02s.68_k137_4150869_2
				h02s.68_k137_4150869_3
Fumarate hydratase class I aerobic	fumA	h02s.80_k137_274768_33	h02m.131_k127_886278_2	h02s.68_k137_292780_5	fum<->Mal
Malate dehydrogenase	mdh	h02s.80_k137_3007533_33	h02m.131_k127_2700977_3	h02s.68_k137_2979465_18	Mal<->oxa
		h02s.80_k137_1820116_32
NADP-dependent malic enzyme	me	h02s.80_k137_1182618_36	h02m.131_k127_3754727_14	h02s.68_k137_2979465_18	Mal<->Pyruvate
		h02s.80_k137_3007533_33	h02m.131_k127_6469854_1
Pentose phosphate pathway
Coenzyme F420-dependent glucose-6-phosphate dehydrogenase		h02s.80_k137_1617561_15	h02m.131_k127_1683179_8		G6P-> 6-phospho-D-glucono-1,5-lactone
6-phosphogluconolactonase
6-phosphogluconate dehydrogenase
transketolase
3-hexulose-6-phosphate isomerase	hps	h02s.80_k137_360552_13		h02s.68_k137_193311_7	F6P<->D-arabino-hex-3-ulose 6-P
		h02s.80_k137_3870605_11		h02s.68_k137_1019012_3
3-hexulose-6-phosphate synthase	hxlA	h02s.80_k137_630508_15			D-arabino-hex-3-ulose 6-P<->D-ribulose-5P
		h02s.80_k137_648618_9
		h02s.80_k137_2883306_4
Ribose 5-phosphate isomerase A	rpiB	h02s.80_k137_1416081_8		h02s.68_k137_893482_20	D-ribulose-5P<->D-ribose-5P
Ribose-phosphate pyrophosphokinase	prsA		h02m.131_k127_6719523_2		D-ribose-5P<->Phosphoribosyl pyrophosphate (PRPP)
			h02m.131_k127_1105634_5
Ribose-phosphate diphosphokinase	prsA	h02s.80_k137_3568262_5	h02m.131_k127_90933_7	h02s.68_k137_445777_2	D-ribose-5P<->Phosphoribosyl pyrophosphate (PRPP)
			h02m.131_k127_4229699_3	h02s.68_k137_985822_3
Ribokinase	rbsK			h02s.68_k137_2281172_3
Ribokinase-like domain-containing protein (arCOG00014)		h02s.80_k137_917019_2	h02m.131_k127_3219616_4
			h02m.131_k127_5977479_2
			h02m.131_k127_2130878_4
			h02m.131_k127_5776123_4
beta-phosphoglucomutase (arCOG02293)	ppm	h02s.80_k137_801184_29	h02m.131_k127_3461557_13	h02s.68_k137_1853519_4	D-ribose-5P<->D-ribose-1P
Phosphoglucomutase/phosphomannomutase (arCOG00767)	pgm2	h02s.80_k137_672772_33		h02s.68_k137_4379682_3	D-ribose-5P<->D-ribose-1P
Peptide fermentation
Glutamate dehydrogenase	gdh	h02s.80k137_738139_18	h02m.131_k127_3785581_2	h02s.68_k137_688881_2
		h02s.80k137_1208666_10		h02s.68_k137_2347829_4
Aspartate aminotransferase	aspC	h02s.80k137_367248_6	h02m.131_k127_4112081_1	h02s.68_k137_3129615_4
		h02s.80k137_1325881_73	h02m.131_k127_6264549_12	h02s.68_k137_1536966_1
		h02s.80k137_360552_3	h02m.131_k127_1703326_28	h02s.68_k137_2914108_4
		h02s.80k137_2508910_4	h02m.131_k127_5213738_4	h02s.68_k137_4111372_2
		h02s.80k137_47701_2	h02m.131_k127_3314785_4	h02s.68_k137_987169_3
		h02s.80k137_602448_17	h02m.131_k127_4892834_2	h02s.68_k137_2570268_2
		h02s.80k137_2832867_20		h02s.68_k137_3164669_8
		h02s.80k137_2086745_18		h02s.68_k137_113670_2
		h02s.80k137_2801429_8		h02s.68_k137_399796_1
				h02s.68_k137_668174_3
				h02s.68_k137_2282812_2
				h02s.68_k137_3856323_5
				h02s.68_k137_84466_7
				h02s.68_k137_367732_1
Indolepyruvate ferredoxin oxidoreductase subunit alpha	iorA	h02s.80_k137_663694_1	h02m.131_k127_426323_1	h02s.68_k137_4166924_4
		h02s.80_k137_3141525_1	h02m.131_k127_1131858_21	h02s.68_k137_337170_1
		h02s.80_k137_2848048_7	h02m.131_k127_2975995_1
		h02s.80_k137_3686449_17	h02m.131_k127_3146932_1
			h02m.131_k127_1502423_1
			h02m.131_k127_1696809_11
			h02m.131_k127_6095613_2
Indolepyruvate ferredoxin oxidoreductase subunit beta	iorB	h02s.80_k137_663694_2	h02m.131_k127_426323_2	h02s.68_k137_4166924_3
		h02s.80_k137_3686449_16	h02m.131_k127_2975995_2	h02s.68_k137_3058591_1
		h02s.80_k137_2848048_8	h02m.131_k127_3146932_2	h02s.68_k137_337170_2
			h02m.131_k127_6095613_1
			h02m.131_k127_1502423_2
			h02m.131_k127_1696809_10
Ketoisovalerate oxidoreductase subunit VorA	vorA	h02m_k137_979385_3		h02s.68_k137_776633_7
				h02s.68_k137_1866699_5
				h02s.68_k137_2543901_4
Ketoisovalerate oxidoreductase subunit VorB	vorB	h02s.80_k137_2039_1	h02m.131k127_1979456_4
		h02s.80_k137_266507_36	h02m.131k127_2611656_4
		h02s.80_k137_801184_9	h02m.131k127_7034065_16
		h02s.80_k137_979385_4
Aldehyde ferredoxin oxidoreductase	aor	h02s.80k137_656487_10	h02m.131_k127_1885946_10	h02s.68_k137_2720297_1
		h02s.80k137_1236200_2	h02m.131_k127_5796530_4	h02s.68_k137_1870278_1
		h02s.80k137_118534_5	h02m.131_k127_4656472_7	h02s.68_k137_3518065_2
		h02s.80k137_2127222_9	h02m.131_k127_6468027_3	h02s.68_k137_2987507_9
		h02s.80k137_2847987_3	h02m.131_k127_209721_1	h02s.68_k137_2816719_22
		h02s.80k137_2039_18	h02m.131_k127_612437_27	h02s.68_k137_2836039_3
		h02s.80k137_814757_24	h02m.131_k127_7726197_5	h02s.68_k137_3325190_1
		h02s.80k137_1551872_6	h02m.131_k127_4015772_9	h02s.68_k137_1499432_4
		h02s.80k137_521692_27	h02m.131_k127_2145811_1	h02s.68_k137_4278681_5
		h02s.80k137_769480_1	h02m.131_k127_5504271_2	h02s.68_k137_838651_1
		h02s.80k137_188197_1	h02m.131_k127_2803709_1	h02s.68_k137_1400224_7
		h02s.80k137_2114373_9	h02m.131_k127_7065531_4	h02s.68_k137_2327739_4
		h02s.80k137_3627764_2	h02m.131_k127_2142912_18	h02s.68_k137_1168003_1
		h02s.80k137_2181311_33	h02m.131_k127_564171_2	h02s.68_k137_4405765_1
		h02s.80k137_622789_1	h02m.131_k127_3746503_6	h02s.68_k137_3454482_5
		h02s.80k137_3686449_5	h02m.131_k127_5180145_1	h02s.68_k137_3086077_26
			h02m.131_k127_6157281_1	h02s.68_k137_305502_1
			h02m.131_k127_2577432_1
			h02m.131_k127_4656472_21
			h02m.131_k127_4692652_2
Alanine aminotransferase	gpt	h02s.80k137_409474_6	h02m.131_k127_1711584_5	h02s.68_k137_6774_1
		h02s.80k137_4052072_1	h02m.131_k127_7491320_7
		h02s.80k137_4472157_12
Glycine dehydrogenase (aminomethyl-transferring)	gcv	h02s.80k137_1951808_3	h02m.131_k127_5785602_5	h02s.68_k137_4455398_7
		h02s.80k137_1951808_4
Aminomethyl-transferring glycine dehydrogenase subunit GcvPA	gcvPA		h02m.131_k127_5189079_5	h02s.68_k137_3086077_1
			h02m.131_k127_7836358_2	h02s.68_k137_4455398_6
Aminomethyl-transferring glycine dehydrogenase subunit GcvPB	gcvPB	h02s.80k137_1951808_3	h02m.131_k127_5189079_6
			h02m.131_k127_7836358_1
Glycine cleavage system protein GcvH	gcvH	h02s.80k137_979385_10	h02m.131_k127_7034065_10	h02s.68_k137_649995_4
				h02s.68_k137_1577043_3
Histidine ammonia-lyase	hutH	h02s.80k137_1420811_12	h02m.131_k127_4031423_7	h02s.68_k137_1362551_10
		h02s.80k137_3621322_1	h02m.131_k127_3248522_3	h02s.68_k137_1804351_1
Urocanate hydratase	hutU	h02s.80k137_1420811_17	h02m.131_k127_1334560_1	h02s.68_k137_444857_6
		h02s.80k137_3621322_6	h02m.131_k127_4031423_2	h02s.68_k137_4174927_5
			h02m.131_k127_5077577_1	h02s.68_k137_13315_2
Imidazolonepropionase	hutI	h02s.80k137_1420811_15	h02m.131_k127_4031423_4	h02s.68_k137_13315_4
		h02s.80k137_3621322_4	h02m.131_k127_5077577_3	h02s.68_k137_444857_4
				h02s.68_k137_4174927_7
CoA-acylating methylmalonate-semialdehyde dehydrogenase	mmsD	h02s.80k137_2518985_36	h02m.131_k127_1703326_26	h02s.68_k137_4192403_5
		h02s.80k137_4087946_3	h02m.131_k127_5213738_7	h02s.68_k137_399796_3
			h02m.131_k127_2516623_1	h02s.68_k137_668174_1
Aminoadipic semialdehyde synthase	aass	h02s.80k137_1682899_28	h02m.131_k127_1070752_9	h02s.68_k137_174330_5
		h02s.80k137_2390211_8	h02m.131_k127_4874149_7	h02s.68_k137_1095816_1
				h02s.68_k137_3329931_4
				h02s.68_k137_3903404_4
Methylmalonyl-CoA epimerase	epi	h02s.80k137_1783079_42		h02s.68_k137_3892016_2
Glu/Leu/Phe/Val dehydrogenase		h02s.80k137_811120_3	h02m.131_k127_1595849_4	h02s.68_k137_4196892_2
		h02s.80k137_2127222_1	h02m.131_k127_6554079_10	h02s.68_k137_4410039_7
			h02m.131_k127_1595849_2
			h02m.131_k127_6554079_8
Beta oxidation of fatty acids
Long-chain fatty acid--CoA ligase		h02s.80_k137_2181311_27	h02m.131_k127_523771_2	h02s.68_k137_626631_1
		h02s.80_k137_769480_10	h02m.131_k127_2283127_18	h02s.68_k137_5421_2
		h02s.80_k137_118534_48	h02m.131_k127_4656472_4	h02s.68_k137_1400224_14
		h02s.80_k137_1160224_3	h02m.131_k127_3548448_10	h02s.68_k137_2987507_1
		h02s.80_k137_2518985_27	h02m.131_k127_3841491_2	h02s.68_k137_305966_2
		h02s.80_k137_1537135_1	h02m.131_k127_6764615_1	h02s.68_k137_501766_4
		h02s.80_k137_1734816_8	h02m.131_k127_7852997_1	h02s.68_k137_2198934_5
				h02s.68_k137_3733669_3
				h02s.68_k137_3230823_1
				h02s.68_k137_4241735_1
				h02s.68_k137_1195265_2
				h02s.68_k137_898068_1
				h02s.68_k137_1739290_8
				h02s.68_k137_1253618_3
				h02s.68_k137_3818157_1
Acyl-CoA dehydrogenase	acd	h02s.80_k137_1525153_10	h02m.131_k127_3391635_1	h02s.68_k137_157306_10
		h02s.80_k137_1537135_10	h02m.131_k127_1703326_13	h02s.68_k137_2057683_1
		h02s.80_k137_1734816_29	h02m.131_k127_1915046_1	h02s.68_k137_3980157_6
		h02s.80_k137_2832867_11	h02m.131_k127_2141902_1	h02s.68_k137_4479633_4
		h02s.80_k137_367248_15	h02m.131_k127_2283127_32	h02s.68_k137_1335623_5
		h02s.80_k137_597661_8	h02m.131_k127_5213738_19	h02s.68_k137_2471282_1
		h02s.80_k137_1325881_81	h02m.131_k127_5946993_4	h02s.68_k137_2471282_2
		h02s.80_k137_1711605_1	h02m.131_k127_224988_2	h02s.68_k137_3110768_5
		h02s.80_k137_1783079_18	h02m.131_k127_2176264_4	h02s.68_k137_3230823_9
		h02s.80_k137_656487_23	h02m.131_k127_3812536_2	h02s.68_k137_4241735_11
			h02m.131_k127_5257527_2	h02s.68_k137_470133_3
			h02m.131_k127_2142912_15	h02s.68_k137_684073_15
			h02m.131_k127_4015772_2	h02s.68_k137_1210556_8
			h02m.131_k127_4015772_11	h02s.68_k137_1445079_2
			h02m.131_k127_6734527_2	h02s.68_k137_1710901_1
			h02m.131_k127_7655850_3	h02s.68_k137_3014985_13
			h02m.131_k127_1583450_2	h02s.68_k137_3929304_5
			h02m.131_k127_6311804_1	h02s.68_k137_4544468_5
			h02m.131_k127_90919_1
Enoyl-CoA hydratase	ech	h02s.80_k137_118534_52	h02m.131_k127_4448107_3	h02s.68_k137_2362677_3
		h02s.80_k137_3686449_15	h02m.131_k127_638115_2	h02s.68_k137_305966_7
			h02m.131_k127_1432729_1	h02s.68_k137_747167_1
Enoyl-CoA hydratase/isomerase family protein		h02s.80_k137_3686449_28		h02s.68_k137_3622446_6
		h02s.80_k137_2518985_26		h02s.68_k137_1195265_3
		h02s.80_k137_266507_40		h02s.68_k137_567371_12
				h02s.68_k137_1601915_2
3-hydroxyacyl-CoA dehydrogenase	hadh	h02s.80_k137_118534_47	h02m.131_k127_3548448_9	h02s.68_k137_305966_1
		h02s.80_k137_1160224_4	h02m.131_k127_3841491_3	h02s.68_k137_3733669_2
		h02s.80_k137_1402251_6	h02m.131_k127_7662328_7	h02s.68_k137_1703989_7
			h02m.131_k127_4825416_3	h02s.68_k137_145907_4
				h02s.68_k137_1038763_4
				h02s.68_k137_145907_5
				h02s.68_k137_3402594_5
				h02s.68_k137_1797937_2
				h02s.68_k137_2521694_2
				h02s.68_k137_567371_11
Acetyl-CoA acyltransferase	fad	h02s.80_k137_204103_3	h02m.131_k127_7366915_14	h02s.68_k137_519134_2
		h02s.80_k137_236458_11		h02s.68_k137_1957312_33
				h02s.68_k137_2570268_3
Urea cycle
Carbamate kinase-like carbamoyl phosphate synthetase (arCOG00863)	cpkA	h02s.80_k137_911268_3	h02m.131_k127_1284764_16		NH4+ +HCO3--> Carbamoyl phosphate
		h02s.80_k137_1480139_18	h02m.131_k127_4078982_2
Ornithine carbamoyltransferase	argF	h02s.80_k137_619847_7	h02m.131_k127_3014988_7	h02s.68_k137_530586_6	Carbamoyl phosphate + ornithine (Orn) -> citrulline (Cit)
		h02s.80_k137_571436_1	h02m.131_k127_5203736_3	h02s.68_k137_3086077_14
		h02s.80_k137_622789_12	h02m.131_k127_6728744_23	h02s.68_k137_3477143_3
Arginase (arCOG01700)	arg	h02s.80_k137_118534_21			arginine (Arg) -> ornithine (Orn) + urea (Ure)
Arginine decarboxylase	pdaD	h02s.80_k137_1472322_11	h02m.131_k127_5640588_1		arginine (Arg) -> agmatine (Aga)
Pyruvoyl-dependent arginine decarboxylase	pdaD		h02m.131_k127_4015772_1
			h02m.131_k127_7655850_2
Agmatinase	speB	h02s.80_k137_118534_21	h02m.131_k127_6846827_4	h02s.68_k137_1067104_3	Agmatine (Aga)->Putrescine (Put)
		h02s.80_k137_3101694_3	h02m.131_k127_3704493_2
			h02m.131_k127_612437_17
Enzymes related to methyl compound or methane metabolism
Trimethylamine methyltransferase	mtt	h02s.80_k137_4106946_1	h02m.131_k127_2283164_1	h02s.68_k137_421001_9
		h02s.80_k137_1579590_2	h02m.131_k127_1742953_1	h02s.68_k137_1733969_1
		h02s.80_k137_597661_26	h02m.131_k127_3709250_1	h02s.68_k137_2320285_5
		h02s.80_k137_732796_10	h02m.131_k127_4813244_4
		h02s.80_k137_1579590_1
Trimethylamine methyltransferase corrinoid protein		h02s.80k137_1579590_2	h02m.131_k127_2283127_12
			h02m.131_k127_3511857_2
Dimethylamine corrinoid protein		h02s.80_k137_597661_25	h02m.131_k127_1742953_2	h02s.68_k137_887185_5
			h02m.131_k127_4813244_3	h02s.68_k137_2324791_5
			h02m.131_k127_3709250_2	h02s.68_k137_2631713_3
Methylcobamide:CoM methyltransferase	mtbA	h02s.80k137_4286904_3	h02m.131_k127_1127767_2	h02s.68_k137_1848226_1
				h02s.68_k137_1769295_3
Uroporphyrinogen decarboxylase	hemE	k137_597661_22	h02m.131_k127_663322_1	h02s.68_k137_1769295_2
		k137_732796_14	h02m.131_k127_1742953_5	h02s.68_k137_421001_13
		k137_3686449_3	h02m.131_k127_3911003_2	h02s.68_k137_1733969_5
			h02m.131_k127_1687315_3	h02s.68_k137_3391869_1
			h02m.131_k127_5593578_3	h02s.68_k137_2631713_2
			h02m.131_k127_6929918_6	h02s.68_k137_1168003_4
				h02s.68_k137_3675041_1
				h02s.68_k137_3138883_4
Tetrahydromethanopterin S-methyltransferase subunit H	mtr	h02s.80_k137_36410_39	h02m.131_k127_2283127_11	h02s.68_k137_1257477_3
		h02s.80_k137_521692_29	h02m.131_k127_3511857_1	h02s.68_k137_4358053_5
		h02s.80_k137_561469_3	h02m.131_k127_767401_6
			h02m.131_k127_3199960_3
CoB--CoM heterodisulfide reductase iron-sulfur subunit A family protein	hdrA	h02s.80_k137_672772_56	h02m.131_k127_2101280_3	h02s.68_k137_3240729_3
		h02s.80_k137_4543773_5
CoB--CoM heterodisulfide reductase subunit B	hdrB	h02s.80_k137_1984232_1	h02m.131_k127_2515702_1	h02s.68_k137_1577043_7
		h02s.80_k137_147555_4	h02m.131_k127_6264549_15	h02s.68_k137_357216_2
			h02m.131_k127_2101280_2	h02s.68_k137_790884_2
			h02m.131_k127_7034065_15	h02s.68_k137_3193768_4
CoB--CoM heterodisulfide reductase iron-sulfur subunit C	hdrC	h02s.80_k137_979385_7	h02m.131_k127_2515702_2
			h02m.131_k127_6264549_14
			h02m.131_k127_7034065_14
CoB--CoM heterodisulfide reductase iron-sulfur subunit D	hdrD	h02s.80_k137_1537135_17		h02s.68_k137_2148840_15
		h02s.80_k137_1734816_36		h02s.68_k137_3711587_3
CoB--CoM heterodisulfide reductase subunit E	hdrE	h02s.80_k137_1182618_9		h02s.68_k137_1213658_7
		h02s.80_k137_1786673_42		h02s.68_k137_3762345_1
				h02s.68_k137_1213658_8
Heterodisulfide reductase			h02m.131_k127_2101280_1
F420-nonreducing hydrogenase		h02s.80_k137_356774_9	h02m.131_k127_1203874_21	h02s.68_k137_3820235_10
		h02s.80_k137_326979_3	h02m.131_k127_3116745_3	h02s.68_k137_4381581_4
		h02s.80_k137_1288778_29	h02m.131_k127_2612777_1	h02s.68_k137_790884_10
NADPH-dependent F420 reductase		h02s.80_k137_3556782_11
Methyl-viologen-reducing hydrogenase subunit delta	mvhD		h02m.131_k127_3116745_4	h02s.68_k137_3820235_9
Methyl viologen-reducing hydrogenase alpha subunit (arCOG01549)	mvhA	h02s.80_k137_326979_4	h02m.131_k127_3116745_2	h02s.68_k137_3765329_8
Methyl viologen-reducing hydrogenase gamma subunit (arCOG02472)	mvhG			h02s.68_k137_790884_10
Methyl-viologen-reducing hydrogenase subunit delta (arCOG02475/arCOG02235)	mvhD	h02s.80_k137_147555_6	h02m.131_k127_1203874_22	h02s.68_k137_4381581_1
		h02s.80_k137_4504775_3	h02m.131_k127_2612777_2	h02s.68_k137_4381581_3
			h02m.131_k127_1203874_24	h02s.68_k137_3820235_9
			h02m.131_k127_2515702_3	h02s.68_k137_1536966_3
			h02m.131_k127_6264549_13	h02s.68_k137_3164669_6
			h02m.131_k127_3671667_1	h02s.68_k137_3240729_3
			h02m.131_k127_6542539_6	h02s.68_k137_3562563_8
Wood-Ljungdahl pathway
5,10-methylenetetrahydromethanopterin reductase	mer	h02s.80_k137_3686449_14	h02m.131_k127_638115_1	h02s.68_k137_2362677_4
			h02m.131_k127_6978639_3	h02s.68_k137_3029230_1
			h02m.131_k127_6243535_17	h02s.68_k137_3035137_4
			h02m.131_k127_6896797_6	h02s.68_k137_4276797_4
F420-dependent methylenetetrahydromethanopterin dehydrogenase	mtd	h02s.80_k137_814757_18	h02m.131_k127_2988084_2	h02s.68_k137_2800740_4
		h02s.80_k137_1551872_12	h02m.131_k127_6353554_8	h02s.68_k137_553296_1
			h02m.131_k127_7042143_15	h02s.68_k137_1171195_2
				h02s.68_k137_1608402_5
Methenyltetrahydromethanopterin cyclohydrolase	mch	h02s.80_k137_1288778_17	h02m.131_k127_1203874_3	h02s.68_k137_2962893_3
		h02s.80_k137_4126441_1	h02m.131_k127_1644111_4
			h02m.131_k127_3120451_7
Formylmethanofuran--tetrahydromethanopterin N-formyltransferase	ftr	h02s.80_k137_1288778_14	h02m.131_k127_1203874_1	h02s.68_k137_1174549_2
		h02s.80_k137_4126441_3	h02m.131_k127_1644111_1	h02s.68_k137_2839033_4
			h02m.131_k127_3120451_5
			h02m.131_k127_3248522_2
			h02m.131_k127_4031423_6
Formylmethanofuran dehydrogenase subunit A	fmdA	h02s.80_k137_1288778_5	h02m.131_k127_5081406_1	h02s.68_k137_2565553_2
		h02s.80_k137_4126441_14	h02m.131_k127_2053881_3	h02s.68_k137_4070212_3
			h02m.131_k127_7863075_4	h02s.68_k137_4433808_2
Formylmethanofuran dehydrogenase subunit B	fmdB	h02s.80_k137_4504775_5	h02m.131_k127_3461557_12	h02s.68_k137_1853519_3
		h02s.80_k137_434735_7	h02m.131_k127_933046_1	h02s.68_k137_2267234_3
		h02s.80_k137_801184_28	h02m.131_k127_6542539_9	h02s.68_k137_3240729_1
			h02m.131_k127_4921319_5	h02s.68_k137_3562563_6
			h02m.131_k127_870162_1	h02s.68_k137_3988884_6
Formylmethanofuran dehydrogenase subunit C	fmdC	h02s.80_k137_1288778_16	h02m.131_k127_1203874_2
		h02s.80_k137_4126441_2	h02m.131_k127_1644111_3
			h02m.131_k127_3120451_6
Formylmethanofuran dehydrogenase subunit D				h02s.68_k137_604839_3
Coenzyme F420 hydrogenase subunit beta	frhB	h02s.80_k137_814757_19	h02m.131_k127_1629988_2	h02s.68_k137_1608402_6
		h02s.80_k137_1551872_11	h02m.131_k127_2988084_1	h02s.68_k137_2800740_5
			h02m.131_k127_6353554_7	h02s.68_k137_2847072_1
Pyruvate ferredoxin oxidoreductase subunit alpha	porA	h02s.80_k137_341673_2		h02s.68_k137_475296_8
		h02s.80_k137_1682899_10		h02s.68_k137_4242214_3
				h02s.68_k137_4279059_1
Pyruvate ferredoxin oxidoreductase subunit beta	porB	h02s.80_k137_341673_1		h02s.68_k137_475296_7
		h02s.80_k137_1682899_11		h02s.68_k137_4242214_2
Pyruvate ferredoxin oxidoreductase, gamma subunit	porG	h02s.80_k137_446148_9	h02m.131_k127_2335222_8	h02s.68_k137_1866699_7
		h02s.80_k137_740591_4	h02m.131_k127_2847166_2	h02s.68_k137_776633_6
			h02m.131_k127_4761469_3	h02s.68_k137_1866699_6
				h02s.68_k137_2543901_3
Pyruvate ferredoxinoxidoreductase subunit delta	porD	h02s.80_k137_341673_3		h02s.68_k137_4242214_4
		h02s.80_k137_1682899_9		h02s.68_k137_475296_9
Acetyl-CoA synthetase (ADP-forming)	acd	h02s.80_k137_2503199_7	h02m.131_k127_6342192_4	h02s.68_k137_2220633_7	acetyl-CoA->acetate
		h02s.80_k137_1480139_3	h02m.131_k127_2737246_1	h02s.68_k137_1573557_11
		h02s.80_k137_1665032_5	h02m.131_k127_6869067_1	h02s.68_k137_251841_5
			h02m.131_k127_1344031_1	h02s.68_k137_1508378_40
Acetyl-CoA synthetase	acs	h02s.80_k137_1632629_5	h02m.131_k127_1696809_13	h02s.68_k137_157306_11	acetate->acetyl-CoA
		h02s.80_k137_2503199_8	h02m.131_k127_6095613_4	h02s.68_k137_2362677_7
			h02m.131_k127_2652474_5	h02s.68_k137_1477201_2
			h02m.131_k127_3859877_3	h02s.68_k137_1171195_3
				h02s.68_k137_1509843_2
				h02s.68_k137_4410039_2
				h02s.68_k137_157306_22
				h02s.68_k137_294065_11
Acetyl-CoA decarbonylase/synthase complex subunit beta	cdh A	h02s.80_k137_673012_5	h02m.131_k127_958082_1	h02s.68_k137_482353_1	acetyl-CoA<->Methyl-H4MPT
			h02m.131_k127_1786897_8	h02s.68_k137_1101103_1
				h02s.68_k137_2391795_3
				h02s.68_k137_3144099_1
Acetyl-CoA decarbonylase/synthase complex subunit gamma	cdh C	h02s.80_k137_1325882_26	h02m.131_k127_2130878_1	h02s.68_k137_1152478_2
		h02s.80_k137_2518985_4	h02m.131_k127_5776123_1	h02s.68_k137_3948072_2
			h02m.131_k127_6990500_4
Acetyl-CoA decarbonylase/synthase complex subunit beta 2				h02s.68_k137_2391795_3
CO dehydrogenase/acetyl-CoA synthase complex subunit epsilon	cdh E	h02s.80_k137_673012_4	h02m.131_k127_1786897_7	h02s.68_k137_482353_2
		h02s.80_k137_673012_3	h02m.131_k127_456904_1	h02s.68_k137_2391795_2
			h02m.131_k127_1786897_6	h02s.68_k137_482353_3
				h02s.68_k137_1101103_2
				h02s.68_k137_1101103_3
				h02s.68_k137_2391795_1
				h02s.68_k137_3562563_1
CO dehydrogenase/acetyl-CoA synthase subunit delta	cdh D	h02s.80_k137_973534_2	h02m.131_k127_958082_2	h02s.68_k137_1152478_3
			h02m.131_k127_1786897_9	h02s.68_k137_2391795_4
				h02s.68_k137_3144099_2
CO dehydrogenase/CO-methylating acetyl-CoA synthase complex subunit beta	cdh B	h02s.80_k137_973534_1	h02m.131_k127_958082_1	h02s.68_k137_1101103_1
			h02m.131_k127_1786897_8	h02s.68_k137_3144099_1
				h02s.68_k137_482353_1
Oxidation of alkane or aromatic hydrocarbon
Alkylsuccinate or benzylsuccinate synthase	Ass/Bss		h02m.131_ k127_726590_1	h02s.68_ k137_1286063_3
				h02s.68 _k137_157306_13
Alkylsuccinate or benzylsuccinate synthase-activating enzyme	Ass/Bss AE	h02s.80_k137_2455425_12	h02m.131_ k127_726590_2	h02s.68_k137_3621160_2
Acyl-CoA synthetase (ligase) (AMP-forming )	fadK	h02s.80_k137_521692_17	h02m.131_k127_1892404_6	h02s.68_k137_1400224_14
		h02s.80_k137_70549_24	h02m.131_k127_7852997_1	h02s.68_k137_4241735_1
			h02m.131_k127_4656472_4
Methylmalonyl-CoA mutase	mut	h02s.80_k137_1686284_13	h02m.131_k127_3375027_3	h02s.68_k137_3549630_3
		h02s.80_k137_1783079_30	h02m.131_k127_3659837_5	h02s.68_k137_2324791_4
		h02s.80_k137_1783079_44	h02m.131_k127_5930928_5	h02s.68_k137_887185_4
			h02m.131_k127_3375027_4	h02s.68_k137_2350146_9
				h02s.68_k137_192873_2
				h02s.68_k137_3605408_3
Methylmalonyl-CoA carboxyltransferase	mmd	h02s.80_k137_1783079_34	h02m.131_k127_1494329_4	h02s.68_k137_2350146_5
				h02s.68_k137_887185_1
Phenylacetate-CoA ligase			h02m.131_k127_1742963_2
Benzoyl coa reductase, alpha subunit	bcrA	h02s.80_k137_3686449_22		h02s.68_k137_3394835_6
Benzoyl-CoA reductase, bzd-type, O subunit	bcrO	h02s.80_k137_3686449_23		h02s.68_k137_3394835_7
				h02s.68_k137_3622446_1
				h02s.68_k137_3633519_1
Benzoyl-CoA reductase, bzd-type, Q subunit	bcrQ	h02s.80_k137_3686449_21		h02s.68_k137_3394835_5
				h02s.68_k137_3447571_2
Benzoyl-CoA reductase/2-hydroxyglutaryl-CoA dehydratase subunit, BcrC/BadD/HgdB	bcrC	h02s.80_k137_1331970_5	h02m.131_k127_345242_2	h02s.68_k137_2168569_8
			h02m.131_k127_2529030_3	h02s.68_k137_2168569_9
				h02s.68_k137_3630683_5
Benzoyl-CoA reductase, bzd-type, subunit N	bcrN	h02s.80_k137_3686449_24		h02s.68_k137_3633519_2
				h02s.68_k137_3622446_2
Cyclohexa-1,5-dienecarbonyl-CoA hydratase	dch	h02s.80_k137_3686449_28		h02s.68_k137_3622446_6
6-hydroxycylohex-1-ene-1-carboxyl-CoA dehydrogenase	had	k137_3686449_29		h02s.68_k137_305502_3
				h02s.68_k137_3622446_7
6-oxocyclohex-1-ene-1-carbonyl-CoA hydrolase	oah	k137_3686449_9		h02s.68_k137_145907_3
				h02s.68_k137_3402594_4
3-hydroxyacyl-CoA dehydrogenase	fadN	h02s.80_k137_118534_47	h02m.131_k127_3548448_9	h02s.68_k137_305966_1
		h02s.80_k137_1160224_4	h02m.131_k127_3841491_3	h02s.68_k137_3733669_2
		h02s.80_k137_1402251_6	h02m.131_k127_7662328_7	h02s.68_k137_1703989_7
			h02m.131_k127_4825416_3	h02s.68_k137_145907_4
3-hydroxybutyryl-CoA epimerase			h02m.131_k127_1979456_2
			h02m.131_k127_7662328_10
enoyl-CoA hydratase	echA	h02s.80_k137_118534_52	h02m.131_k127_4448107_3	h02s.68_k137_2362677_3
		h02s.80_k137_3686449_15	h02m.131_k127_638115_2	h02s.68_k137_305966_7
			h02m.131_k127_1432729_1	h02s.68_k137_747167_1
Acetyl-CoA acyltransferase	fadA, fadI	h02s.80_k137_218355_2	h02m.131_k127_317284_2	h02s.68_k137_1581621_2
		h02s.80_k137_218355_1	h02m.131_k127_7366915_14	h02s.68_k137_2258775_8
		h02s.80_k137_204103_3	h02m.131_k127_3469221_5	h02s.68_k137_3993775_6
		h02s.80_k137_236458_11	h02m.131_k127_1683179_1	h02s.68_k137_2258775_1
		h02s.80_k137_3686449_11	h02m.131_k127_1911645_10	h02s.68_k137_1581621_1
		h02s.80_k137_1480139_6	h02m.131_k127_1979456_1	h02s.68_k137_2258775_7
		h02s.80_k137_1665032_2	h02m.131_k127_4825416_1	h02s.68_k137_3993775_5
		h02s.80_k137_266507_39	h02m.131_k127_6978639_1	h02s.68_k137_519134_2
		h02s.80_k137_3686449_12	h02m.131_k127_7662328_9	h02s.68_k137_1957312_33
		h02s.80_k137_118534_41	h02m.131_k127_138120_2	h02s.68_k137_2550363_1
		h02s.80_k137_118534_46	h02m.131_k127_1911645_1	h02s.68_k137_2570268_3
		h02s.80_k137_1160224_5	h02m.131_k127_6570158_2	h02s.68_k137_3402594_1
			h02m.131_k127_3548448_8	h02s.68_k137_145907_1
				h02s.68_k137_294532_1
				h02s.68_k137_1477201_3
				h02s.68_k137_1524361_3
				h02s.68_k137_3733669_1
				h02s.68_k137_567371_13
				h02s.68_k137_1601915_3
				h02s.68_k137_2362677_6
				h02s.68_k137_1477201_1
Glutaryl-CoA dehydrogenase	acd		h02m.131_k127_509358_9	h02s.68_k137_470133_3
				h02s.68_k137_470133_3
Glutaconyl-CoA decarboxylase				h02s.68_k137_887185_3
Glutaconyl-CoA decarboxylase G	gcdG	h02s.80_k137_1783079_31	h02m.131_k127_1494329_1	h02s.68_k137_2324791_3
				h02s.68_k137_2350146_8
3-hydroxybutyryl-CoA dehydrogenase	PaaH	h02s.80_k137_3686449_8	h02m.131_k127_982713_2	h02s.68_k137_145907_5
		h02s.80_k137_36410_25	h02m.131_k127_3248396_2	h02s.68_k137_3402594_5
		h02s.80_k137_2334660_3	h02m.131_k127_3930969_1	h02s.68_k137_1797937_2
		h02s.80_k137_266507_41	h02m.131_k127_5428068_2	h02s.68_k137_2521694_2
			h02m.131_k127_7061088_1	h02s.68_k137_567371_11
			h02m.131_k127_7579737_2
			h02m.131_k127_4532543_2
Acetyl-CoA acetyltransferase	AtoB	h02s.80_k137_3686449_12	h02m.131_k127_6978639_1	h02s.68_k137_251841_5
		h02s.80_k137_266507_39	h02m.131_k127_1979456_1	h02s.68_k137_2362677_6
			h02m.131_k127_4825416_1	h02s.68_k137_3454436_5
			h02m.131_k127_7662328_9	h02s.68_k137_1477201_1
			h02m.131_k127_317284_2	h02s.68_k137_567371_13
				h02s.68_k137_1601915_3
				h02s.68_k137_2550363_1
Enzymes related to nitrogen metabolism
nitrogen fixation protein NifH	nifH	h02s.80_k137_341673_12	h02m.131_k127_1979456_17	h02s.68_k137_12395_5
		h02s.80_k137_971225_2	h02m.131_k127_1498781_4	h02s.68_k137_1406255_6
		h02s.80_k137_2697201_12	h02m.131_k127_6542539_13	h02s.68_k137_3312199_2
		h02s.80_k137_2518985_10	h02m.131_k127_1786897_4	h02s.68_k137_1749986_3
				h02s.68_k137_1696063_10
				h02s.68_k137_1957312_6
				h02s.68_k137_2760669_1
				h02s.68_k137_2878299_4
				h02s.68_k137_3856323_3
Nitronate monooxygenase	nmo	h02s.80_k137_266507_23	h02m.131_k127_2638812_2	h02s.68_k137_3454436_3
		h02s.80_k137_1786673_11	h02m.131_k127_1979456_15	h02s.68_k137_1406248_3
		h02s.80_k137_1208666_32	h02m.131_k127_7037608_1	h02s.68_k137_4083463_2
			h02m.131_k127_6796475_4	h02s.68_k137_1749986_5
			h02m.131_k127_7607051_3	h02s.68_k137_2325312_3
				h02s.68_k137_3072811_4
				h02s.68_k137_3552847_15
NifU		h02s.80_k137_118534_43	h02m.131_k127_1911645_7	h02s.68_k137_2258775_4
			h02m.131_k127_3548448_3	h02s.68_k137_3993775_2
Nitroreductase	nfsA	h02s.80_k137_326979_10	h02m.131_k127_5536387_3	h02s.68_k137_331407_1
		h02s.80_k137_1472322_19	h02m.131_k127_3878463_2	h02s.68_k137_4158974_3
		h02s.80_k137_1241295_11	h02m.131_k127_1881135_2	h02s.68_k137_1214747_4
		h02s.80_k137_1984232_15	h02m.131_k127_3192923_5	h02s.68_k137_3670324_16
		h02s.80_k137_236458_6	h02m.131_k127_2283127_27	h02s.68_k137_4328412_2
		h02s.80_k137_814757_63	h02m.131_k127_2314456_3	h02s.68_k137_2607975_4
		h02s.80_k137_1734816_12	h02m.131_k127_4259551_8	h02s.68_k137_287701_4
		h02s.80_k137_2764127_2	h02m.131_k127_5023249_1	h02s.68_k137_1509843_5
		h02s.80_k137_672772_37	h02m.131_k127_3822084_2	h02s.68_k137_4096474_3
		h02s.80_k137_1728540_6	h02m.131_k127_1302753_2	h02s.68_k137_2816658_1
			h02m.131_k127_6363668_3	h02s.68_k137_971442_2
				h02s.68_k137_2713908_7
				h02s.68_k137_3006484_2
Nitrilase			h02m.131_k127_2283127_16
Energy-conserving complexes
NADH dehydrogenase		h02s.80_k137_1182618_23	h02m.131_k127_2291015_1	h02s.68_k137_822002_1
		h02s.80_k137_1349944_3		h02s.68_k137_4533174_4
		h02s.80_k137_4503769_4		h02s.68_k137_4167379_5
				h02s.68_k137_4158382_6
				h02s.68_k137_2540420_4
				h02s.68_k137_3193768_6
NADH-quinone oxidoreductase subunit A	nuoA	h02s.80_k137_814757_15		h02s.68_k137_1028583_8
		h02s.80_k137_1182618_24		h02s.68_k137_2800740_1
		h02s.80_k137_1551872_15
NADH-quinone oxidoreductase subunit B	nuoB	h02s.80_k137_1786673_58	h02m.131_k127_7042143_12	h02s.68_k137_553296_3
		h02s.80_k137_814757_16	h02m.131_k127_2195116_3	h02s.68_k137_1608402_3
		h02s.80_k137_1551872_14	h02m.131_k127_2988084_4	h02s.68_k137_2800740_2
			h02m.131_k127_6353554_11
NADH-quinone oxidoreductase subunit C	nuoC	h02s.80_k137_1182618_21	h02m.131_k127_2988084_3	h02s.68_k137_477540_3
		h02s.80_k137_1786673_57	h02m.131_k127_6353554_10	h02s.68_k137_1326421_4
		h02s.80_k137_814757_17	h02m.131_k127_7042143_13	h02s.68_k137_1608402_4
		h02s.80_k137_1551872_13		h02s.68_k137_3193768_5
		h02s.80_k137_2064506_45		h02s.68_k137_553296_2
		h02s.80_k137_4078131_5		h02s.68_k137_2800740_3
				h02s.68_k137_4533174_2
				h02s.68_k137_1501956_3
NADH-quinone oxidoreductase subunit D	nuoD	h02s.80_k137_1182618_20		h02s.68_k137_4533174_1
		h02s.80_k137_1786673_56		h02s.68_k137_799_6
		h02s.80_k137_1294287_1		h02s.68_k137_1326421_3
		h02s.80_k137_2064506_44		h02s.68_k137_1501956_2
		h02s.80_k137_4078131_6		h02s.68_k137_477540_4
				h02s.68_k137_4167379_6
NADH-quinone oxidoreductase subunit H	nuoH	h02s.80_k137_1786673_55	h02m.131_k127_4093053_3	h02s.68_k137_4158382_4
		h02s.80_k137_1182618_19	h02m.131_k127_6123161_5
			h02m.131_k127_4554925_4	h02s.68_k137_2540420_6
NADH-quinone oxidoreductase subunit I	nuoI	h02s.80_k137_1786673_54		h02s.68_k137_2540420_5
NADH-quinone oxidoreductase subunit J	nuoJ	h02s.80_k137_1182618_17	h02m.131_k127_6123161_3
		h02s.80_k137_1786673_53
NADH-quinone oxidoreductase subunit K	nuoK	h02s.80_k137_1182618_16	h02m.131_k127_6123161_2	h02s.68_k137_1028583_2
		h02s.80_k137_814757_10	h02m.131_k127_6353554_16	h02s.68_k137_2584427_7
		h02s.80_k137_1551872_20	h02m.131_k127_7042143_6	h02s.68_k137_553296_9
		h02s.80_k137_1786673_52		h02s.68_k137_4167379_2
NADH-quinone oxidoreductase subunit L	nuoL	h02s.80_k137_1182618_13	h02m.131_k127_7469729_3	h02s.68_k137_1213658_11
		h02s.80_k137_814757_9	h02m.131_k127_6353554_17	h02s.68_k137_2540420_1
		h02s.80_k137_1786673_50	h02m.131_k127_7042143_5
		h02s.80_k137_1551872_21
NADH-quinone oxidoreductase subunit M	nuoM	h02s.80_k137_1182618_12	h02m.131_k127_3364732_1	h02s.68_k137_1213658_13
		h02s.80_k137_1182618_15	h02m.131_k127_3364732_2
		h02s.80_k137_1786673_49	h02m.131_k127_3619266_3
		h02s.80_k137_1786673_51	h02m.131_k127_6123161_1
			h02m.131_k127_7469729_4
			h02m.131_k127_4093053_2
			h02m.131_k127_4554925_1
NADH-quinone oxidoreductase subunit N	nuoN	h02s.80_k137_1786673_48	h02m.131_k127_1934148_1	h02s.68_k137_1213658_9
		h02s.80_k137_1182618_11		h02s.68_k137_3762345_3
F(420)H(2) dehydrogenase subunit H	FpoH	h02s.80_k137_282245_7	h02m.131_k127_4394876_2	h02s.68_k137_29619_3
		h02s.80_k137_320801_8	h02m.131_k127_7638497_1
		h02s.80_k137_4503769_8
F(420)H(2) dehydrogenase subunit L	FpoL		h02m.131_k127_3619266_4
F(420)H(2) dehydrogenase subunit K	FpoK			h02s.68_k137_2540420_2
F(420)H(2) dehydrogenase subunit M	FpoM	h02s.80_k137_814757_8	h02m.131_k127_6353554_18	h02s.68_k137_553296_11
		h02s.80_k137_1551872_22	h02m.131_k127_7042143_4	h02s.68_k137_2584427_5
F(420)H(2) dehydrogenase subunit N	FpoN	h02s.80_k137_814757_7	h02m.131_k127_3006539_2	h02s.68_k137_553296_12
		h02s.80_k137_1551872_23	h02m.131_k127_6353554_19	h02s.68_k137_2584427_4
			h02m.131_k127_7042143_3
F420H2 dehydrogenase subunit J （arCOG04654）	FpoJ	h02s.80_k137_1551872_18
F(420)H(2) dehydrogenase, subunit FpoD （arCOG01548）	FpoD			h02s.68_k137_1326421_3
F420-nonreducing hydrogenase		h02s.80_k137_356774_9	h02m.131_k127_1203874_21	h02s.68_k137_3820235_10
		h02s.80_k137_326979_3	h02m.131_k127_3116745_3	h02s.68_k137_4381581_4
		h02s.80_k137_1288778_29	h02m.131_k127_2612777_1	h02s.68_k137_790884_10
Succinate dehydrogenase		h02s.80_k137_274768_31	h02m.131_k127_1705651_1	h02s.68_k137_292780_2
				h02s.68_k137_292780_3
				h02s.68_k137_1687972_1
				h02s.68_k137_4150869_1
				h02s.68_k137_1254010_6
A1A0 archaeal ATP synthase subunit E (arCOG00869)	AhaE	h02s.80_k137_392665_9
A1A0 archaeal ATP synthase subunit H (arCOG03363)	AhaH		h02m.131_k127_1042718_4
A-type ATP synthase subunit I (arCOG04138)		h02s.80_k137_392665_1
V-type ATP synthase subunit A (arCOG00868)		h02s.80_k137_446148_29		h02s.68_k137_3518718_6
V-type ATP synthase subunit B (arCOG00865)		h02s.80_k137_446148_32
V-type ATP synthase subunit C (arCOG02459)		h02s.80_k137_392665_6	h02m.131_k127_1042718_6	h02s.68_k137_2051025_6
		h02s.80_k137_1420811_2	h02m.131_k127_7775886_1	h02s.68_k137_3794041_9
				h02s.68_k137_1362551_1
V-type ATP synthase subunit D (arCOG04101)			h02m.131_k127_5633959_1	h02s.68_k137_893482_10
			h02m.131_k127_3008781_9
V-type ATP synthase subunit E (arCOG00869)			h02m.131_k127_1042718_3
V-type ATP synthase subunit F (arCOG04102)		h02s.80_k137_446148_28		h02s.68_k137_2026099_6
				h02s.68_k137_3518718_5
V-type ATP synthase subunit I (arCOG04138)		h02s.80_k137_814757_5	h02m.131_k127_6353554_21	h02s.68_k137_2584427_2
Archaeal/vacuolar-type H+-ATPase, subunit K (arCOG02455)		h02s.80_k137_392665_2		h02s.68_k137_4286612_5
		h02s.80_k137_814757_4		h02s.68_k137_2584427_1
Electron transport complex protein RnfB	rnfB	h02s.80_k137_2832867_7	h02m.131_k127_1703326_10
		h02s.80_k137_3686449_20	h02m.131_k127_5213738_23
			h02m.131_k127_5646740_1
Electron transport complex protein RnfC	rnfC			h02s.68_k137_2467276_3
Group 4 [NiFe]-hydrogenase	ech	h02s.80_k137_1349944_3	h02m.131_k127_4554925_3	h02s.68_k137_477540_4
		h02s.80_k137_4503769_4		h02s.68_k137_822002_1
				h02s.68_k137_4158382_6
Fe-S oxidoreductases (with IPR004017 and IPR017896/IPR017900 )	FeS	h02s.80_k137_1537135_17	h02m.131_k127_2283127_40	h02s.68_k137_3711587_3
		h02s.80_k137_1734816_36		h02s.68_k137_2148840_15
		h02s.80_k137_1182618_10		h02s.68_k137_417725_24
		h02s.80_k137_1786673_43		h02s.68_k137_3762345_2
Electron transfer flavoprotein subunit alpha	etfA	h02s.80_k137_1686284_7	h02m.131_k127_1583450_3	h02s.68_k137_594887_3
		h02s.80_k137_1783079_25	h02m.131_k127_4995852_1	h02s.68_k137_887185_9
				h02s.68_k137_2391117_4
Electron transfer flavoprotein subunit beta	etfB	h02s.80_k137_1686284_8	h02m.131_k127_4995852_2	h02s.68_k137_594887_2
		h02s.80_k137_1783079_26		h02s.68_k137_887185_8
				h02s.68_k137_2391117_3
Cbb3-type cytochrome c oxidase subunit I	cco			h02s.68_k137_2881772_2
Cytochrome bd-type quinol oxidase subunit 1			h02m.131_k127_68882_3
Reductive dehalogenase		h02s.80_k137_1686284_2	h02m.131_k127_5175716_2	h02s.68_k137_887185_11
		h02s.80_k137_1783079_21		h02s.68_k137_594887_6
Nitrate reductase	nap	h02s.80_k137_434735_7	h02m.131_k127_3461557_12	h02s.68_k137_1168003_5
		h02s.80_k137_521692_15		h02s.68_k137_1853519_3
		h02s.80_k137_801184_28		h02s.68_k137_3988884_6
				h02s.68_k137_4078525_1
Transporters
Spermidine/putrescine ABC transporter ATP-binding protein		h02s.80_k137_1325881_66	h02m.131_k127_4829324_4	h02s.68_k137_1847941_4
				h02s.68_k137_4080230_2
Nitrate transport ATP-binding protein NrtD	nrtD		h02m.131_k127_3760697_1
Nitrate transport permease protein NrtB	nrtB		h02m.131_k127_3760697_2
Magnesium/cobalt transporter CorA	mg/co	h02s.80_k137_3003917_7	h02m.131_k127_1444341_3	h02s.68_k137_1636560_3
			h02m.131_k127_6368385_1
Dipeptide/oligopeptide/nickel ABC transporter ATP-binding protein		h02s.80_k137_104546_17	h02m.131_k127_6440780_2	h02s.68_k137_2411395_2
		h02s.80_k137_3262463_1
Substrate-specific component NikM of nickel ECF transporter		h02s.80_k137_4322191_1	h02m.131_k127_4586508_9	h02s.68_k137_399796_10
			h02m.131_k127_7037608_7
Sugar ABC transporter permease			h02m.131_k127_2625245_1	h02s.68_k137_1703989_9
				h02s.68_k137_2598321_2
				h02s.68_k137_3399305_5
				h02s.68_k137_3399305_4
ABC-type ribose transport system, ATP-binding protein		h02s.80_k137_47701_23		h02s.68_k137_3208953_21
Ribose ABC transporter permease		h02s.80_k137_47701_21		h02s.68_k137_71725_3
		h02s.80_k137_4389192_4		h02s.68_k137_3953427_1
				h02s.68_k137_2598321_2
D-xylose ABC transporter ATP-binding protein				h02s.68_k137_2598321_1
High-affinity iron transporter		h02s.80_k137_1294287_12	h02m.131_k127_1585739_4
		h02s.80_k137_2064506_27
		h02s.80_k137_3451862_1
Iron ABC transporter permease		h02s.80_k137_1325881_65	h02m.131_k127_4501831_1	h02s.68_k137_4080230_3
			h02m.131_k127_4829324_3	h02s.68_k137_1847941_5
				h02s.68_k137_4233166_10
Ferrous iron transport protein A			h02m.131_k127_7096899_1
Ferrous iron transport protein B		h02s.80_k137_2528351_2	h02m.131_k127_7787399_1	h02s.68_k137_2467362_12
		h02s.80_k137_2848048_44	h02m.131_k127_1604376_6	h02s.68_k137_3948349_3
			h02m.131_k127_7096899_3
			h02m.131_k127_7096899_4
			h02m.131_k127_1509471_2
Zinc ABC transporter substrate-binding protein		h02s.80_k137_703669_15		h02s.68_k137_1508378_16
				h02s.68_k137_2652605_1
				h02s.68_k137_3157060_3
Zinc transporter ZupT			h02m.131_k127_523771_1
			h02m.131_k127_3511857_8
Na/Pi cotransporter family protein		h02s.80_k137_453171_11	h02m.131_k127_1703326_36	h02s.68_k137_2636239_2
		h02s.80_k137_2455425_10
Branched-chain amino acid ABC transporter permease		h02s.80_k137_521692_23	h02m.131_k127_2358857_3	h02s.68_k137_3571487_1
		h02s.80_k137_521692_22	h02m.131_k127_618654_3	h02s.68_k137_3571487_2
		h02s.80_k137_521692_24
Acetate uptake transporter		h02s.80_k137_2848048_31
Daunorubicin resistance ABC transporter ATPase subunit	DrrA	h02s.80_k137_36410_5	h02m.131_k127_448484_5	h02s.68_k137_4021240_2
		h02s.80_k137_2518985_65		h02s.68_k137_2997561_4
				h02s.68_k137_877728_2
				h02s.68_k137_650987_4
				h02s.68_k137_331000_1
				h02s.68_k137_3552847_9
				h02s.68_k137_2472739_2
