## Supplementary Table 16 for "Novel Asgard archaea phylum Hermodarchaeota degrade alkanes and aromatics via alkyl/benzyl-succinate synthase and benzoyl-CoA pathway"

### Sheet: Sheet1
Supplementary Table 16 Features of homologs of Hermodarchaeota alkyl/benzyl-succinate synthase (Ass/Bss) identified using Blasp in metagenomes from the six sediment samples from mangrove swamps in Techeng Island, China
Samples	Query ida	Subject id (Ass/Bsses from Hermodarchaeota）	% identity	Alignment length	Coverage	e-value	Bit score	Sequence length
h02s	k137_10998_5	h02s.68@k137_157306_13	35.142	811	99	3.66e-155	462	800
H02s	k137_29845_1	h02s.68@k137_157306_13	35.839	745	99	1.37e-133	404	735
h02s	k137_46798_9	h02s.68@k137_157306_13	56.688	785	99	0	997	787
h02s	k137_157306_13	h02s.68@k137_157306_13	100	799	99	0	1657	799
h02s	k137_190518_46	h02s.68@k137_157306_13	32.809	826	98	2.98e-142	429	823
h02s	k137_208563_43	h02s.68@k137_157306_13	59.085	787	99	0	1031	787
h02s	k137_213306_2	h02s.68@k137_1286063_3	35.681	639	81	2.19e-143	426	776
h02s	k137_336995_6	h02s.68@k137_157306_13	62.183	788	99	0	1073	787
h02s	k137_347125_4	h02s.68@k137_157306_13	33.538	814	96	1.35e-135	412	837
h02s	k137_360628_4	h02m.131@k127_726590_1	43.436	815	97	0	673	835
h02s	k137_403251_4	h02s.68@k137_157306_13	33.54	805	97	2.29e-144	435	822
h02s	k137_456349_4	h02s.68@k137_1286063_3	53.81	643	67	0	705	945
h02s	k137_479865_3	h02s.68@k137_157306_13	57.761	786	99	0	986	789
h02s	k137_537103_1	h02s.68@k137_157306_13	33.378	752	99	8.62e-133	402	747
h02s	k137_567617_1	h02s.68@k137_157306_13	34.352	818	99	7.08e-144	433	799
h02s	k137_640248_1	h02s.68@k137_1286063_3	38.305	637	79	2.4e-152	449	792
h02s	k137_645659_2	h02s.68@k137_1286063_3	37.92	654	78	1.12e-155	459	835
h02s	k137_669678_3	h02s.68@k137_157306_13	60.483	787	99	0	1066	788
h02s	k137_704649_5	h02s.68@k137_157306_13	34.221	789	95	1.88e-141	427	808
h02s	k137_732178_3	h02m.131@k127_726590_1	69.347	796	99	0	1197	796
h02s	k137_786302_12	h02s.68@k137_157306_13	35.975	795	99	3.83e-168	496	795
h02s	k137_796828_2	h02s.68@k137_157306_13	75.632	673	99	0	1080	673
h02s	k137_808128_17	h02m.131@k127_726590_1	69.686	795	99	0	1194	795
h02s	k137_818111_1	h02s.68@k137_157306_13	61.198	768	99	0	1042	767
h02s	k137_832856_3	h02s.68@k137_157306_13	58.069	787	99	0	1003	788
h02s	k137_848590_2	h02s.68@k137_157306_13	57.687	787	99	0	994	788
h02s	k137_864756_14	h02s.68@k137_157306_13	57.033	782	99	0	964	786
h02s	k137_926982_2	h02s.68@k137_157306_13	31.678	846	99	2.17e-132	404	844
h02s	k137_938539_5	h02s.68@k137_1286063_3	38.776	637	79	2.85e-157	462	792
h02s	k137_965482_1	h02s.68@k137_157306_13	65.191	655	99	0	922	657
h02s	k137_977785_9	h02s.68@k137_157306_13	59.975	787	99	0	1053	788
h02s	k137_1004920_5	h02s.68@k137_157306_13	70.431	788	99	0	1209	797
h02s	k137_1022026_2	h02s.68@k137_157306_13	33.293	826	99	1.47e-141	427	815
h02s	k137_1022283_1	h02s.68@k137_157306_13	62.21	733	99	0	1007	733
h02s	k137_1035919_5	h02s.68@k137_157306_13	62.183	788	99	0	1075	787
h02s	k137_1244774_4	h02s.68@k137_1286063_3	35.182	631	86	2.82e-147	434	727
h02s	k137_1263958_18	h02s.68@k137_1286063_3	53.499	643	67	0	714	949
h02s	k137_1270754_1	h02s.68@k137_157306_13	34.771	765	99	7.76e-140	421	764
h02s	k137_1279414_1	h02s.68@k137_157306_13	57.033	782	99	0	955	786
h02s	k137_1323896_1	h02s.68@k137_157306_13	33.672	787	98	8.65e-142	427	801
h02s	k137_1330620_2	h02s.68@k137_1286063_3	36.076	632	78	1.21e-140	420	802
h02s	k137_1353537_2	h02s.68@k137_157306_13	34.601	789	95	8.64e-135	409	808
h02s	k137_1389216_3	h02s.68@k137_157306_13	59.463	782	97	0	1006	807
h02s	k137_1422384_1	h02s.68@k137_157306_13	62.681	761	99	0	1044	760
h02s	k137_1435184_1	h02s.68@k137_157306_13	34.955	781	95	1.31e-147	442	802
h02s	k137_1454482_2	h02s.68@k137_157306_13	60.864	787	99	0	1047	787
h02s	k137_1459615_2	h02m.131@k127_726590_1	54.626	789	98	0	915	799
h02s	k137_1464695_7	h02s.68@k137_157306_13	43.893	786	99	0	666	788
h02s	k137_1468917_2	h02s.68@k137_1286063_3	37.06	653	81	3.27e-154	454	792
h02s	k137_1479379_2	h02s.68@k137_157306_13	35.813	793	95	1.59e-157	469	816
h02s	k137_1497903_4	h02s.68@k137_157306_13	60.737	787	99	0	1047	788
h02s	k137_1502092_5	h02s.68@k137_1286063_3	45.71	641	82	0	605	785
h02s	k137_1512734_2	h02s.68@k137_157306_13	35.558	779	95	4.33e-148	444	801
h02s	k137_1612507_1	h02s.68@k137_157306_13	52.157	788	99	0	884	777
h02s	k137_1786374_2	h02s.68@k137_157306_13	35.724	753	99	1.55e-149	446	749
h02s	k137_1789750_2	h02s.68@k137_157306_13	58.228	790	99	0	994	785
h02s	k137_1822896_1	h02s.68@k137_157306_13	59.772	788	99	0	1031	788
h02s	k137_1824174_2	h02s.68@k137_1286063_3	41.39	633	87	9.82e-163	474	716
h02s	k137_1873560_16	h02s.68@k137_157306_13	58.929	784	98	0	1007	797
h02s	k137_1894192_2	h02m.131@k127_726590_1	42.84	831	98	0	663	838
h02s	k137_1932080_1	h02s.68@k137_157306_13	61.558	770	100	0	1032	770
h02s	k137_1954663_3	h02s.68@k137_157306_13	33.538	814	99	1.06e-143	432	802
h02s	k137_2005906_1	h02s.68@k137_1286063_3	35.079	630	78	3.29e-137	410	802
h02s	k137_2039647_5	h02s.68@k137_157306_13	58.756	788	99	0	1025	788
h02s	k137_2072799_1	h02s.68@k137_157306_13	60.286	700	98	0	925	712
h02s	k137_2083266_1	h02s.68@k137_157306_13	34.243	806	97	1.82e-150	451	819
h02s	k137_2090784_1	h02s.68@k137_157306_13	32.718	813	97	6.06e-138	418	829
h02s	k137_2134886_1	h02s.68@k137_157306_13	58.895	742	98	0	967	753
h02s	k137_2147273_1	h02s.68@k137_157306_13	34.875	800	99	2.69e-149	447	803
h02s	k137_2160576_3	h02s.68@k137_157306_13	36.421	788	99	7.62e-166	489	786
h02s	k137_2250480_3	h02s.68@k137_157306_13	60.281	783	99	0	1030	782
h02s	k137_2313616_10	h02s.68@k137_1286063_3	44.774	641	84	0	603	762
h02s	k137_2319335_4	h02s.68@k137_157306_13	57.197	785	99	0	956	787
h02s	k137_2358106_3	h02s.68@k137_157306_13	36.07	804	96	3.28e-159	473	811
h02s	k137_2412604_2	h02s.68@k137_157306_13	58.756	788	99	0	1000	788
h02s	k137_2418857_2	h02s.68@k137_157306_13	35.145	791	94	1.34e-137	417	808
h02s	k137_2442748_2	h02s.68@k137_157306_13	55.4	787	99	0	927	786
h02s	k137_2453556_1	h02s.68@k137_157306_13	35.897	741	99	9.45e-133	402	732
h02s	k137_2481348_4	h02s.68@k137_157306_13	36.284	802	99	1.64e-161	478	797
h02s	k137_2512096_1	h02s.68@k137_157306_13	39.365	630	92	2.56e-147	437	673
h02s	k137_2528898_2	h02m.131@k127_726590_1	41.626	812	97	0	627	833
h02s	k137_2534187_1	h02s.68@k137_157306_13	61.086	663	99	0	886	666
h02s	k137_2642556_1	h02s.68@k137_157306_13	34.278	776	99	6.79e-133	403	760
h02s	k137_2731623_2	h02s.68@k137_157306_13	63.452	788	99	0	1095	787
h02s	k137_2785331_5	h02s.68@k137_157306_13	33.739	821	94	1.28e-135	413	852
h02s	k137_2795889_2	h02s.68@k137_157306_13	55.556	783	99	0	937	786
h02s	k137_2860562_2	h02m.131@k127_726590_1	68.726	793	99	0	1204	796
h02s	k137_2955017_2	h02s.68@k137_157306_13	64.618	667	99	0	935	669
h02s	k137_3022730_3	h02s.68@k137_157306_13	33.459	798	95	4.95e-145	437	825
h02s	k137_3042284_2	h02s.68@k137_157306_13	34.518	788	95	6.67e-136	412	807
h02s	k137_3075442_1	h02s.68@k137_157306_13	35.451	787	95	1.6e-166	492	819
h02s	k137_3092729_8	h02s.68@k137_157306_13	33.374	815	99	3.09e-142	429	799
h02s	k137_3112792_4	h02s.68@k137_157306_13	34.772	811	96	8.24e-150	449	832
h02s	k137_3159686_14	h02s.68@k137_157306_13	59.848	787	99	0	1032	787
h02s	k137_3181858_7	h02s.68@k137_157306_13	67.005	788	99	0	1159	788
h02s	k137_3234698_1	h02s.68@k137_157306_13	59.561	774	99	0	1025	775
h02s	k137_3282245_4	h02s.68@k137_157306_13	56.036	787	99	0	937	789
h02s	k137_3341151_2	h02s.68@k137_157306_13	32.432	814	99	7.56e-136	412	800
h02s	k137_3412184_1	h02s.68@k137_157306_13	57.289	782	99	0	976	786
h02s	k137_3518494_2	h02s.68@k137_157306_13	59.264	788	99	0	1012	785
h02s	k137_3568734_2	h02s.68@k137_157306_13	63.205	780	99	0	1082	780
h02s	k137_3572255_1	h02s.68@k137_157306_13	57.614	788	99	0	995	789
h02s	k137_3605523_6	h02s.68@k137_1286063_3	36.825	630	79	9.14e-146	433	799
h02s	k137_3706791_5	h02s.68@k137_1286063_3	37.366	653	81	2.54e-153	452	792
h02s	k137_3708828_1	h02s.68@k137_157306_13	56.982	709	99	0	883	712
h02s	k137_3733860_5	h02s.68@k137_157306_13	33.502	791	96	1.79e-137	416	797
h02s	k137_3771861_9	h02s.68@k137_157306_13	34.321	810	97	2.33e-144	434	815
h02s	k137_3799442_17	h02s.68@k137_157306_13	36.75	800	98	1.38e-148	445	795
h02s	k137_4137550_3	h02s.68@k137_157306_13	33.419	775	99	4.03e-138	417	772
h02s	k137_4141665_2	h02s.68@k137_157306_13	32.949	780	93	1.38e-135	412	827
h02s	k137_4189087_1	h02s.68@k137_157306_13	35.804	796	96	3.89e-173	509	812
h02s	k137_4189087_2	h02s.68@k137_157306_13	35.25	800	96	5.63e-147	442	824
h02s	k137_4189087_11	h02s.68@k137_157306_13	34.799	796	97	6.95e-156	464	810
h02s	k137_4267349_2	h02s.68@k137_1286063_3	37.52	637	78	4.36e-143	426	801
h02s	k137_4301840_1	h02s.68@k137_157306_13	35.264	794	97	5.8e-145	436	799
h02s	k137_4332229_1	h02s.68@k137_157306_13	63.706	788	99	0	1087	787
h02s	k137_4364163_4	h02s.68@k137_1286063_3	36.578	637	79	7.77e-153	451	792
h02s	k137_4456600_5	h02s.68@k137_157306_13	34.282	773	92	3.75e-133	405	824
h02s	k137_4492119_2	h02s.68@k137_1286063_3	37.323	635	80	9.84e-151	445	784
h02s	k137_4525173_8	h02s.68@k137_1286063_3	35.047	642	81	5.86e-141	420	775
h02s	k137_4550606_1	h02s.68@k137_157306_13	60.895	693	99	0	936	694
h02m	k127_8859_2	h02s.68@k137_157306_13	35.242	786	97	2.8e-145	436	790
h02m	k127_21078_1	h02s.68@k137_157306_13	99.451	729	99	0	1507	729
h02m	k127_34516_1	h02s.68@k137_157306_13	36.474	743	95	5.76e-154	457	760
h02m	k127_44552_1	h02s.68@k137_157306_13	35.975	795	99	2.13e-168	496	793
h02m	k127_68584_1	h02s.68@k137_157306_13	33.955	804	97	3.55e-147	442	822
h02m	k127_92198_2	h02m.131@k127_726590_1	45.442	713	99	0	636	715
h02m	k127_99246_13	h02m.131@k127_726590_1	43.681	815	97	0	677	834
h02m	k127_106584_67	h02s.68@k137_157306_13	58.048	789	99	0	1020	791
h02m	k127_129798_2	h02s.68@k137_157306_13	59.391	788	99	0	1030	788
h02m	k127_167527_2	h02s.68@k137_157306_13	66.878	788	99	0	1153	788
h02m	k127_284966_3	h02s.68@k137_157306_13	34.919	799	96	1.12e-152	456	819
h02m	k127_321003_2	h02s.68@k137_157306_13	53.252	815	99	0	934	819
h02m	k127_346970_2	h02s.68@k137_1286063_3	53.042	641	68	0	693	929
h02m	k127_368030_2	h02s.68@k137_1286063_3	38	650	78	5.24e-155	458	835
h02m	k127_396144_2	h02s.68@k137_157306_13	61.245	787	99	0	1064	788
h02m	k127_400613_4	h02s.68@k137_1286063_3	35.168	654	79	4.27e-136	408	817
h02m	k127_421240_3	h02s.68@k137_157306_13	56.266	782	99	0	960	786
h02m	k127_433615_5	h02s.68@k137_1286063_3	36.6	653	81	1.6e-148	440	792
h02m	k127_537679_1	h02s.68@k137_157306_13	32.367	828	99	3.39e-139	421	801
h02m	k127_547732_19	h02s.68@k137_157306_13	34.314	816	97	2.49e-142	429	814
h02m	k127_690520_10	h02s.68@k137_157306_13	34.518	788	95	2.6e-136	413	807
h02m	k127_705741_3	h02s.68@k137_157306_13	34.184	784	96	1.88e-139	421	799
h02m	k127_712973_3	h02s.68@k137_157306_13	62.452	783	99	0	1072	785
h02m	k127_720721_11	h02s.68@k137_157306_13	60.787	788	99	0	1057	787
h02m	k127_726590_1	h02m.131@k127_726590_1	100	799	99	0	1665	799
h02m	k127_740636_1	h02s.68@k137_1286063_3	45.086	641	94	0	607	680
h02m	k127_747132_5	h02s.68@k137_157306_13	36.157	791	96	5.84e-160	475	817
h02m	k127_753794_11	h02s.68@k137_157306_13	59.949	784	99	0	1022	787
h02m	k127_775179_1	h02s.68@k137_1286063_3	35.257	641	83	3.05e-135	405	769
h02m	k127_777464_2	h02s.68@k137_157306_13	32.718	813	97	3.68e-138	419	829
h02m	k127_836440_12	h02m.131@k127_726590_1	60.66	788	99	0	1000	795
h02m	k127_862637_2	h02s.68@k137_157306_13	37.342	632	87	1.24e-138	416	717
h02m	k127_961753_4	h02s.68@k137_157306_13	32.721	816	97	3.82e-140	424	818
h02m	k127_1079680_2	h02s.68@k137_157306_13	55.4	787	99	0	963	786
h02m	k127_1131156_8	h02s.68@k137_1286063_3	53.81	643	67	0	704	945
h02m	k127_1166594_4	h02s.68@k137_157306_13	33.537	817	99	6.37e-139	420	797
h02m	k127_1236844_2	h02s.68@k137_157306_13	33.702	813	95	1.11e-144	436	830
h02m	k127_1252079_3	h02s.68@k137_157306_13	37.218	798	98	2.5e-173	509	804
h02m	k127_1306163_1	h02s.68@k137_157306_13	33.822	819	99	1.4e-143	432	804
h02m	k127_1336306_4	h02s.68@k137_157306_13	34.793	799	99	3.56e-155	462	795
h02m	k127_1354062_3	h02s.68@k137_157306_13	34.347	789	95	2.72e-142	429	808
h02m	k127_1412424_2	h02s.68@k137_157306_13	57.398	784	99	0	991	789
h02m	k127_1438573_3	h02s.68@k137_157306_13	34.116	809	99	6.59e-145	436	805
h02m	k127_1454523_2	h02s.68@k137_157306_13	54.257	787	99	0	936	786
h02m	k127_1614002_2	h02s.68@k137_157306_13	57.751	658	99	0	822	658
h02m	k127_1722569_10	h02s.68@k137_157306_13	82.893	795	99	0	1395	795
h02m	k127_1785811_1	h02s.68@k137_157306_13	34.552	793	98	6.75e-151	451	794
h02m	k127_1798191_5	h02s.68@k137_157306_13	34.108	818	99	5.96e-137	415	801
h02m	k127_1804784_3	h02s.68@k137_1286063_3	39.752	644	78	1.68e-176	513	824
h02m	k127_1811840_2	h02s.68@k137_157306_13	36.157	791	99	4.87e-169	498	790
h02m	k127_1813944_2	h02s.68@k137_157306_13	33.042	802	99	1.38e-132	404	802
h02m	k127_1859257_4	h02s.68@k137_157306_13	54.406	783	99	0	902	787
h02m	k127_1883656_2	h02s.68@k137_157306_13	32.685	823	99	2.35e-137	416	800
h02m	k127_1987901_3	h02s.68@k137_157306_13	31.663	818	99	3.96e-137	416	810
h02m	k127_1991379_13	h02s.68@k137_1286063_3	53.033	643	67	0	706	950
h02m	k127_2104615_3	h02s.68@k137_157306_13	54.534	783	99	0	929	787
h02m	k127_2295110_1	h02s.68@k137_1286063_3	52.558	645	68	0	703	941
h02m	k127_2452467_1	h02s.68@k137_157306_13	37.34	782	99	1.03e-177	520	773
h02m	k127_2595278_1	h02s.68@k137_157306_13	37.438	804	97	4.34e-168	496	821
h02m	k127_2677450_13	h02s.68@k137_1286063_3	43.192	639	80	0	563	797
h02m	k127_2705859_1	h02s.68@k137_157306_13	57.305	705	99	0	887	705
h02m	k127_2906530_3	h02s.68@k137_157306_13	60.162	743	99	0	976	753
h02m	k127_2960362_5	h02s.68@k137_157306_13	58.704	787	99	0	1004	785
h02m	k127_3029836_1	h02s.68@k137_1286063_3	35.703	633	79	1.89e-136	409	793
h02m	k127_3037272_11	h02m.131@k127_726590_1	43.841	828	98	0	683	838
h02m	k127_3070227_5	h02s.68@k137_157306_13	60.051	786	99	0	1033	788
h02m	k127_3126994_1	h02s.68@k137_157306_13	33.7	727	99	4.3e-135	407	726
h02m	k127_3332662_1	h02s.68@k137_157306_13	63.018	676	99	0	934	676
h02m	k127_3443530_3	h02s.68@k137_157306_13	33.209	804	97	3.22e-144	434	822
h02m	k127_3493489_2	h02s.68@k137_157306_13	35.018	811	97	4.99e-140	423	815
h02m	k127_3643056_4	h02s.68@k137_157306_13	34.159	767	94	1.49e-135	411	791
h02m	k127_3885707_2	h02s.68@k137_1286063_3	52.255	643	68	0	706	933
h02m	k127_3906706_1	h02s.68@k137_1286063_3	40.741	567	85	2.02e-158	461	664
h02m	k127_3925235_2	h02s.68@k137_1286063_3	35.148	643	80	1.72e-143	426	784
h02m	k127_4039389_4	h02s.68@k137_1286063_3	36.667	630	84	1.14e-146	433	744
h02m	k127_4270761_1	h02s.68@k137_157306_13	33.883	788	95	2.5e-145	437	808
h02m	k127_4271619_2	h02s.68@k137_157306_13	34.264	788	92	5.22e-144	435	847
h02m	k127_4426822_1	h02s.68@k137_1286063_3	52.95	644	71	0	704	904
h02m	k127_4617486_1	h02s.68@k137_157306_13	63.567	785	99	0	1070	786
h02m	k127_4682873_1	h02s.68@k137_1286063_3	52.877	643	96	0	701	668
h02m	k127_4780286_3	h02s.68@k137_157306_13	68.274	788	99	0	1167	788
h02m	k127_4816025_1	h02s.68@k137_157306_13	56.192	646	99	0	787	650
h02m	k127_4839873_2	h02s.68@k137_157306_13	33.7	819	99	9.33e-143	430	798
h02m	k127_4907539_2	h02s.68@k137_157306_13	34.069	816	98	3.07e-140	424	819
h02m	k127_4943961_2	h02s.68@k137_157306_13	58.779	786	99	0	1003	785
h02m	k127_5026431_1	h02s.68@k137_157306_13	33.96	798	95	1.5e-139	422	818
h02m	k127_5107869_2	h02s.68@k137_157306_13	66.963	675	99	0	987	676
h02m	k127_5154851_2	h02s.68@k137_157306_13	63.636	737	99	0	1020	737
h02m	k127_5214956_1	h02s.68@k137_157306_13	61.438	765	100	0	1040	764
h02m	k127_5258608_2	h02s.68@k137_157306_13	34.496	803	98	2.68e-147	442	804
h02m	k127_5499916_1	h02s.68@k137_157306_13	34.158	808	98	1.23e-142	429	796
h02m	k127_5527259_3	h02m.131@k127_726590_1	43.243	814	97	0	671	834
h02m	k127_5529238_2	h02s.68@k137_157306_13	35.884	758	99	2.92e-143	429	750
h02m	k127_5545918_7	h02s.68@k137_157306_13	33.169	811	98	5.49e-147	441	813
h02m	k127_5672932_2	h02s.68@k137_1286063_3	45.71	641	82	0	605	785
h02m	k127_5854647_1	h02s.68@k137_157306_13	33.502	791	96	2.12e-137	416	797
h02m	k127_5886812_3	h02s.68@k137_157306_13	33.538	814	96	2.87e-135	412	837
h02m	k127_5960661_2	h02s.68@k137_157306_13	34.64	791	94	2.25e-143	432	806
h02m	k127_6315179_1	h02s.68@k137_157306_13	70.37	783	95	0	1185	822
h02m	k127_6315526_1	h02s.68@k137_1286063_3	36.646	644	81	1.19e-148	440	790
h02m	k127_6413604_3	h02s.68@k137_157306_13	34.917	779	95	6.23e-137	415	798
h02m	k127_6418134_1	h02s.68@k137_157306_13	33.503	788	97	5.44e-143	431	806
h02m	k127_6445593_5	h02s.68@k137_1286063_3	44.618	641	82	0	601	785
h02m	k127_6514517_3	h02s.68@k137_1286063_3	37.165	635	79	7.87e-151	446	794
h02m	k127_6781355_5	h02s.68@k137_157306_13	61.753	787	99	0	1067	787
h02m	k127_6924935_2	h02s.68@k137_1286063_3	38.776	637	79	2.24e-156	460	792
h02m	k127_7458404_5	h02s.68@k137_157306_13	36.696	684	98	1.38e-140	421	691
h02m	k127_7482426_2	h02s.68@k137_157306_13	32.96	804	99	5.6e-144	433	805
h02m	k127_7672819_1	h02s.68@k137_1286063_3	52.146	629	78	0	676	803
h02b	k127_106824_3	h02s.68@k137_157306_13	33.538	814	96	7.85e-135	410	837
h02b	k127_141859_1	h02s.68@k137_157306_13	66.751	788	99	0	1139	789
h02b	k127_337856_2	h02s.68@k137_157306_13	36.675	788	99	1.96e-167	493	786
h02b	k127_682105_8	h02s.68@k137_157306_13	31.624	819	98	2.66e-137	416	823
h02b	k127_715408_52	h02s.68@k137_1286063_3	36.22	635	80	1.75e-139	416	765
h02b	k127_739936_6	h02s.68@k137_157306_13	58.906	786	99	0	1026	788
h02b	k127_797574_2	h02s.68@k137_157306_13	59.415	786	99	0	1047	788
h02b	k127_821532_4	h02s.68@k137_1286063_3	35.085	647	75	1.35e-135	408	855
h02b	k127_1370061_1	h02s.68@k137_1286063_3	42.41	639	95	0	565	671
h02b	k127_1521531_1	h02s.68@k137_157306_13	60.61	787	99	0	1048	788
h02b	k127_1543071_3	h02s.68@k137_157306_13	33.584	798	95	7.23e-138	418	818
h02b	k127_1582115_1	h02s.68@k137_157306_13	58.115	764	99	0	980	764
h02b	k127_1961996_2	h02s.68@k137_157306_13	58.493	783	97	0	1016	809
h02b	k127_2025967_2	h02s.68@k137_157306_13	51.592	785	95	0	889	820
h02b	k127_2248168_1	h02m.131@k127_726590_1	44.428	691	98	0	602	701
h02b	k127_2368483_2	h02s.68@k137_157306_13	36.258	775	98	1.18e-165	489	778
h02b	k127_2472365_2	h02s.68@k137_157306_13	60.051	781	99	0	1039	782
h02b	k127_2561611_2	h02s.68@k137_157306_13	34.772	788	96	1.65e-138	419	806
h02b	k127_2613369_1	h02s.68@k137_157306_13	53.621	787	92	0	910	851
h02b	k127_2626181_4	h02s.68@k137_157306_13	58.801	784	99	0	1005	787
h02b	k127_2813873_6	h02s.68@k137_157306_13	32.93	826	98	1.5e-137	417	824
h02b	k127_2816725_2	h02s.68@k137_1286063_3	36.364	649	81	4.55e-144	428	781
h02b	k127_2956722_60	h02s.68@k137_157306_13	32.964	813	99	2.86e-141	426	810
h02b	k127_3234746_3	h02s.68@k137_157306_13	34.01	788	95	6.06e-141	426	808
h02b	k127_3276386_1	h02s.68@k137_157306_13	33.291	796	94	1.06e-133	407	826
h02b	k127_3314200_2	h02s.68@k137_1286063_3	52.688	651	77	0	702	830
h02b	k127_3430982_2	h02s.68@k137_157306_13	59.391	788	99	0	1030	788
h02b	k127_3600758_3	h02s.68@k137_1286063_3	34.962	655	78	2.51e-133	401	826
h02b	k127_3667937_2	h02s.68@k137_157306_13	37.074	793	98	3.75e-160	475	801
h02b	k127_3714594_4	h02s.68@k137_157306_13	60.229	787	99	0	1051	787
h02b	k127_3858466_2	h02s.68@k137_157306_13	58.831	787	99	0	1029	787
h02b	k127_4032946_8	h02s.68@k137_157306_13	56.688	785	99	0	997	787
h02b	k127_4052136_1	h02s.68@k137_157306_13	35.243	803	96	1.61e-150	451	827
h02b	k127_4233501_2	h02s.68@k137_1286063_3	37.75	649	94	2.8e-155	454	685
h02b	k127_4234444_1	h02s.68@k137_157306_13	35.509	766	99	2.2e-138	417	752
h02b	k127_4263959_2	h02s.68@k137_157306_13	59.924	786	99	0	1038	788
h02b	k127_4439714_2	h02s.68@k137_157306_13	36.149	805	99	2.7e-148	444	795
h02b	k127_4620034_1	h02s.68@k137_1286063_3	45.866	641	95	0	608	671
h02b	k127_4740527_1	h02s.68@k137_157306_13	33.587	789	96	1.26e-148	446	811
h02b	k127_4881793_2	h02s.68@k137_157306_13	33.552	763	99	1.4e-138	418	761
h02b	k127_4962898_33	h02s.68@k137_157306_13	67.898	785	99	0	1156	784
h02b	k127_5194110_5	h02s.68@k137_157306_13	33.208	801	97	6.16e-132	402	803
h02b	k127_5285940_3	h02s.68@k137_157306_13	35.316	790	99	3.36e-168	496	790
h02b	k127_5462320_4	h02s.68@k137_157306_13	37.242	776	97	3.41e-152	454	788
h03s	k127_28281_10	h02s.68@k137_157306_13	58.163	784	99	0	991	788
h03s	k127_103351_6	h02s.68@k137_157306_13	59.593	787	99	0	1023	788
h03s	k127_121941_3	h02s.68@k137_157306_13	34.08	804	97	6.12e-148	444	822
h03s	k127_361613_3	h02m.131@k127_726590_1	41.974	841	99	0	647	838
h03s	k127_473789_2	h02s.68@k137_1286063_3	39.905	634	78	1.25e-175	510	804
h03s	k127_626153_2	h02s.68@k137_157306_13	62.944	788	99	0	1083	787
h03s	k127_706674_1	h02s.68@k137_157306_13	35.558	779	95	4.36e-148	444	806
h03s	k127_849247_6	h02s.68@k137_157306_13	36.548	788	99	1.61e-166	491	786
h03s	k127_988081_3	h02s.68@k137_157306_13	34.238	774	94	4.38e-144	434	814
h03s	k127_1170623_2	h02s.68@k137_157306_13	60.23	782	99	0	1041	788
h03s	k127_1268438_4	h02s.68@k137_1286063_3	35.368	639	97	1.72e-135	401	651
h03s	k127_1388550_8	h02s.68@k137_157306_13	56.688	785	99	0	949	787
h03s	k127_1771605_7	h02s.68@k137_157306_13	60.483	787	99	0	1046	787
h03s	k127_1962911_4	h02s.68@k137_157306_13	59.975	787	99	0	1039	787
h03s	k127_2037189_8	h02s.68@k137_157306_13	70.051	788	99	0	1181	796
h03s	k127_2037838_2	h02s.68@k137_157306_13	63.198	788	99	0	1096	788
h03s	k127_2038645_2	h02s.68@k137_1286063_3	38.545	646	81	2.93e-148	439	793
h03s	k127_2191063_5	h02s.68@k137_1286063_3	35.248	644	81	7.42e-141	419	775
h03s	k127_2281181_1	h02s.68@k137_157306_13	35.963	748	99	8.42e-150	446	744
h03s	k127_2319517_2	h02s.68@k137_1286063_3	35.569	641	79	9.11e-134	402	808
h03s	k127_2572377_3	h02s.68@k137_157306_13	33.857	827	98	1.06e-135	412	821
h03s	k127_2636940_3	h02s.68@k137_157306_13	58.831	787	99	0	1006	785
h03s	k127_2712928_3	h02s.68@k137_1286063_3	36.851	616	56	1.08e-141	431	1088
h03s	k127_2820731_2	h02s.68@k137_157306_13	56.962	790	99	0	985	788
h03s	k127_3022873_3	h02m.131@k127_726590_1	44.324	828	98	0	696	838
h03s	k127_3038510_2	h02s.68@k137_1286063_3	37.519	653	95	8.09e-156	454	675
h03s	k127_3049047_4	h02s.68@k137_157306_13	32.555	814	99	2.34e-134	408	798
h03s	k127_3072964_2	h02s.68@k137_157306_13	36.582	790	98	1.56e-170	502	801
h03s	k127_3154679_1	h02s.68@k137_157306_13	59.639	721	99	0	960	721
h03s	k127_3168234_2	h02s.68@k137_157306_13	60.963	789	99	0	1047	793
h03s	k127_3181657_1	h02s.68@k137_1286063_3	41.981	636	89	1.87e-166	483	704
h03s	k127_3209969_2	h02s.68@k137_157306_13	57.814	787	99	0	999	787
h03s	k127_3268878_2	h02s.68@k137_157306_13	34.01	788	92	4.82e-145	437	847
h03s	k127_3366654_1	h02m.131@k127_726590_1	61.03	757	99	0	967	759
h03s	k127_3469102_2	h02s.68@k137_157306_13	36.248	789	99	1.72e-168	496	787
h03s	k127_3575860_1	h02s.68@k137_1286063_3	41.121	642	85	4.22e-162	473	749
h03s	k127_3667652_2	h02s.68@k137_157306_13	58.906	786	99	0	1001	785
h03s	k127_3685993_1	h02s.68@k137_157306_13	57.433	787	99	0	970	787
h03s	k127_3722365_3	h02s.68@k137_157306_13	34.492	748	99	1.41e-135	409	737
h03s	k127_4024787_3	h02s.68@k137_157306_13	59.085	787	99	0	1012	788
h03s	k127_4625851_2	h02s.68@k137_157306_13	34.048	793	98	2.96e-144	434	802
h03s	k127_4834209_5	h02s.68@k137_157306_13	48.666	787	99	0	828	783
h03s	k127_4893877_1	h02s.68@k137_157306_13	33.007	818	99	1.24e-137	417	799
h03s	k127_4966359_2	h02m.131@k127_726590_1	43.964	787	99	0	670	786
h03s	k127_5159991_2	h02s.68@k137_157306_13	60.579	794	99	0	1065	794
h03s	k127_5337369_3	h02s.68@k137_157306_13	57.888	786	99	0	992	789
h03s	k127_5449042_2	h02s.68@k137_1286063_3	36.85	635	79	4.53e-149	441	794
h03s	k127_5506008_1	h02s.68@k137_157306_13	35.375	800	96	3e-147	442	821
h03s	k127_5644174_6	h02s.68@k137_157306_13	35.894	794	98	2.01e-169	499	799
h03s	k127_5940171_4	h02s.68@k137_157306_13	34.296	831	99	7.17e-142	427	799
h03s	k127_6052013_1	h02s.68@k137_157306_13	35.634	797	96	4.98e-172	506	814
h03s	k127_6088097_15	h02s.68@k137_1286063_3	99.074	648	74	0	1326	878
h03s	k127_6231781_2	h02s.68@k137_157306_13	33.578	816	99	2.76e-143	431	799
h03s	k127_6636948_2	h02s.68@k137_1286063_3	41.548	633	79	2.5e-162	475	793
h03s	k127_7325130_3	h02s.68@k137_1286063_3	35.182	631	87	5.49e-147	434	723
h03s	k127_7549057_1	h02m.131@k127_726590_1	45.101	694	99	0	607	692
h03s	k127_7766053_2	h02s.68@k137_157306_13	64.168	787	99	0	1108	787
h03s	k127_7823363_5	h02s.68@k137_157306_13	55.019	787	99	0	943	786
h03s	k127_7853626_2	h02s.68@k137_157306_13	63.071	788	99	0	1087	789
h03s	k127_8142564_1	h02s.68@k137_157306_13	33.458	804	99	1.84e-144	434	807
h03s	k127_8349110_1	h02s.68@k137_157306_13	35.367	803	96	4.71e-152	455	827
h03s	k127_8395394_3	h02s.68@k137_157306_13	33.249	794	96	1.64e-147	442	811
h03s	k127_8529777_3	h02s.68@k137_157306_13	34.875	800	99	3.57e-140	423	789
h03s	k127_8621770_3	h02s.68@k137_157306_13	57.801	782	99	0	971	786
h03s	k127_9207660_1	h02s.68@k137_157306_13	38.071	788	99	3.13e-176	516	784
h03s	k127_9249316_2	h02s.68@k137_157306_13	35.383	797	98	8.86e-156	464	796
h03m	k127_32302_1	h02s.68@k137_157306_13	34.059	781	97	2.57e-146	439	795
h03m	k127_99206_4	h02s.68@k137_157306_13	33.835	798	95	2.25e-139	422	818
h03m	k127_123725_2	h02s.68@k137_157306_13	60.229	787	99	0	1048	793
h03m	k127_190617_7	h02m.131@k127_726590_1	44.31	826	98	0	697	838
h03m	k127_233886_1	h02s.68@k137_157306_13	36.341	798	97	3.91e-144	433	798
h03m	k127_343796_1	h02s.68@k137_157306_13	53.129	815	99	0	933	819
h03m	k127_385028_4	h02s.68@k137_157306_13	33.578	819	99	1.13e-134	409	796
h03m	k127_520485_2	h02s.68@k137_157306_13	53.875	787	96	0	904	818
h03m	k127_569594_2	h02s.68@k137_157306_13	59.339	787	99	0	1033	788
h03m	k127_754193_7	h02s.68@k137_157306_13	35.38	684	92	3.02e-134	405	721
h03m	k127_1222418_2	h02s.68@k137_1286063_3	45.54	639	81	0	588	782
h03m	k127_1385888_3	h02s.68@k137_1286063_3	36.735	637	89	5.39e-149	438	708
h03m	k127_1454710_1	h02s.68@k137_157306_13	33.333	789	93	1.29e-132	404	812
h03m	k127_1559397_16	h02s.68@k137_1286063_3	41.654	641	80	6.14e-163	477	795
h03m	k127_1724117_3	h02s.68@k137_157306_13	61.506	704	99	0	958	704
h03m	k127_1740369_8	h02s.68@k137_157306_13	60.102	787	99	0	1046	788
h03m	k127_1781821_2	h02s.68@k137_1286063_3	37.008	635	79	6.72e-150	443	794
h03m	k127_1897636_2	h02s.68@k137_1286063_3	42.338	633	79	7.26e-162	474	792
h03m	k127_1941109_2	h02s.68@k137_157306_13	34.44	813	95	3.89e-143	432	844
h03m	k127_2076571_2	h02s.68@k137_157306_13	53.494	787	96	0	902	818
h03m	k127_2113733_2	h02s.68@k137_157306_13	44.189	783	99	0	664	788
h03m	k127_2151273_4	h02s.68@k137_157306_13	34.606	786	95	1.05e-139	422	804
h03m	k127_2160034_21	h02s.68@k137_157306_13	33.875	800	94	5.94e-141	426	836
h03m	k127_2162698_6	h02s.68@k137_157306_13	53.367	787	96	0	904	816
h03m	k127_2277180_4	h02s.68@k137_157306_13	33.333	771	94	4.86e-133	404	798
h03m	k127_2431932_1	h02s.68@k137_157306_13	33.495	827	98	2.86e-138	419	824
h03m	k127_2452364_2	h02s.68@k137_157306_13	33.797	790	97	1.67e-142	429	805
h03m	k127_2453212_5	h02s.68@k137_157306_13	55.146	787	99	0	938	786
h03m	k127_2813309_1	h02m.131@k127_726590_1	44.458	821	97	0	686	838
h03m	k127_2848424_1	h02s.68@k137_157306_13	71.332	736	99	0	1142	742
h03m	k127_2960927_1	h02s.68@k137_1286063_3	38.792	629	90	3.21e-153	449	695
h03m	k127_2966718_1	h02m.131@k127_726590_1	45.804	703	99	0	625	701
h03m	k127_2993549_5	h02s.68@k137_157306_13	55.781	787	99	0	949	786
h03m	k127_3133133_8	h02s.68@k137_157306_13	61.499	787	99	0	1059	787
h03m	k127_3216806_4	h02s.68@k137_157306_13	54.257	787	99	0	930	786
h03m	k127_3276123_2	h02s.68@k137_1286063_3	35.614	643	95	6.87e-142	418	666
h03m	k127_3469387_4	h02s.68@k137_1286063_3	35.015	654	79	1.69e-135	407	817
h03m	k127_3557132_2	h02s.68@k137_157306_13	33.096	843	98	4.84e-136	413	833
h03m	k127_3561881_1	h02s.68@k137_1286063_3	53.168	647	78	0	720	824
h03m	k127_3592465_1	h02s.68@k137_157306_13	37.799	627	92	4.01e-136	408	667
h03m	k127_3934557_7	h02s.68@k137_157306_13	57.179	787	99	0	978	783
h03m	k127_3998424_5	h02s.68@k137_157306_13	58.831	787	99	0	1011	787
h03m	k127_4062469_1	h02m.131@k127_726590_1	60.578	657	99	0	833	660
h03m	k127_4072235_2	h02s.68@k137_157306_13	53.807	788	99	0	909	782
h03m	k127_4177733_1	h02s.68@k137_157306_13	35.97	809	99	4.8e-149	446	788
h03m	k127_4328296_8	h02s.68@k137_157306_13	33.208	801	97	6.16e-132	402	803
h03m	k127_4398380_2	h02s.68@k137_157306_13	54.464	784	99	0	929	786
h03m	k127_4556551_18	h02s.68@k137_157306_13	34.518	788	95	5.45e-136	412	807
h03m	k127_4604943_11	h02s.68@k137_1286063_3	39.968	633	78	5.11e-172	501	804
h03m	k127_4776584_1	h02s.68@k137_157306_13	40.355	788	98	0	577	799
h03m	k127_4808010_5	h02s.68@k137_157306_13	44.02	786	99	0	666	788
h03m	k127_4909814_12	h02s.68@k137_157306_13	54.534	783	99	0	903	787
h03m	k127_4985892_1	h02s.68@k137_157306_13	59.591	782	99	0	1034	783
h03m	k127_5139091_8	h02s.68@k137_157306_13	33.454	828	99	2.55e-138	418	803
h03m	k127_5186609_15	h02s.68@k137_157306_13	54.13	787	96	0	910	818
h03m	k127_5247990_2	h02s.68@k137_1286063_3	52.95	644	67	0	699	950
h03m	k127_5654454_1	h02s.68@k137_1286063_3	36.378	635	78	5.69e-151	447	811
h03m	k127_5739659_5	h02s.68@k137_157306_13	56.138	782	99	0	957	786
h03m	k127_5825254_1	h02m.131@k127_726590_1	46.861	685	100	0	614	683
h03m	k127_6021591_2	h02s.68@k137_157306_13	32.406	827	99	4.34e-139	420	800
h03m	k127_6036372_2	h02s.68@k137_157306_13	56.544	787	99	0	967	786
h03m	k127_6158594_5	h02s.68@k137_157306_13	34.75	800	94	2.56e-148	446	839
h03m	k127_6426141_3	h02s.68@k137_157306_13	33.087	813	99	2.41e-140	424	797
h03m	k127_6619615_1	h02s.68@k137_1286063_3	35.864	619	79	2.5e-142	423	766
h03m	k127_6669037_1	h02s.68@k137_1286063_3	52.886	641	75	0	691	841
h03m	k127_6943484_1	h02s.68@k137_157306_13	54.257	787	99	0	923	786
h03m	k127_7331547_3	h02s.68@k137_157306_13	62.437	788	99	0	1078	788
h03m	k127_7433519_1	h02s.68@k137_157306_13	60.091	659	99	0	854	665
h03b	k127_3107_2	h02s.68@k137_157306_13	56.036	787	99	0	955	786
h03b	k127_58141_26	h02s.68@k137_157306_13	58.756	788	99	0	1032	788
h03b	k127_63423_3	h02s.68@k137_157306_13	60.483	787	99	0	1052	784
h03b	k127_106276_1	h02s.68@k137_157306_13	60.462	736	99	0	994	739
h03b	k127_121560_3	h02s.68@k137_157306_13	35.121	783	93	1.81e-134	409	811
h03b	k127_191651_6	h02s.68@k137_157306_13	37.987	795	98	0	541	802
h03b	k127_209117_4	h02s.68@k137_157306_13	32.93	826	98	1.29e-138	420	824
h03b	k127_262162_17	h02s.68@k137_157306_13	36.272	794	99	4.5e-170	500	789
h03b	k127_262162_19	h02s.68@k137_157306_13	38.325	788	99	0	564	776
h03b	k127_294295_1	h02s.68@k137_157306_13	32.761	815	99	1.77e-139	422	806
h03b	k127_315044_20	h02s.68@k137_157306_13	34.067	772	95	3.89e-135	409	755
h03b	k127_315433_46	h02s.68@k137_1286063_3	35.681	639	80	2.12e-145	432	794
h03b	k127_357044_4	h02s.68@k137_157306_13	36.75	800	99	4.9e-173	508	791
h03b	k127_364005_2	h02s.68@k137_1286063_3	53.261	644	67	0	705	950
h03b	k127_378967_45	h02m.131@k127_726590_1	42.279	816	97	0	639	833
h03b	k127_380988_4	h02s.68@k137_157306_13	32.812	832	98	1.17e-134	409	824
h03b	k127_385462_3	h02s.68@k137_1286063_3	35.168	654	79	1.38e-135	407	817
h03b	k127_440571_9	h02s.68@k137_157306_13	56.905	782	99	0	960	786
h03b	k127_472866_3	h02s.68@k137_1286063_3	47.27	641	96	0	642	667
h03b	k127_473797_38	h02s.68@k137_1286063_3	46.802	641	81	0	631	791
h03b	k127_565997_2	h02s.68@k137_157306_13	34.386	823	99	2.31e-142	429	800
h03b	k127_602280_1	h02s.68@k137_157306_13	33.539	811	99	4.59e-138	418	800
h03b	k127_603784_4	h02m.131@k127_726590_1	36.99	711	93	6.09e-147	439	733
h03b	k127_620911_3	h02s.68@k137_157306_13	33.704	810	99	1.73e-141	427	802
h03b	k127_621783_5	h02m.131@k127_726590_1	44.194	844	99	0	674	847
h03b	k127_628597_58	h02s.68@k137_1286063_3	34.537	637	78	5.82e-140	418	798
h03b	k127_689577_9	h02s.68@k137_157306_13	33.208	801	97	6.16e-132	402	803
h03b	k127_707383_5	h02s.68@k137_157306_13	33.995	806	97	1.15e-147	443	822
h03b	k127_721944_2	h02s.68@k137_157306_13	36.867	632	82	2.8e-138	416	732
h03b	k127_727998_3	h02s.68@k137_157306_13	32.807	823	99	4.99e-138	417	800
h03b	k127_752455_2	h02s.68@k137_1286063_3	35.714	658	77	1.54e-138	416	846
h03b	k127_778623_41	h02s.68@k137_157306_13	58.824	782	99	0	1000	787
h03b	k127_781658_54	h02s.68@k137_157306_13	61.421	788	99	0	1062	791
h03b	k127_801663_6	h02s.68@k137_1286063_3	37.519	653	81	1.27e-154	456	792
h03b	k127_816355_2	h02s.68@k137_157306_13	35.949	790	98	3.54e-161	478	803
h03b	k127_819023_3	h02s.68@k137_157306_13	34.187	781	94	4.35e-138	418	808
h03b	k127_820925_1	h02s.68@k137_157306_13	36.364	781	99	6.19e-147	440	775
h03b	k127_830695_4	h02s.68@k137_157306_13	60.229	787	99	0	1038	788
h03b	k127_856046_6	h02s.68@k137_1286063_3	37.52	637	79	6.51e-161	471	788
h03b	k127_868618_1	h02s.68@k137_1286063_3	50.671	671	83	0	688	802
h03b	k127_944159_6	h02s.68@k137_157306_13	35.561	793	96	2.84e-146	439	803
h03b	k127_1019913_1	h02s.68@k137_157306_13	32.754	806	100	2.11e-133	405	788
h03b	k127_1030944_3	h02s.68@k137_157306_13	56.266	782	99	0	958	786
h03b	k127_1087302_4	h02s.68@k137_157306_13	60.102	787	99	0	1026	787
h03b	k127_1122358_9	h02s.68@k137_157306_13	36.282	780	58	1.59e-136	427	1306
h03b	k127_1157340_8	h02s.68@k137_157306_13	31.624	819	98	2.66e-137	416	823
h03b	k127_1157967_1	h02s.68@k137_157306_13	40.102	788	98	0	573	799
h03b	k127_1181497_5	h02s.68@k137_1286063_3	36.6	653	81	3.49e-149	441	792
h03b	k127_1183625_1	h02s.68@k137_1286063_3	45.367	626	82	0	591	767
h03b	k127_1220088_10	h02s.68@k137_1286063_3	44.255	644	67	0	554	939
h03b	k127_1336646_5	h02s.68@k137_157306_13	53.24	787	99	0	919	786
h03b	k127_1356143_2	h02s.68@k137_157306_13	32.97	825	99	9.46e-139	419	799
h03b	k127_1386285_13	h02s.68@k137_157306_13	60.614	782	99	0	1044	787
h03b	k127_1422181_2	h02s.68@k137_157306_13	55.499	782	99	0	944	786
h03b	k127_1448263_3	h02s.68@k137_157306_13	62.69	788	99	0	1075	788
h03b	k127_1506364_2	h02s.68@k137_157306_13	60	790	99	0	1048	792
h03b	k127_1557383_1	h02s.68@k137_1286063_3	35.659	645	76	1.33e-134	405	836
h03b	k127_1587775_2	h02s.68@k137_157306_13	58.699	753	99	0	961	758
h03b	k127_1595026_2	h02s.68@k137_157306_13	34.275	814	96	2.3e-159	474	824
h03b	k127_1615866_9	h02s.68@k137_157306_13	42.73	784	97	0	644	802
h03b	k127_1665235_4	h02s.68@k137_157306_13	56.472	788	99	0	975	788
h03b	k127_1669145_2	h02s.68@k137_157306_13	34.841	818	98	6.35e-150	449	821
h03b	k127_1756797_8	h02s.68@k137_157306_13	35.472	795	99	4.9e-170	500	789
h03b	k127_1756797_11	h02s.68@k137_157306_13	41.899	790	98	0	619	798
h03b	k127_1796112_1	h02s.68@k137_1286063_3	35.085	647	74	5.19e-135	407	870
h03b	k127_1854499_15	h02m.131@k127_726590_1	44.459	758	97	0	637	770
h03b	k127_1933242_1	h02s.68@k137_157306_13	59.819	662	99	0	885	662
h03b	k127_1963968_2	h02s.68@k137_157306_13	68.274	788	99	0	1174	788
h03b	k127_2006056_1	h02m.131@k127_726590_1	44.294	815	97	0	682	832
h03b	k127_2077642_3	h02s.68@k137_157306_13	34.625	774	95	4.06e-147	441	801
h03b	k127_2077642_27	h02s.68@k137_157306_13	36.149	805	99	4.96e-149	446	795
h03b	k127_2194849_2	h02s.68@k137_157306_13	55.4	787	99	0	942	786
h03b	k127_2204690_7	h02s.68@k137_157306_13	32.725	822	96	5.81e-140	424	841
h03b	k127_2242938_6	h02s.68@k137_1286063_3	36.947	655	81	1.3e-154	456	792
h03b	k127_2316762_15	h02s.68@k137_157306_13	57.58	785	99	0	983	787
h03b	k127_2351925_2	h02s.68@k137_157306_13	35.504	783	94	1.27e-145	437	805
h03b	k127_2404294_14	h02s.68@k137_157306_13	60.483	787	99	0	1053	787
h03b	k127_2409351_17	h02s.68@k137_157306_13	59.542	786	99	0	1048	788
h03b	k127_2481483_21	h02s.68@k137_157306_13	55.273	787	99	0	959	786
h03b	k127_2482253_2	h02s.68@k137_157306_13	35.84	798	98	8.63e-135	409	792
h03b	k127_2487092_1	h02s.68@k137_157306_13	34.171	796	97	2.65e-150	450	811
h03b	k127_2574259_3	h02s.68@k137_157306_13	34.088	751	99	1.33e-142	428	753
h03b	k127_2583110_1	h02s.68@k137_157306_13	54.294	652	99	0	764	652
h03b	k127_2629765_15	h02m.131@k127_726590_1	59.097	797	99	0	973	800
h03b	k127_2661132_52	h02s.68@k137_1286063_3	53.042	641	68	0	692	929
h03b	k127_2672411_3	h02s.68@k137_1286063_3	44.961	645	81	0	587	794
h03b	k127_2685554_2	h02s.68@k137_157306_13	58.481	790	99	0	1019	790
h03b	k127_2702495_2	h02m.131@k127_726590_1	45.031	815	97	0	691	834
h03b	k127_2720483_2	h02s.68@k137_157306_13	57.781	784	99	0	995	786
h03b	k127_2725725_2	h02s.68@k137_1286063_3	41.577	647	81	2.31e-166	486	793
h03b	k127_2749280_1	h02s.68@k137_157306_13	59.915	706	99	0	915	708
h03b	k127_2850190_15	h02s.68@k137_157306_13	59.898	788	99	0	1028	788
h03b	k127_2853947_2	h02s.68@k137_157306_13	58.45	787	99	0	1018	787
h03b	k127_2858484_2	h02s.68@k137_157306_13	33.835	798	95	3.75e-138	419	818
h03b	k127_2874722_5	h02s.68@k137_157306_13	33.537	817	99	6.37e-139	420	797
h03b	k127_2939479_1	h02s.68@k137_1286063_3	52.877	643	86	0	696	740
h03b	k127_2981152_13	h02s.68@k137_1286063_3	38.438	640	79	6.83e-153	451	792
h03b	k127_3056004_2	h02s.68@k137_157306_13	53.875	787	99	0	923	786
h03b	k127_3104892_4	h02s.68@k137_157306_13	60.108	742	99	0	1004	742
h03b	k127_3125682_2	h02s.68@k137_157306_13	59.569	789	99	0	1025	789
h03b	k127_3125900_3	h02s.68@k137_157306_13	36.431	807	98	4.12e-147	441	800
h03b	k127_3142255_6	h02s.68@k137_157306_13	53.367	787	96	0	904	816
h03b	k127_3244323_2	h02s.68@k137_157306_13	35.316	790	97	1.12e-167	494	802
h03b	k127_3280832_14	h02s.68@k137_157306_13	58.418	784	99	0	999	788
h03b	k127_3294359_8	h02s.68@k137_157306_13	59.593	787	99	0	1030	787
h03b	k127_3353470_1	h02s.68@k137_1286063_3	36.867	632	77	1.32e-144	430	812
h03b	k127_3521434_1	h02s.68@k137_157306_13	36.943	785	99	7.34e-168	494	784
h03b	k127_3582887_1	h02s.68@k137_157306_13	35.467	781	99	3.93e-147	441	773
h03b	k127_3595571_5	h02s.68@k137_157306_13	53.748	787	96	0	900	818
h03b	k127_3643331_6	h02s.68@k137_157306_13	58.629	788	99	0	1013	790
h03b	k127_3686318_2	h02s.68@k137_157306_13	59.975	787	99	0	1048	787
h03b	k127_3777763_3	h02m.131@k127_726590_1	60.991	787	99	0	1011	795
h03b	k127_3822485_1	h02s.68@k137_157306_13	40.519	770	98	0	592	779
h03b	k127_3841647_1	h02s.68@k137_157306_13	59.62	790	99	0	1044	788
h03b	k127_3888965_1	h02s.68@k137_157306_13	69.102	657	99	0	986	657
h03b	k127_4038368_2	h02s.68@k137_1286063_3	37.697	634	80	2e-134	402	763
h03b	k127_4046649_9	h02s.68@k137_1286063_3	39.557	632	77	7.42e-155	457	811
h03b	k127_4087407_3	h02s.68@k137_1286063_3	42.338	633	79	1.56e-166	486	796
h03b	k127_4176268_1	h02s.68@k137_157306_13	58.196	787	99	0	1021	787
h03b	k127_4252612_1	h02s.68@k137_157306_13	63.137	746	99	0	1029	751
h03b	k127_4438235_88	h02s.68@k137_157306_13	54.476	782	99	0	905	783
h03b	k127_4493495_4	h02s.68@k137_157306_13	57.323	792	99	0	981	798
h03b	k127_4545796_25	h02s.68@k137_1286063_3	35.703	633	79	7.78e-137	409	793
h03b	k127_4581865_3	h02s.68@k137_157306_13	55.781	787	99	0	933	786
h03b	k127_4621152_10	h02s.68@k137_157306_13	56.743	786	99	0	961	786
h03b	k127_4758863_4	h02s.68@k137_157306_13	35.422	782	94	2.62e-140	424	811
h03b	k127_4767361_1	h02s.68@k137_157306_13	35.448	804	98	3.61e-144	434	803
h03b	k127_4814230_32	h02s.68@k137_157306_13	56.266	782	99	0	941	786
h03b	k127_4859455_2	h02s.68@k137_157306_13	35.98	781	95	3.99e-151	452	802
h03b	k127_5013031_1	h02s.68@k137_157306_13	38.133	632	90	5.66e-138	414	689
h03b	k127_5109135_3	h02s.68@k137_157306_13	34.336	798	97	3.24e-140	423	801
h03b	k127_5127452_1	h02s.68@k137_1286063_3	43.444	633	86	0	541	733
h03b	k127_5170220_5	h02s.68@k137_157306_13	38.025	810	96	9.67e-162	480	827
h03b	k127_5306083_5	h02s.68@k137_1286063_3	36.146	628	78	1.76e-146	435	798
h03b	k127_5335403_2	h02s.68@k137_157306_13	67.893	788	99	0	1170	788
h03b	k127_5388417_3	h02s.68@k137_157306_13	56.022	714	99	0	872	715
h03b	k127_5456542_1	h02m.131@k127_726590_1	44.174	781	99	0	652	781
h03b	k127_5465985_6	h02s.68@k137_157306_13	35.145	791	98	2.31e-154	460	802
a The genes predicted in metagenomes from the six sediment samples. Hits with bit score ≥ 400, length ≥ 650 amino acids and GC motif were listed in the table.
